# Cell size reduction scales spindle elongation but not chromosome segregation in *C. elegans*

**DOI:** 10.1101/2025.10.13.681585

**Authors:** Chukwuebuka William Okafornta, Reza Farhadifar, Gunar Fabig, Hai-Yin Wu, Maria Köckert, Martin Vogel, Daniel Baum, Robert Haase, Michael J. Shelley, Daniel J. Needleman, Thomas Müller-Reichert

## Abstract

How embryos adapt their internal cellular machinery to reductions in cell size during development remains a fundamental question in cell biology^1–11^. Here, we use high-resolution lattice light-sheet fluorescence microscopy and automated image analysis to quantify lineage-resolved mitotic spindle and chromosome segregation dynamics from the 2-to 64-cell stages in *Caenorhabditis elegans* embryos. While spindle length scales with cell size across both wild-type and size-perturbed embryos, chromosome segregation dynamics remain largely invariant, suggesting that distinct mechanisms govern these mitotic processes. Combining femtosecond laser ablation^12,13^ with large-scale electron tomography^14^, we find that central spindle microtubules mediate chromosome segregation dynamics and remain uncoupled from cell size across all stages of early development. In contrast, spindle elongation is driven by cortically anchored motor proteins and astral microtubules, rendering it sensitive to cell size^12,13,15–17^. Incorporating these experimental results into an extended stoichiometric model for both the spindle and chromosomes, we find that allowing only cell size and microtubule catastrophe rates to vary reproduces elongation dynamics across development. The same model also accounts for centrosome separation and pronuclear positioning in the one-cell *C. elegans* embryo^18^, spindle-length scaling across nematode species spanning ~100 million years of divergence^17^, and spindle rotation in human cells^19^. Thus, a unified stoichiometric framework provides a predictive, mechanistic account of spindle and nuclear dynamics across scales and species.
