## Supplementary material for spindle lineage atlas for "Cell size reduction scales spindle elongation but not chromosome segregation in *C. elegans*": 2-cell_AB.csv

Exp49a_cc	Exp50b_cc	Exp74_cc	Exp75_cc	mean	median	std	n	SE	time
0.0	0.0	0.0	0.0	0.0	0.0	0.0	4	0.0	0.0
1.1	2.0	2.3	2.2	1.9000000000000001	2.1	0.4743416490252569	4	0.23717082451262844	10.3
2.4	2.9	3.5	3.5	3.075	3.2	0.4602988159880492	4	0.2301494079940246	20.6
3.6	3.9	4.0	3.9	3.85	3.9	0.14999999999999997	4	0.07499999999999998	30.9
4.1	4.2	4.6	4.5	4.35	4.35	0.206155281280883	4	0.1030776406404415	41.2
4.7	4.4	5.3	4.7	4.775	4.7	0.3269174207655503	4	0.16345871038277515	51.5
5.0	4.6	5.7	5.0	5.075	5.0	0.3960744879438716	4	0.1980372439719358	61.8
5.3	4.9	5.7	5.1	5.25	5.199999999999999	0.2958039891549808	4	0.1479019945774904	72.1
5.4	5.0	6.0	5.4	5.449999999999999	5.4	0.3570714214271425	4	0.17853571071357124	82.4
	5.4	6.2	5.5	5.7	5.5	0.3559026084010437	3	0.20548046676563256	92.7
	5.6	6.8	5.7	6.033333333333332	5.7	0.5436502143433363	3	0.31387659759612296	103.0
	5.9	7.1	5.9	6.3	5.9	0.5656854249492377	3	0.3265986323710902	113.3
	6.0	6.8	5.9	6.233333333333334	6.0	0.40276819911981887	3	0.23253832818284823	123.6
	6.1	7.0	5.8	6.3	6.1	0.5099019513592786	3	0.29439202887759497	133.9
	6.2	7.4	5.9	6.5	6.2	0.648074069840786	3	0.3741657386773941	144.2
	6.1	7.1		6.6	6.6	0.5	2	0.35355339059327373	154.5
		6.9		6.9	6.9	0.0	1	0.0	164.8
		7.4		7.4	7.4	0.0	1	0.0	175.1
							0		185.4
							0		195.7
							0		206.0
