## Supplementary material for spindle lineage atlas for "Cell size reduction scales spindle elongation but not chromosome segregation in *C. elegans*": 2-cell_P1.csv

Exp49a_cc	Exp50b_cc	Exp74_cc	Exp75_cc	mean	median	std	n	SE	time
0.0	0.0	0.0	0.0	0.0	0.0	0.0	4	0.0	0.0
2.1	1.8	2.2	2.1	2.0500000000000003	2.1	0.15000000000000005	4	0.07500000000000002	10.3
3.4	2.8	3.6	2.9	3.175	3.15	0.3344772040064914	4	0.1672386020032457	20.6
4.0	3.8	4.3	3.7	3.95	3.9	0.2291287847477919	4	0.11456439237389596	30.9
4.3	4.3	4.8	4.0	4.35	4.3	0.28722813232690136	4	0.14361406616345068	41.2
4.6	4.6	5.3	4.6	4.775	4.6	0.3031088913245536	4	0.1515544456622768	51.5
4.9	4.8	5.5	4.6	4.949999999999999	4.85	0.33541019662496857	4	0.16770509831248429	61.8
5.0	5.3	6.0	5.0	5.325	5.15	0.4085033659592048	4	0.2042516829796024	72.1
5.3	5.6	6.0	5.2	5.5249999999999995	5.449999999999999	0.3112474899497183	4	0.15562374497485915	82.4
5.5	5.6	6.3	5.5	5.725	5.55	0.3344772040064913	4	0.16723860200324564	92.7
5.7	6.0	6.4	5.5	5.9	5.85	0.3391164991562635	4	0.16955824957813176	103.0
6.2	6.1	6.8	5.3	6.1000000000000005	6.15	0.5338539126015656	4	0.2669269563007828	113.3
5.9	6.4	6.9	6.4	6.4	6.4	0.3535533905932738	4	0.1767766952966369	123.6
6.0	6.5		6.4	6.3	6.4	0.21602468994692872	3	0.12472191289246475	133.9
6.5	6.5		6.3	6.433333333333334	6.5	0.09428090415820642	3	0.054433105395181786	144.2
6.2	6.9		6.3	6.466666666666668	6.3	0.3091206165165236	3	0.178470871157878	154.5
			6.0	6.0	6.0	0.0	1	0.0	164.8
			5.9	5.9	5.9	0.0	1	0.0	175.1
							0		185.4
							0		195.7
							0		206.0
