## Supplementary material for spindle lineage atlas for "Cell size reduction scales spindle elongation but not chromosome segregation in *C. elegans*": 4-cell_ABa.csv

Exp49a_cc	Exp49b_cc	Exp50a_cc	Exp50b_cc	Exp51a_cc	Exp51b_cc	Exp74_cc	Exp75_cc	mean	median	std	n	SE	time
0.0	0.0	0.0	0.0	0.0	0.0	0.0	0.0	0.0	0.0	0.0	8	0.0	0.0
1.6	1.1	2.9	2.1	1.6	2.7	2.4	1.2	1.9500000000000002	1.85	0.634428877022476	8	0.22430448056157948	10.3
3.0	2.9	4.1	3.1	2.9	3.9	4.5	2.5	3.3625	3.05	0.6613197033205649	8	0.23381182337512357	20.6
3.8	4.1	5.0	4.0	3.9	4.8	5.6	3.3	4.3125	4.05	0.7043392293490403	8	0.24902152266420663	30.9
4.5	4.7	5.7	4.4	4.6	5.1	5.6	4.1	4.8375	4.65	0.5383713866839507	8	0.19034302916051324	41.2
4.8	5.2	6.0	4.8	4.9	5.9	5.9	4.7	5.275	5.050000000000001	0.5285593627966495	8	0.1868739548465757	51.5
5.1	5.9	6.0	5.1	5.5	6.0	6.1	5.1	5.6	5.7	0.42130748865881806	8	0.14895469109766235	61.8
5.3	6.2	6.5	5.4	5.7	6.5	5.7	5.5	5.85	5.7	0.4527692569068708	8	0.1600781059358212	72.1
5.8	6.5	6.7	5.6	6.1	6.7	6.3	5.6	6.1625	6.199999999999999	0.42993458804799617	8	0.15200483133769144	82.4
5.9	6.8	7.0		6.2	6.9	6.6		6.566666666666666	6.699999999999999	0.39440531887330765	6	0.16101529717988264	92.7
6.1	7.1	7.1		6.4	7.3	7.4		6.899999999999999	7.1	0.479583152331272	6	0.19578900207451222	103.0
6.2	7.0	7.3		6.4	7.4			6.859999999999999	7.0	0.4799999999999999	5	0.21466252583997977	113.3
6.1	7.2	7.4			7.7			7.1000000000000005	7.300000000000001	0.6041522986797289	4	0.30207614933986443	123.6
	7.2	7.2			7.5			7.3	7.2	0.14142135623730942	3	0.08164965809277255	133.9
	7.1	7.5			7.8			7.466666666666666	7.5	0.2867441755680876	3	0.16555182695279272	144.2
	7.3	7.0			7.2			7.166666666666667	7.2	0.12472191289246468	3	0.07200822998230955	154.5
	7.1				7.2			7.15	7.15	0.050000000000000266	2	0.03535533905932756	164.8
	7.7							7.7	7.7	0.0	1	0.0	175.1
	7.2							7.2	7.2	0.0	1	0.0	185.4
	7.3							7.3	7.3	0.0	1	0.0	195.7
											0		206.0
