## Supplementary material for spindle lineage atlas for "Cell size reduction scales spindle elongation but not chromosome segregation in *C. elegans*": 4-cell_ABp.csv

Exp49a_cc	Exp49b_cc	Exp50a_cc	Exp50b_cc	Exp51a_cc	Exp51b_cc	Exp74_cc	Exp75_cc	mean	median	std	n	SE	time
0.0	0.0	0.0	0.0	0.0	0.0	0.0	0.0	0.0	0.0	0.0	8	0.0	0.0
1.6	2.8	2.3	2.9	2.2	2.8	2.1	1.6	2.2874999999999996	2.25	0.48589479313942013	8	0.17178975158605936	10.3
2.9	4.3	4.1	4.1	3.9	3.5	3.7	3.1	3.7	3.8	0.46904157598234286	8	0.16583123951776996	20.6
4.0	5.3	5.1	4.9	4.2	4.1	5.0	4.1	4.5875	4.550000000000001	0.5010925563206862	8	0.17716297228822958	30.9
4.4	5.5	5.7	5.2	5.0	4.7	5.2	4.8	5.0625	5.1	0.3998046397929869	8	0.141352285973733	41.2
4.9	6.0	6.2	5.9	5.4	4.9	5.8	5.3	5.55	5.6	0.46636895265444067	8	0.16488632447841145	51.5
5.2	6.7	6.4	5.9	5.7	5.2	6.2	5.5	5.8500000000000005	5.800000000000001	0.5172040216394301	8	0.18285923547909744	61.8
5.3	6.6	6.8	6.4	6.0	5.8	6.7	5.8	6.175	6.2	0.49686517285879483	8	0.17566836653193996	72.1
5.6	7.1	7.0	6.1	6.2	6.1		5.9	6.285714285714285	6.1	0.5166611805721465	7	0.19527957083927652	82.4
6.2	7.2	7.4	6.8	6.5	6.6		6.2	6.700000000000001	6.6	0.4309458036856674	7	0.16288220358559116	92.7
6.2	7.2	7.4	6.8	6.4	7.0			6.833333333333333	6.9	0.42295258468165065	6	0.17266966964355615	103.0
	7.4	7.5	6.8		7.2			7.225	7.300000000000001	0.2680951323690903	4	0.13404756618454516	113.3
	7.3	7.5	7.1		7.1			7.25	7.199999999999999	0.16583123951777015	4	0.08291561975888508	123.6
	7.3	7.8	7.1		7.1			7.324999999999999	7.199999999999999	0.28613807855649	4	0.143069039278245	133.9
	7.4	7.5	7.5		7.6			7.5	7.5	0.0707106781186545	4	0.03535533905932725	144.2
	7.4	7.7	6.8		8.0			7.4750000000000005	7.550000000000001	0.4437059837324713	4	0.22185299186623564	154.5
	7.6	8.0			7.6			7.733333333333333	7.6	0.18856180831641287	3	0.10886621079036359	164.8
	7.5	7.4			7.6			7.5	7.5	0.08164965809277232	3	0.04714045207910301	175.1
	7.2	8.0			8.0			7.733333333333333	8.0	0.3771236166328253	3	0.21773242158072692	185.4
	8.0							8.0	8.0	0.0	1	0.0	195.7
											0		206.0
