## Supplementary material for spindle lineage atlas for "Cell size reduction scales spindle elongation but not chromosome segregation in *C. elegans*": 4-cell_EMS.csv

Exp49a_cc	Exp49b_cc	Exp50b_cc	Exp51a_cc	Exp51b_cc	Exp74_cc	Exp75_cc	mean	median	std	n	SE	time
0.0	0.0	0.0	0.0	0.0	0.0	0.0	0.0	0.0	0.0	7	0.0	0.0
1.6	2.6	1.3	1.7	1.0	2.4	2.4	1.8571428571428572	1.7	0.5703561365050609	7	0.2155743565617142	10.3
2.8	3.9	2.6	3.1	2.5	3.8	3.3	3.142857142857143	3.1	0.5150787536377127	7	0.19468146967692765	20.6
4.1	4.7	3.5	4.1	3.3	4.8	4.0	4.071428571428571	4.1	0.5146823867043379	7	0.19453165705783634	30.9
4.3	5.3	4.4	4.7	4.3	5.3	4.4	4.671428571428572	4.4	0.4164965639175214	7	0.1574209042912399	41.2
4.6	5.8	4.6	5.1	4.7	5.8	4.8	5.057142857142857	4.8	0.49528388066742046	7	0.18719971094642654	51.5
5.0	6.3	5.0	5.3	5.1	6.0	4.9	5.371428571428572	5.1	0.5118992247762547	7	0.19347972072638905	61.8
5.3	6.4	4.9	5.7	5.5	6.4	5.1	5.614285714285715	5.5	0.551435973303394	7	0.2084232070479476	72.1
5.1	6.6	5.3	6.1	6.0	6.9		6.0	6.05	0.6429100507328638	6	0.2624669291337271	82.4
5.1	7.0	5.1	6.1	5.9	6.8		5.999999999999999	6.0	0.7393691004272946	6	0.3018461712712473	92.7
5.6	6.8	5.7		6.2	7.0		6.26	6.2	0.5642694391866354	5	0.25234896472940005	103.0
	6.9	5.2		6.5	7.3		6.4750000000000005	6.7	0.7885905147793751	4	0.39429525738968757	113.3
	6.7	6.1		7.0	7.2		6.75	6.85	0.41533119314590394	4	0.20766559657295197	123.6
	7.2	5.9		6.7	7.5		6.825	6.95	0.6057020719792857	4	0.30285103598964286	133.9
	7.1	6.3		6.9	7.6		6.975	7.0	0.46569840025492887	4	0.23284920012746443	144.2
		6.5		7.3	8.2		7.333333333333333	7.3	0.694422221866655	3	0.40092485672597133	154.5
		5.0		6.8			5.9	5.9	0.8999999999999999	2	0.6363961030678926	164.8
		5.0		7.4			6.2	6.2	1.2000000000000002	2	0.8485281374238571	175.1
		4.5		7.5			6.0	6.0	1.5	2	1.0606601717798212	185.4
		4.6		7.4			6.0	6.0	1.4000000000000004	2	0.9899494936611667	195.7
		6.7		6.9			6.800000000000001	6.800000000000001	0.10000000000000009	2	0.07071067811865481	206.0
