## Supplementary material for spindle lineage atlas for "Cell size reduction scales spindle elongation but not chromosome segregation in *C. elegans*": 4-cell_P2.csv

Exp49a_cc	Exp49b_cc	Exp50a_cc	Exp50b_cc	Exp51a_cc	Exp51b_cc	Exp74_cc	Exp75_cc	mean	median	std	n	SE	time
0.0	0.0	0.0	0.0	0.0	0.0	0.0	0.0	0.0	0.0	0.0	8	0.0	0.0
2.9	1.6	1.6	1.9	1.8	2.4	2.5	1.2	1.9875	1.85	0.5278198082679353	8	0.18661248283542017	10.3
3.6	3.4	2.8	3.1	2.9	3.6	3.8	2.9	3.2625	3.25	0.3603383826349894	8	0.12739885694149694	20.6
4.1	4.6	3.7	3.9	3.9	4.8	4.6	3.9	4.1875	4.0	0.3887077951366552	8	0.13742895892060009	30.9
4.6	5.4	4.3	4.6	4.6	5.4	4.8	4.7	4.8	4.65	0.3708099243547834	8	0.131101106021269	41.2
5.1	5.8	5.2	4.8	4.9	5.6	5.1	4.9	5.175	5.1	0.3307189138830737	8	0.11692679333668561	51.5
5.4	6.1	5.7	5.0	5.2	6.1	5.5	5.3	5.5375	5.45	0.3772847068196641	8	0.13339028731508146	61.8
	6.3	5.8	5.4	5.5	6.3	5.8	5.7	5.828571428571429	5.8	0.3282607226593158	7	0.12407089104955638	72.1
	6.3	6.2	5.8	5.8	6.5	6.0	5.9	6.071428571428571	6.0	0.24907993963089564	7	0.0941433681197616	82.4
	6.8	6.3	5.7	6.0	6.8	6.3	6.0	6.271428571428571	6.3	0.38438925848782024	7	0.1452854835147566	92.7
	7.1	6.4	5.9	6.4	7.0	6.6	6.1	6.5	6.4	0.40708019567928583	7	0.15386185163241436	103.0
	6.8	6.5	6.3		7.0	6.6	6.4	6.6000000000000005	6.55	0.23804761428476162	6	0.097182531580755	113.3
	7.1	7.1			7.1	6.6	6.4	6.859999999999999	7.1	0.30066592756745797	5	0.1344618905117728	123.6
	7.0	7.2			7.2	6.8		7.05	7.1	0.16583123951777015	4	0.08291561975888508	133.9
	7.1	7.0			7.3			7.133333333333333	7.1	0.12472191289246468	3	0.07200822998230955	144.2
		7.6			7.9			7.75	7.75	0.15000000000000036	2	0.10606601717798238	154.5
		7.5			7.3			7.4	7.4	0.10000000000000009	2	0.07071067811865481	164.8
		7.4			8.0			7.7	7.7	0.2999999999999998	2	0.21213203435596412	175.1
					7.9			7.9	7.9	0.0	1	0.0	185.4
					7.8			7.8	7.8	0.0	1	0.0	195.7
											0		206.0
