## Supplementary material for spindle lineage atlas for "Cell size reduction scales spindle elongation but not chromosome segregation in *C. elegans*": 8-cell_ABal.csv

Exp49a_cc	Exp49b_cc	Exp50b_cc	Exp51a_cc	Exp51b_cc	Exp74_cc	Exp75_cc	mean	median	std	n	SE	time
0.0	0.0	0.0	0.0	0.0	0.0	0.0	0.0	0.0	0.0	7	0.0	0.0
2.0	2.4	1.1	2.2	2.3	1.8	3.0	2.1142857142857143	2.2	0.540974177964614	7	0.2044690200859952	10.3
3.5	4.1	3.1	3.6	3.8	3.1	4.4	3.6571428571428575	3.6	0.4499433070863892	7	0.17006258494693596	20.6
4.3	4.7	4.0	4.2	4.5	4.1	5.0	4.3999999999999995	4.3	0.32950178841916566	7	0.12453996981544783	30.9
4.8	5.3	4.6	5.2	4.8	4.6	5.3	4.942857142857142	4.8	0.2920721185751554	7	0.11039288437794714	41.2
5.0	5.8	4.9	5.4	5.3	5.1	5.9	5.3428571428571425	5.3	0.35799897388976193	7	0.13531089350408795	51.5
5.5	6.3	5.3	5.6	5.5	5.3	6.5	5.714285714285714	5.5	0.44858052766021667	7	0.16954750273929486	61.8
5.6	6.3	5.5	5.9	5.7	5.5	6.5	5.857142857142857	5.7	0.36977654587270814	7	0.13976239729195047	72.1
5.6	6.5	5.6	6.2	6.3	5.8	6.5	6.071428571428571	6.2	0.3692242280948597	7	0.13955364079411237	82.4
5.6	6.7	5.4	6.4	6.2	6.2	7.1	6.228571428571429	6.2	0.5469768491164756	7	0.20673781652455628	92.7
5.7	6.7	5.7	6.2	5.8		6.8	6.1499999999999995	6.0	0.4573474244670747	6	0.18671130418673398	103.0
5.8	6.6	6.0	6.6	6.7			6.34	6.6	0.3666060555964672	5	0.16395121225535356	113.3
5.8	6.6	6.0	6.9	7.2			6.5	6.6	0.5291502622129183	5	0.2366431913239847	123.6
5.7	6.7	6.1	6.8	6.3			6.32	6.3	0.4019950248448356	5	0.17977764043395386	133.9
5.7		5.9	6.8	6.6			6.25	6.25	0.4609772228646441	4	0.23048861143232205	144.2
5.8		6.4	6.6	6.7			6.374999999999999	6.5	0.3491060010942236	4	0.1745530005471118	154.5
			6.3	6.4			6.35	6.35	0.050000000000000266	2	0.03535533905932756	164.8
			6.6	8.3			7.45	7.45	0.8500000000000005	2	0.6010407640085658	175.1
			6.3	8.2			7.25	7.25	0.9499999999999997	2	0.6717514421272199	185.4
										0		195.7
										0		206.0
