## Supplementary material for spindle lineage atlas for "Cell size reduction scales spindle elongation but not chromosome segregation in *C. elegans*": 8-cell_ABar.csv

Exp49a_cc	Exp49b_cc	Exp50a_cc	Exp50b_cc	Exp51a_cc	Exp51b_cc	Exp74_cc	Exp75_cc	mean	median	std	n	SE	time
0.0	0.0	0.0	0.0	0.0	0.0	0.0	0.0	0.0	0.0	0.0	8	0.0	0.0
1.3	3.6	2.0	1.4	1.7	1.9	2.7	3.0	2.2	1.95	0.7648529270389178	8	0.2704163456597992	10.3
3.0	4.9	3.6	2.9	3.6	3.2	4.0	3.8	3.625	3.6	0.6015604707757983	8	0.21268374408966945	20.6
4.0	5.8	4.7	3.8	4.9	3.9	4.6	4.6	4.5375	4.6	0.6122448448129229	8	0.21646124075686157	30.9
4.6	6.3	5.3	4.8	5.4	4.4	5.6	5.5	5.2375	5.35	0.5764926278800102	8	0.20382092323900405	41.2
5.3	6.7	5.8	5.1	6.1	5.1	5.6	5.5	5.6499999999999995	5.55	0.5099019513592786	8	0.1802775637731995	51.5
5.6	6.6	6.2	5.4	6.3	5.4	6.4	6.0	5.987500000000001	6.1	0.4371427112511427	8	0.15455328773597793	61.8
6.0	6.7	6.4	5.8	6.5	5.6	6.4	6.4	6.225	6.4	0.3561951712193754	8	0.12593401049756184	72.1
6.2	6.9	6.6	6.0	6.5	5.8	6.5	6.8	6.4125000000000005	6.5	0.35859970719452633	8	0.12678414234437996	82.4
6.3	7.2	7.0	6.1	6.7		6.6	7.2	6.7285714285714295	6.7	0.39897828696482707	7	0.15079961797478508	92.7
6.6	7.4	7.1	6.4	6.6		6.7	6.5	6.757142857142858	6.6	0.3331972511340172	7	0.12593672343299195	103.0
6.8	7.4	7.4	6.5	6.7		7.0	6.6	6.9142857142857155	6.8	0.33986792152486645	7	0.12845799985188752	113.3
6.7	7.4	7.1	6.6	7.0		7.2	6.5	6.92857142857143	7.0	0.31036515689143485	7	0.1173070029648973	123.6
6.9	7.6	7.8	6.6	7.0		6.8		7.116666666666666	6.95	0.43365372770858956	6	0.17703839299031324	133.9
6.4	7.6	7.8		7.1				7.225	7.35	0.5402545696243575	4	0.27012728481217874	144.2
6.5	7.9	7.9		7.3				7.4	7.6	0.574456264653803	4	0.2872281323269015	154.5
6.4	7.7	8.0		6.7				7.2	7.2	0.6670832032063165	4	0.33354160160315827	164.8
6.4	7.6	8.2		7.2				7.35	7.4	0.6538348415311006	4	0.3269174207655503	175.1
6.4	8.7	7.8		7.7				7.6499999999999995	7.75	0.8200609733428359	4	0.41003048667141795	185.4
	8.4	8.1		7.5				8.0	8.1	0.3741657386773942	3	0.21602468994692872	195.7
	8.2	7.9						8.05	8.05	0.14999999999999947	2	0.10606601717798174	206.0
