## Supplementary material for spindle lineage atlas for "Cell size reduction scales spindle elongation but not chromosome segregation in *C. elegans*": 8-cell_ABpl.csv

Exp49a_cc	Exp49b_cc	Exp50a_cc	Exp50b_cc	Exp51a_cc	Exp51b_cc	Exp74_cc	Exp75_cc	mean	median	std	n	SE	time
0.0	0.0	0.0	0.0	0.0	0.0	0.0	0.0	0.0	0.0	0.0	8	0.0	0.0
1.2	3.1	2.1	2.2	1.1	2.1	2.6	2.5	2.1125000000000003	2.1500000000000004	0.6352902879786532	8	0.22460903532583013	10.3
2.9	4.6	4.0	3.1	2.8	3.8	3.5	3.9	3.575	3.65	0.5782516753110188	8	0.20444284042245156	20.6
4.2	5.0	5.3	4.4	3.9	4.3	4.5	4.5	4.512499999999999	4.45	0.4166458328124739	8	0.1473065468674084	30.9
4.8	6.0	5.7	5.1	4.4	4.6	5.0	5.1	5.0875	5.05	0.5010925563206862	8	0.17716297228822958	41.2
5.2	6.0	6.3	5.5	4.8	5.1	5.6	5.6	5.512499999999999	5.55	0.45397549493337197	8	0.16050457547995323	51.5
5.2	6.4	6.4	5.5	5.4	5.0	5.7	5.9	5.6875	5.6	0.48589479313942036	8	0.17178975158605944	61.8
5.6	6.9	6.6	6.3	5.7	5.5	5.9	6.1	6.074999999999999	6.0	0.465698400254929	8	0.16464924840399364	72.1
5.8	6.7	6.7	6.2	5.6	5.7	6.3	6.4	6.175	6.25	0.4054318685056715	8	0.14334181176474647	82.4
6.4	7.0	6.9	6.3	6.5	5.9	6.9	6.6	6.5625	6.55	0.3461845606031557	8	0.12239472517228836	92.7
6.3	7.2	7.2	6.1	6.1	6.1	6.5		6.5	6.3	0.46291004988627604	7	0.1749635530559414	103.0
6.1		7.2	6.5	6.4	6.3	7.1		6.6000000000000005	6.45	0.4082482904638631	6	0.1666666666666667	113.3
6.0					6.4			6.2	6.2	0.20000000000000018	2	0.14142135623730961	123.6
6.0					6.2			6.1	6.1	0.10000000000000009	2	0.07071067811865481	133.9
6.5					6.3			6.4	6.4	0.10000000000000009	2	0.07071067811865481	144.2
					6.1			6.1	6.1	0.0	1	0.0	154.5
					5.9			5.9	5.9	0.0	1	0.0	164.8
					6.0			6.0	6.0	0.0	1	0.0	175.1
											0		185.4
											0		195.7
											0		206.0
