## Supplementary material for spindle lineage atlas for "Cell size reduction scales spindle elongation but not chromosome segregation in *C. elegans*": 8-cell_ABpr.csv

Exp49a_cc	Exp49b_cc	Exp50b_cc	Exp51a_cc	Exp51b_cc	Exp74_cc	Exp75_cc	mean	median	std	n	SE	time
0.0	0.0	0.0	0.0	0.0	0.0	0.0	0.0	0.0	0.0	7	0.0	0.0
1.4	2.2	0.8	1.1	2.2	1.4	3.2	1.7571428571428573	1.4	0.7631834508110333	7	0.2884562307951557	10.3
2.8	3.6	2.5	2.5	2.4	3.1	4.0	2.985714285714286	2.8	0.5692816812906079	7	0.21516825066281145	20.6
3.7	4.4	3.6	3.5	3.5	4.1	5.4	4.028571428571429	3.7	0.6407903283430231	7	0.2421959787615804	30.9
4.1	5.0	4.1	4.2	4.2	4.7	5.8	4.5857142857142845	4.2	0.5890150893739515	7	0.22262677784970847	41.2
4.5	5.3	4.6	4.5	4.6	5.2	6.3	5.0	4.6	0.6141195788629908	7	0.23211538298959888	51.5
4.6	5.7	5.2	4.8	5.1	5.7	6.2	5.328571428571428	5.2	0.522943006220661	7	0.19765387776005316	61.8
4.9	5.9	5.3	5.1	5.4	5.9	6.8	5.614285714285714	5.4	0.596246764420263	7	0.22536009409756155	72.1
5.2	6.2	5.5	5.4	5.6	5.9	6.8	5.799999999999999	5.6	0.5099019513592784	7	0.19272482233188626	82.4
5.3	6.4	5.8	5.5	5.9	6.3	6.9	6.014285714285713	5.9	0.5138887356744273	7	0.19423168516456296	92.7
5.4	6.8	5.8	5.5	5.9	6.4	7.1	6.128571428571428	5.9	0.6040678431961706	7	0.2283161840154611	103.0
5.7		6.1	5.6	6.5	6.3	6.9	6.183333333333334	6.199999999999999	0.4487637339278755	6	0.18320702719823506	113.3
5.7		6.3	5.9	6.2	6.5	7.9	6.416666666666667	6.25	0.7127801593447699	6	0.29099128152906223	123.6
5.6		5.8	5.7	5.9	7.0	7.5	6.25	5.85	0.7274384280931732	6	0.2969754946867577	133.9
5.2		5.9	5.9	6.9	6.6	7.7	6.366666666666667	6.25	0.8076027626390477	6	0.3297024472212842	144.2
		6.0	5.8	6.9	7.0	7.7	6.6800000000000015	6.9	0.6968500556073739	5	0.31164081889251927	154.5
			6.1	7.1	7.1		6.766666666666666	7.1	0.4714045207910317	3	0.2721655269759087	164.8
			5.9				5.9	5.9	0.0	1	0.0	175.1
			5.8				5.8	5.8	0.0	1	0.0	185.4
			5.6				5.6	5.6	0.0	1	0.0	195.7
										0		206.0
