## Supplementary material for spindle lineage atlas for "Cell size reduction scales spindle elongation but not chromosome segregation in *C. elegans*": 8-cell_C.csv

Exp49a_cc	Exp49b_cc	Exp50a_cc	Exp50b_cc	Exp51a_cc	Exp51b_cc	Exp74_cc	Exp75_cc	mean	median	std	n	SE	time
0.0	0.0	0.0	0.0	0.0	0.0	0.0	0.0	0.0	0.0	0.0	8	0.0	0.0
1.8	2.6	2.4	2.4	1.7	1.9	1.4	2.2	2.05	2.05	0.3872983346207417	8	0.13693063937629152	10.3
2.8	3.6	4.0	3.7	2.8	3.2	3.0	3.0	3.2625	3.1	0.42112201319807546	8	0.14888911561964496	20.6
3.6	4.4	4.8	3.7	3.9	4.2	3.7	3.5	3.975	3.8	0.4235268586524354	8	0.14973935688388673	30.9
4.0	5.2	5.0	4.2	4.4	4.8	4.3	4.1	4.5	4.35	0.4153311931459038	8	0.14684175155588414	41.2
4.5	5.4	5.4	5.0	5.2	5.3	4.8	4.5	5.0125	5.1	0.35155902776063097	8	0.12429488625844592	51.5
4.5	5.3	5.7	4.6	5.8	5.9	5.3	4.8	5.2375	5.3	0.5146297212559727	8	0.1819490828501205	61.8
4.7	5.6	6.2	4.8	5.9	6.2	5.4	4.7	5.4375	5.5	0.6019499563917253	8	0.21282144804976777	72.1
4.9	5.8	6.3	5.0	5.9	6.5	5.5	5.1	5.625	5.65	0.562916512459885	8	0.19902104160113318	82.4
5.0	6.1	6.4	5.3	6.2	6.7	5.8	5.0	5.8125	5.949999999999999	0.6071192222290447	8	0.21464905951343	92.7
5.1	6.0	6.5	5.4	6.3	6.9	6.0	5.3	5.9375	6.0	0.5893587617063143	8	0.20836978847712068	103.0
5.4	6.2	7.1	5.8	5.8		6.3	5.5	6.014285714285714	5.8	0.5383269623261933	7	0.20346846662227774	113.3
5.2	6.4	6.7	5.9	6.3		6.8	5.9	6.171428571428572	6.3	0.5118992247762547	7	0.19347972072638905	123.6
5.2	6.3	7.1	5.8	7.0			5.6	6.166666666666667	6.05	0.7039570693980959	6	0.28738927014172366	133.9
6.1	5.7	6.7	5.4	6.9			5.9	6.116666666666666	6.0	0.530461015427985	6	0.21655980270619973	144.2
5.7	6.6	7.2		6.7			6.1	6.459999999999999	6.6	0.5161395160225577	5	0.23082460874005617	154.5
5.7	6.7	7.8		6.6			6.4	6.639999999999999	6.6	0.6770524351924302	5	0.30278705388440896	164.8
	7.4	7.4						7.4	7.4	0.0	2	0.0	175.1
	7.7	7.6						7.65	7.65	0.050000000000000266	2	0.03535533905932756	185.4
											0		195.7
											0		206.0
