## Supplementary material for spindle lineage atlas for "Cell size reduction scales spindle elongation but not chromosome segregation in *C. elegans*": 8-cell_E.csv

Exp49a_cc	Exp49b_cc	Exp50a_cc	Exp50b_cc	Exp51a_cc	Exp51b_cc	Exp74_cc	Exp75_cc	mean	median	std	n	SE	time
0.0	0.0	0.0	0.0	0.0	0.0	0.0	0.0	0.0	0.0	0.0	8	0.0	0.0
4.6	2.0	1.6	1.3	2.3	1.3	1.8	2.3	2.15	1.9	0.9962429422585636	8	0.3522250700901342	10.3
4.0	3.8	3.3	2.8	3.8	2.8	3.3	3.5	3.4124999999999996	3.4	0.42260353760942426	8	0.14941291359852402	20.6
4.3	4.0	4.8	3.8	4.7	3.7	4.1	3.6	4.125	4.05	0.41758232721225164	8	0.14763764763772144	30.9
4.6	6.2	5.7	4.2	5.2	4.4	4.9	4.2	4.925000000000001	4.75	0.6832825184358224	8	0.2415768511260961	41.2
5.0	6.2	6.2	4.5	5.8	5.0	5.3	4.5	5.3125	5.15	0.6450532923720335	8	0.22806077863148674	51.5
5.6	6.1	6.6	4.5	6.3	5.2	5.8	5.0	5.637499999999999	5.699999999999999	0.6613197033205648	8	0.23381182337512355	61.8
6.2	6.7	6.9	5.1	6.6	5.7	6.2	5.1	6.0625	6.2	0.6537153432496442	8	0.23112327608875746	72.1
7.2	6.9	7.2	4.9	6.4	5.9	6.3	5.4	6.275	6.35	0.7838207703295441	8	0.277122490967442	82.4
6.0	6.8	7.3	5.7	6.7	5.9	6.3	5.6	6.2875	6.15	0.5599944196150529	8	0.19798792576821445	92.7
7.5	6.9	7.5		6.9		6.4	4.9	6.683333333333333	6.9	0.8839620404117412	6	0.3608759918330416	103.0
	7.2	7.6		6.7		6.5	5.7	6.74	6.7	0.6468384651518491	5	0.28927495570823264	113.3
	7.1	7.7		6.8		6.5	5.5	6.720000000000001	6.8	0.7277362159464101	5	0.3254535297089279	123.6
	6.9	7.9		6.5		6.4	5.6	6.660000000000001	6.5	0.7499333303701072	5	0.33538038106007345	133.9
	7.3	7.9		6.7		6.3	5.3	6.7	6.7	0.8854377448471464	5	0.3959797974644667	144.2
	6.1	7.9		7.2		6.9		7.025	7.050000000000001	0.6456585785072481	4	0.32282928925362403	154.5
	6.9	7.6		6.7		7.2		7.1	7.050000000000001	0.3391164991562632	4	0.1695582495781316	164.8
	9.5	7.3		6.9		7.5		7.800000000000001	7.4	1.004987562112089	4	0.5024937810560445	175.1
		7.3		7.0				7.15	7.15	0.1499999999999999	2	0.10606601717798206	185.4
		8.6						8.6	8.6	0.0	1	0.0	195.7
		7.3						7.3	7.3	0.0	1	0.0	206.0
