## Supplementary material for spindle lineage atlas for "Cell size reduction scales spindle elongation but not chromosome segregation in *C. elegans*": 8-cell_MS.csv

Exp49a_cc	Exp49b_cc	Exp50a_cc	Exp50b_cc	Exp51a_cc	Exp51b_cc	Exp74_cc	Exp75_cc	mean	median	std	n	SE	time
0.0	0.0	0.0	0.0	0.0	0.0	0.0	0.0	0.0	0.0	0.0	8	0.0	0.0
3.1	2.7	1.5	1.8	3.2	2.1	2.8	2.0	2.4000000000000004	2.4000000000000004	0.5916079783099616	8	0.20916500663351886	10.3
3.7	3.5	3.5	3.1	4.6	3.4	4.2	2.8	3.6	3.5	0.5385164807134504	8	0.1903943276465977	20.6
4.5	4.0	4.4	3.6	5.2	4.0	5.5	3.9	4.3875	4.2	0.6193494570918748	8	0.21897310051693566	30.9
4.8	4.7	5.2	4.4	5.8	4.0	5.7	4.4	4.875	4.75	0.6015604707757981	8	0.2126837440896694	41.2
4.9	4.9	5.4	4.8	5.9	4.4	6.6	4.7	5.2	4.9	0.6819090848492926	8	0.24109126902482378	51.5
5.5	5.2	5.8	4.9	6.2	4.6	6.5	5.4	5.5125	5.45	0.5967359131140005	8	0.2109780053702281	61.8
5.5	5.2	6.0	5.0	6.6	5.4	6.8	5.6	5.762499999999999	5.55	0.6081478027585069	8	0.21501271764711957	72.1
5.6	5.5	6.3	5.1	6.8	5.6	7.2	5.6	5.9625	5.6	0.6799586384479576	8	0.24040168208646134	82.4
5.9	5.2	6.5	5.5		5.7	7.2	5.8	5.971428571428571	5.8	0.6226998490772391	7	0.235358420299404	92.7
6.2	5.5	6.7	5.5		5.5	7.1	5.6	6.014285714285714	5.6	0.6151157183317424	7	0.23249188831894926	103.0
	6.0	6.7	5.5		5.6	7.8	6.0	6.266666666666666	6.0	0.7866949147470631	6	0.321166854062103	113.3
	5.9	6.7	5.8		6.1	7.6	6.1	6.366666666666667	6.1	0.6209312003399051	6	0.2534941010344407	123.6
	6.5	6.8	5.4		5.7	8.1	6.7	6.533333333333334	6.6	0.8692269873603529	6	0.354860431614918	133.9
	6.4	7.1	5.4		6.6	7.5	6.8	6.633333333333333	6.699999999999999	0.6548960901462831	6	0.26736020923368803	144.2
		7.1					6.5	6.8	6.8	0.2999999999999998	2	0.21213203435596412	154.5
		7.1						7.1	7.1	0.0	1	0.0	164.8
		7.6						7.6	7.6	0.0	1	0.0	175.1
											0		185.4
											0		195.7
											0		206.0
