## Supplementary material for spindle lineage atlas for "Cell size reduction scales spindle elongation but not chromosome segregation in *C. elegans*": 8-cell_P3.csv

Exp49a_cc	Exp49b_cc	Exp50a_cc	Exp50b_cc	Exp51a_cc	Exp51b_cc	Exp74_cc	Exp75_cc	mean	median	std	n	SE	time
0.0	0.0	0.0	0.0	0.0	0.0	0.0	0.0	0.0	0.0	0.0	8	0.0	0.0
1.4	2.2	1.7	2.4	1.0	1.1	1.5	2.2	1.6875	1.6	0.49607837082461076	8	0.1753901900050285	10.3
3.8	3.5	2.9	3.3	2.4	3.1	3.2	3.2	3.175	3.2	0.38649062084350766	8	0.13664506943172153	20.6
4.4	3.5	3.6	4.2	3.2	4.0	4.3	3.7	3.8625	3.85	0.3998046397929869	8	0.141352285973733	30.9
5.1	4.7	4.4	4.7	3.7	4.7	4.7	4.4	4.550000000000001	4.7	0.3807886552931953	8	0.13462912017836254	41.2
5.2	6.5	4.8	5.2	4.2	5.2	5.2	4.5	5.1	5.2	0.6383572667401852	8	0.22569337606584733	51.5
5.5	5.4	4.9	5.3	4.5	5.6	5.4	4.9	5.1875	5.35	0.3550968177835447	8	0.12554568391625412	61.8
6.0	5.5	5.3	5.8	5.0	6.1	5.6	5.2	5.5625	5.55	0.3637908052713811	8	0.12861947267035417	72.1
6.0	5.6	5.6	5.9	5.2	6.1	6.1	5.4	5.737500000000001	5.75	0.31598061649411335	8	0.1117160183232467	82.4
6.0	5.0	5.9	5.9	5.3	6.4	6.4	5.5	5.800000000000001	5.9	0.4690415759823431	8	0.16583123951777004	92.7
6.1	5.9	6.3	5.8	5.4	6.9	6.6	5.6	6.075	6.0	0.4736823830374104	8	0.16747201258717825	103.0
6.3	6.4	6.4	6.2	5.9	7.0	6.7	6.0	6.362500000000001	6.35	0.335177191944798	8	0.11850303266161585	113.3
6.3	6.5	6.6	6.8	5.7	7.3	6.6	5.8	6.449999999999999	6.55	0.4873397172404481	8	0.17230060940112774	123.6
6.3	7.5	6.9		5.8	7.4	6.5	6.0	6.628571428571429	6.5	0.6134545872452541	7	0.2318640397832455	133.9
6.6		6.7		6.1	7.4	7.0	6.1	6.6499999999999995	6.65	0.4645786621588787	6	0.18966344461235082	144.2
6.7		7.1		6.2	7.6	7.4	6.0	6.833333333333333	6.9	0.590668171555645	6	0.24113927126900786	154.5
6.4				5.8	7.3	6.8	6.2	6.5	6.4	0.5138093031466051	5	0.2297825058615211	164.8
6.5				6.3	7.3	7.5		6.9	6.9	0.5099019513592785	4	0.25495097567963926	175.1
						7.3		7.3	7.3	0.0	1	0.0	185.4
						7.1		7.1	7.1	0.0	1	0.0	195.7
											0		206.0
