## Supplementary material for spindle lineage atlas for "Cell size reduction scales spindle elongation but not chromosome segregation in *C. elegans*": 16-cell_ABala.csv

Exp49a_cc	Exp49b_cc	Exp50b_cc	Exp51a_cc	Exp51b_cc	Exp74_cc	Exp75_cc	mean	median	std	n	SE	time
0.0	0.0	0.0	0.0	0.0	0.0	0.0	0.0	0.0	0.0	7	0.0	0.0
1.6	1.5	1.7	2.4	3.3	2.8	2.5	2.257142857142857	2.4	0.6298687910013886	7	0.2380680256557989	10.3
3.4	3.5	3.2	3.4	4.4	4.4	3.3	3.657142857142858	3.4	0.47766438563715696	7	0.1805401677926243	20.6
4.0	4.8	4.7	3.8	4.7	5.7	4.2	4.557142857142857	4.7	0.5876275371772324	7	0.2221023324149027	30.9
4.8	5.3	5.3	3.9	5.0	5.8	4.4	4.928571428571429	5.0	0.5848425568702491	7	0.2210497088008327	41.2
5.0	5.7	5.7	4.6	5.0	6.0	4.5	5.214285714285714	5.0	0.5436085025840129	7	0.20546470120250157	51.5
5.1	5.9	6.1	4.7	5.4	6.0	4.5	5.385714285714286	5.4	0.596246764420263	7	0.22536009409756155	61.8
5.2	6.4	6.2	4.7	5.6	6.5	5.4	5.714285714285714	5.6	0.6243363823832045	7	0.23597697174795526	72.1
5.6	6.2	6.5	4.9	5.7	6.2	5.3	5.771428571428571	5.7	0.5229430062206608	7	0.19765387776005308	82.4
5.7	6.4	6.4	4.8	5.7	6.0	5.4	5.771428571428571	5.7	0.5256676997992601	7	0.1986837151326	92.7
5.7	6.5	7.1	5.2	5.4	6.4	5.0	5.8999999999999995	5.7	0.7211102550927977	7	0.2725540575476987	103.0
5.8	6.1	6.5	5.1	5.3	6.5	5.7	5.857142857142857	5.8	0.5066899385990915	7	0.1915107956216833	113.3
5.8	6.5	6.8	4.4	5.3	5.9	5.4	5.728571428571429	5.8	0.7401047912564923	7	0.2797333173988642	123.6
5.9		6.9	5.2	4.9	6.0	5.5	5.733333333333333	5.7	0.6446359868604573	6	0.26317153960726697	133.9
5.8			5.4	5.8			5.666666666666667	5.8	0.18856180831641242	3	0.10886621079036334	144.2
6.0			4.9				5.45	5.45	0.5499999999999998	2	0.388908729652601	154.5
5.9							5.9	5.9	0.0	1	0.0	164.8
6.0							6.0	6.0	0.0	1	0.0	175.1
5.4							5.4	5.4	0.0	1	0.0	185.4
										0		195.7
										0		206.0
