## Supplementary material for spindle lineage atlas for "Cell size reduction scales spindle elongation but not chromosome segregation in *C. elegans*": 16-cell_ABalp.csv

Exp49a_cc	Exp49b_cc	Exp50a_cc	Exp50b_cc	Exp51a_cc	Exp51b_cc	Exp74_cc	Exp75_cc	mean	median	std	n	SE	time
0.0	0.0	0.0	0.0	0.0	0.0	0.0	0.0	0.0	0.0	0.0	8	0.0	0.0
1.6	1.9	1.3	2.2	2.8	3.3	2.5	2.3	2.2375	2.25	0.6040229714174784	8	0.21355436954087356	10.3
4.1	4.0	4.4	3.4	4.2	4.3	3.6	3.7	3.9625000000000004	4.05	0.33517719194479806	8	0.11850303266161587	20.6
5.6	5.2	5.5	4.7	5.3	5.0	4.8	4.5	5.075	5.1	0.3665719574653794	8	0.12960275845829822	30.9
6.3	5.6	6.1	5.0	5.7	5.5	5.2	5.3	5.5875	5.55	0.4136348026943573	8	0.14624198695996982	41.2
6.4	6.0	6.7	5.6	5.8	5.9	5.7	5.5	5.95	5.85	0.38405728739343054	8	0.13578475614000274	51.5
6.8	6.1	6.2	5.7	6.3	6.2	5.9	5.7	6.1125	6.15	0.33703671906781896	8	0.11916047478086006	61.8
6.9	6.4	6.6	6.0	6.2	6.0	6.3	5.8	6.2749999999999995	6.25	0.3344772040064914	8	0.11825554955265316	72.1
7.5	6.7	6.9	5.8	6.2	6.1	6.0	5.8	6.375	6.15	0.5651327277728658	8	0.19980459203932227	82.4
7.5	6.8	7.1	6.0	6.5	6.2	6.3	6.0	6.55	6.4	0.507444578254611	8	0.17940875118009153	92.7
7.4	6.8	7.0	5.6	6.6	5.9	7.0	6.0	6.5375	6.699999999999999	0.5935855035291884	8	0.2098641673797602	103.0
7.3	6.8	7.1	6.4	6.7	6.4	6.6	6.3	6.7	6.65	0.33166247903553986	8	0.11726039399558569	113.3
7.1	6.6	7.6	5.2	6.7	6.2	7.1	6.2	6.5875	6.65	0.68818148042504	8	0.24330889574777154	123.6
7.3	6.5	7.6	6.7	6.6	6.2	6.8	6.8	6.8125	6.75	0.4166458328124738	8	0.14730654686740838	133.9
7.2	7.4	7.7	6.2	6.8	6.5	6.9		6.957142857142856	6.9	0.4806458240360207	7	0.1816670455858603	144.2
6.9	7.1	6.7	6.6	6.7	6.2	7.0		6.742857142857143	6.7	0.2770102775666473	7	0.1047000435786176	154.5
		6.9		7.1	6.0			6.666666666666667	6.9	0.47842333648024404	3	0.27621784210346784	164.8
		7.9		7.1	6.1			7.033333333333334	7.1	0.7363574011458176	3	0.42513614377131104	175.1
		7.3		7.8	6.0			7.033333333333334	7.3	0.7586537784494027	3	0.4380089632094894	185.4
					6.7			6.7	6.7	0.0	1	0.0	195.7
											0		206.0
