## Supplementary material for spindle lineage atlas for "Cell size reduction scales spindle elongation but not chromosome segregation in *C. elegans*": 16-cell_ABara.csv

Exp49a_cc	Exp49b_cc	Exp50a_cc	Exp50b_cc	Exp51a_cc	Exp51b_cc	Exp74_cc	Exp75_cc	mean	median	std	n	SE	time
0.0	0.0	0.0	0.0	0.0	0.0	0.0	0.0	0.0	0.0	0.0	8	0.0	0.0
1.9	2.7	1.6	3.1	2.5	3.3	2.7	2.4	2.525	2.6	0.5309190145398825	8	0.18770821772101506	10.3
3.7	4.0	3.6	2.9	3.6	4.1	3.5	3.7	3.6374999999999997	3.6500000000000004	0.33888604279314893	8	0.11981430945425506	20.6
4.4	4.7	4.3	4.2	4.5	5.1	4.1	4.2	4.4375	4.35	0.3079671248688729	8	0.10888282118865213	30.9
4.8	5.1	4.6	4.5	4.8	5.3	4.7	4.7	4.8125	4.75	0.2471714991660648	8	0.08738832158818474	41.2
5.3	5.7	5.1	5.2	5.3	5.6	5.0	5.4	5.324999999999999	5.3	0.22220486043288976	8	0.07856128181235335	51.5
5.5	6.3	5.4	5.8	5.3	6.0	5.2	5.6	5.6375	5.55	0.3497767144908305	8	0.12366474335880857	61.8
5.7	6.4	5.8	5.9	5.8	6.2	5.5	6.1	5.925000000000001	5.85	0.2727178028658929	8	0.09642030387838448	72.1
5.9	6.4	5.9	6.0	5.4	6.2	5.5	6.1	5.925000000000001	5.95	0.31523800532296226	8	0.11145346562579378	82.4
5.9	6.8	5.6	6.4	5.5	6.4	5.7	6.0	6.0375	5.95	0.4270172713134681	8	0.15097340411476454	92.7
6.0	6.7	6.1	6.2	6.0	6.6	5.3	5.6	6.0625	6.05	0.43571062644833447	8	0.15404696929832798	103.0
6.0	6.4	6.2	6.1	5.8	6.8	5.3	6.3	6.112500000000001	6.15	0.4136348026943575	8	0.1462419869599699	113.3
6.6	6.5	6.1	6.0	5.8	5.9	5.1	6.4	6.05	6.05	0.45000000000000007	8	0.1590990257669732	123.6
6.2		6.4	6.6	6.0	6.0	5.0		6.033333333333334	6.1	0.5088112507491249	6	0.2077213232871102	133.9
6.3		6.3	6.6	5.6	7.0	4.7		6.083333333333333	6.3	0.7470311610338323	6	0.30497419441529683	144.2
6.0		6.5	6.7	5.8	6.3	4.3		5.933333333333334	6.15	0.7888106377466155	6	0.32203059435976533	154.5
6.0		6.4	6.4		7.1	4.2		6.02	6.4	0.9765244492586961	5	0.4367150100465977	164.8
		6.2	6.2			5.8		6.066666666666666	6.2	0.18856180831641284	3	0.10886621079036357	175.1
		6.4	6.7					6.550000000000001	6.550000000000001	0.1499999999999999	2	0.10606601717798206	185.4
			7.0					7.0	7.0	0.0	1	0.0	195.7
											0		206.0
