## Supplementary material for spindle lineage atlas for "Cell size reduction scales spindle elongation but not chromosome segregation in *C. elegans*": 16-cell_ABarp.csv

Exp49a_cc	Exp50a_cc	Exp50b_cc	Exp51a_cc	Exp51b_cc	Exp74_cc	Exp75_cc	mean	median	std	n	SE	time
0.0	0.0	0.0	0.0	0.0	0.0	0.0	0.0	0.0	0.0	7	0.0	0.0
2.6	4.1	1.6	2.7	3.6	2.6	4.0	3.0285714285714285	2.7	0.8395820145665779	7	0.31733217368368194	10.3
4.2	5.5	2.9	4.1	4.0	4.2	5.0	4.271428571428571	4.2	0.7591617288906527	7	0.28693616278892936	20.6
5.0	6.2	3.7	5.0	5.2	5.2	5.3	5.0857142857142845	5.2	0.6812353724323637	7	0.257482768536643	30.9
5.4	6.5	4.4	5.3	5.8	5.5	6.5	5.628571428571429	5.5	0.6797358430497324	7	0.2569159997037749	41.2
5.9	7.0	4.8	6.2	6.2	5.7	6.3	6.014285714285713	6.2	0.622044030202207	7	0.235110544063913	51.5
6.2	7.1	5.0	6.5	6.6	6.0	7.1	6.357142857142857	6.5	0.6737043498600911	7	0.2546363095588934	61.8
6.0	7.4	5.1	6.6	6.6	6.4	7.2	6.471428571428572	6.6	0.7105617208826224	7	0.26856708637392995	72.1
6.6	7.7	5.5	6.6	6.9	6.1	6.9	6.614285714285714	6.6	0.6379175303361746	7	0.24111016317685993	82.4
6.4	7.8	5.8	6.8	6.4	6.6	6.8	6.6571428571428575	6.6	0.5627918743883488	7	0.21271533421706743	92.7
6.7	8.2	5.6	6.9	6.6	6.5	7.2	6.814285714285715	6.7	0.7278708115918283	7	0.2751093077221039	103.0
6.6	8.2	5.6	7.0	7.0	6.1	7.1	6.8	7.0	0.7653197277702212	7	0.28926366759023686	113.3
6.8		5.7	7.0	7.0	6.7	6.7	6.650000000000001	6.75	0.44253060157839175	6	0.18066236157232332	123.6
7.1		5.5	7.0	6.9	6.6	6.6	6.616666666666667	6.75	0.5335936864527374	6	0.21783871029664062	133.9
6.9		5.5	6.7	5.9	6.8	6.7	6.416666666666667	6.7	0.5241395064505463	6	0.21397905747300844	144.2
7.6		5.4	6.6	6.1	6.7	7.0	6.566666666666667	6.65	0.6896053621859065	6	0.28153021020710944	154.5
7.4		5.8	7.2	7.3	6.9	7.2	6.966666666666668	7.2	0.5436502143433364	6	0.2219442706159798	164.8
7.3			7.7	6.8	7.8	7.5	7.42	7.5	0.35440090293338705	5	0.1584929020492716	175.1
					7.0	6.8	6.9	6.9	0.10000000000000009	2	0.07071067811865481	185.4
					6.4		6.4	6.4	0.0	1	0.0	195.7
					8.6		8.6	8.6	0.0	1	0.0	206.0
