## Supplementary material for spindle lineage atlas for "Cell size reduction scales spindle elongation but not chromosome segregation in *C. elegans*": 16-cell_ABpla.csv

Exp49a_cc	Exp49b_cc	Exp50a_cc	Exp50b_cc	Exp51a_cc	Exp51b_cc	Exp74_cc	Exp75_cc	mean	median	std	n	SE	time
0.0	0.0	0.0	0.0	0.0	0.0	0.0	0.0	0.0	0.0	0.0	8	0.0	0.0
2.8	2.1	1.1	3.2	2.3	2.9	2.0	2.0	2.3	2.2	0.6204836822995429	8	0.21937410968480306	10.3
4.1	4.3	4.1	4.5	4.6	3.7	4.2	3.5	4.125	4.15	0.34910600109422346	8	0.12342761036332184	20.6
5.0	5.5	5.9	5.0	5.1	4.9	4.9	4.1	5.05	5.0	0.48476798574163305	8	0.17139136501002614	30.9
5.4	6.3	6.6	5.8	5.2	5.2	5.3	5.1	5.612499999999999	5.35	0.5278198082679352	8	0.18661248283542015	41.2
5.6	6.6	6.4	5.7	5.9	5.7	5.4	5.0	5.7875	5.7	0.4833153732295301	8	0.17087778893115393	51.5
6.0	7.2	7.0	6.0	6.1	5.8	6.0	5.4	6.1875	6.0	0.5666513478321569	8	0.2003415053103076	61.8
6.1	7.7	7.4	6.5	6.0	5.9	6.1	5.5	6.4	6.1	0.7158910531638177	8	0.25310570914145736	72.1
5.9	7.7	7.3	6.4	6.4	6.0	6.1	5.4	6.4	6.25	0.7071067811865475	8	0.24999999999999997	82.4
6.4	8.0	7.3	6.8	6.5	6.4	6.4	6.4	6.775	6.45	0.5494315243958976	8	0.19425337834900058	92.7
6.3	7.5	7.6	7.1	7.0	6.7	6.4	5.8	6.8	6.85	0.5787918451395112	8	0.2046338192968112	103.0
6.3	7.2	7.1	6.4	6.1	6.8	6.3	5.9	6.512499999999999	6.35	0.439992897669951	8	0.1555609808081705	113.3
5.9	7.3	7.6	6.2	6.7	6.6	7.1		6.771428571428571	6.7	0.5598833697790119	7	0.2116160228051545	123.6
5.9	7.2	7.4	6.6	6.4	7.2	6.5		6.742857142857143	6.6	0.5010193690500052	7	0.18936752179040076	133.9
6.1	6.9	7.7	6.9	7.3	7.3			7.033333333333332	7.1	0.498887651569859	6	0.20367003088692628	144.2
6.2	6.9	7.4	7.6	8.1				7.24	7.4	0.646838465151849	5	0.2892749557082326	154.5
	6.7	7.4						7.050000000000001	7.050000000000001	0.3500000000000001	2	0.24748737341529167	164.8
	8.2	7.1						7.6499999999999995	7.6499999999999995	0.5499999999999998	2	0.388908729652601	175.1
	9.2	7.3						8.25	8.25	0.9499999999999997	2	0.6717514421272199	185.4
	9.0							9.0	9.0	0.0	1	0.0	195.7
											0		206.0
