## Supplementary material for spindle lineage atlas for "Cell size reduction scales spindle elongation but not chromosome segregation in *C. elegans*": 16-cell_ABplp.csv

Exp49a_cc	Exp49b_cc	Exp50a_cc	Exp50b_cc	Exp51a_cc	Exp51b_cc	Exp74_cc	Exp75_cc	mean	median	std	n	SE	time
0.0	0.0	0.0	0.0	0.0	0.0	0.0	0.0	0.0	0.0	0.0	8	0.0	0.0
1.5	2.0	1.6	3.6	2.0	2.0	2.4	2.8	2.2375	2.0	0.6440836513994126	8	0.22771795877795847	10.3
3.8	4.1	3.8	4.2	4.2	3.4	3.5	3.6	3.8249999999999997	3.8	0.2947456530637899	8	0.10420832500333166	20.6
5.1	5.0	4.8	5.0	5.5	3.8	4.3	4.4	4.7375	4.9	0.5048205126577168	8	0.17848100389117041	30.9
5.5	5.4	5.5	5.3	6.0	4.5	4.9	5.0	5.2625	5.35	0.42701727131346806	8	0.1509734041147645	41.2
5.9	5.6	5.9	5.8	6.7	4.8	5.0	5.2	5.6125	5.699999999999999	0.5688530126491378	8	0.2011199113713011	51.5
6.4	5.9	6.3	5.7	6.9	5.4	5.5	5.3	5.925000000000001	5.800000000000001	0.5261891294962298	8	0.1860359508267152	61.8
6.3	6.2	6.6	6.8	7.1	5.6	6.2	5.6	6.3	6.25	0.49749371855331	8	0.1758905909933786	72.1
7.1	6.6	7.0	6.6	7.3	5.9	6.3	5.6	6.549999999999999	6.6	0.5545268253204707	8	0.19605483926697645	82.4
7.3	6.5	7.2	7.0	7.3	5.8	6.4	5.7	6.65	6.75	0.6103277807866851	8	0.21578345627040085	92.7
7.0	6.7	7.0	6.9	7.4	5.5	6.3	5.8	6.575	6.800000000000001	0.611861912526021	8	0.21632585374845978	103.0
6.7	6.9	7.5	7.2	7.5	5.7	5.8	6.0	6.6625	6.800000000000001	0.694509719154455	8	0.24554626600703988	113.3
	6.7	7.3	6.6	7.2	6.2	6.5	6.3	6.685714285714285	6.6	0.3907084094622098	7	0.1476738980826575	123.6
	6.7	7.7	6.5	6.8	6.1	6.1	5.9	6.542857142857143	6.5	0.5653245410688394	7	0.21367259224426713	133.9
	6.5	7.2	6.9		5.8	6.1	5.6	6.3500000000000005	6.3	0.5737304826019504	6	0.23422448870925336	144.2
	6.6	7.1			6.4	5.6	5.8	6.300000000000001	6.4	0.5440588203494178	5	0.2433105012119288	154.5
	7.6	7.3			6.9	8.6	6.3	7.339999999999999	7.3	0.7657675887630657	5	0.3424616766880638	164.8
	7.4	7.3					6.9	7.2	7.3	0.2160246899469286	3	0.12472191289246469	175.1
	7.7	7.1					6.6	7.133333333333333	7.1	0.449691252107735	3	0.2596293654566207	185.4
	7.6						6.6	7.1	7.1	0.5	2	0.35355339059327373	195.7
											0		206.0
