## Supplementary material for spindle lineage atlas for "Cell size reduction scales spindle elongation but not chromosome segregation in *C. elegans*": 16-cell_ABpra.csv

Exp49a_cc	Exp49b_cc	Exp50a_cc	Exp50b_cc	Exp51a_cc	Exp51b_cc	Exp74_cc	Exp75_cc	mean	median	std	n	SE	time
0.0	0.0	0.0	0.0	0.0	0.0	0.0	0.0	0.0	0.0	0.0	8	0.0	0.0
1.4	2.2	1.3	1.6	3.0	2.2	1.6	1.4	1.8375	1.6	0.5475799028452377	8	0.1935987312716692	10.3
3.3	3.6	3.6	2.7	4.2	3.4	3.8	3.1	3.4625000000000004	3.5	0.4240798863421843	8	0.14993488169868943	20.6
4.3	4.9	5.3	4.0	4.7	4.0	5.2	4.5	4.6125	4.6	0.47020607184510077	8	0.16624295097837985	30.9
5.0	5.6	6.4	4.7	5.5	4.7	6.0	5.2	5.3875	5.35	0.5688530126491377	8	0.20111991137130106	41.2
5.3	5.6	6.7	5.0	5.2	5.0	6.1	5.9	5.6	5.449999999999999	0.5612486080160912	8	0.1984313483298443	51.5
5.1	5.7	6.9	5.2	5.6	5.1	6.4	6.1	5.7625	5.65	0.6163146517810527	8	0.21790013480950401	61.8
5.1	6.0	7.0	5.6	6.0	5.3	6.7	5.9	5.95	5.95	0.6062177826491072	8	0.2143303524935281	72.1
5.9	6.6	7.4	5.6	5.8	5.5	6.8	6.3	6.2375	6.1	0.6183395103015819	8	0.2186160304049088	82.4
5.8	6.3	7.5	5.8	5.8	5.5	7.2	6.3	6.275	6.05	0.6740734381356382	8	0.23832094956172026	92.7
6.0	6.4	7.8	5.8	6.0	5.4	6.9	6.7	6.375	6.2	0.7048936089935842	8	0.24921752546721104	103.0
5.7	6.6	7.6	5.7	6.0	5.7	7.2	6.9	6.425000000000001	6.3	0.7066647012551284	8	0.2498437011413335	113.3
5.9	6.5	7.7	6.3	6.1	6.1	7.3	6.4	6.5375	6.35	0.591475908216049	8	0.2091183128040201	123.6
6.0	6.7	7.8	5.9	6.1	5.9	7.2	6.6	6.525	6.35	0.6475916923494308	8	0.22895823855017747	133.9
5.8		7.9		6.2	5.9	7.6	6.4	6.633333333333333	6.300000000000001	0.8178562764256864	6	0.33388842669592705	144.2
5.9		7.6		5.9	5.7			6.2749999999999995	5.9	0.7693341276714556	4	0.3846670638357278	154.5
6.1		7.8		5.8	5.7			6.35	5.949999999999999	0.85	4	0.425	164.8
5.9		7.3		5.8				6.333333333333333	5.9	0.6847546194724711	3	0.39534326388127095	175.1
6.6		7.2		5.9				6.566666666666667	6.6	0.5312459150169742	3	0.3067149720409391	185.4
8.0				5.6				6.8	6.8	1.2000000000000002	2	0.8485281374238571	195.7
				5.9				5.9	5.9	0.0	1	0.0	206.0
