## Supplementary material for spindle lineage atlas for "Cell size reduction scales spindle elongation but not chromosome segregation in *C. elegans*": 16-cell_ABprp.csv

Exp49a_cc	Exp49b_cc	Exp50a_cc	Exp50b_cc	Exp51a_cc	Exp51b_cc	Exp74_cc	Exp75_cc	mean	median	std	n	SE	time
0.0	0.0	0.0	0.0	0.0	0.0	0.0	0.0	0.0	0.0	0.0	8	0.0	0.0
1.0	3.1	1.8	3.5	1.9	1.5	2.1	1.9	2.0999999999999996	1.9	0.7664854858377946	8	0.270993542358485	10.3
2.8	4.3	4.5	3.0	3.2	2.9	3.6	3.6	3.4875	3.4000000000000004	0.5967359131140005	8	0.2109780053702281	20.6
3.8	5.2	5.7	4.0	4.2	3.9	4.8	4.1	4.4625	4.15	0.6479535091347219	8	0.2290861601013907	30.9
4.1	6.0	6.8	4.9	5.3	4.6	5.1	4.8	5.199999999999999	5.0	0.7937253933193773	8	0.2806243040080456	41.2
4.7	6.1	7.1	5.0	5.4	5.0	5.4	5.0	5.4625	5.2	0.7347406004842796	8	0.259770030507755	51.5
4.8	6.4	7.5	5.4	5.6	5.3	5.5	5.7	5.775	5.55	0.7741931283601012	8	0.2737186055057274	61.8
5.3	6.7	7.5	5.7	5.9	5.5	5.8	5.9	6.0375	5.85	0.6725650526157303	8	0.237787654746835	72.1
5.4	6.4	7.4	5.6	6.1	5.7	5.9	6.2	6.0875	6.0	0.5840323193111834	8	0.2064866067085224	82.4
5.1	7.1	7.8	5.7	6.2	5.8	5.7	6.1	6.1875	5.949999999999999	0.8099961419661207	8	0.2863768823595927	92.7
5.4	7.0	8.1	5.8	6.2	5.9	6.5	6.2	6.387499999999999	6.2	0.7865073108369685	8	0.27807232647280805	103.0
5.6	6.9	8.2	5.8	6.2	6.0	6.3	6.7	6.4625	6.25	0.7712611425451174	8	0.27268199197966847	113.3
5.6	6.9	8.1	5.9	6.1	6.1	5.9	6.4	6.375	6.1	0.7462405778299649	8	0.2638358864900679	123.6
5.5	7.0	8.8	5.4	6.2	6.1	6.0	6.4	6.425000000000001	6.15	1.0133484099755623	8	0.3582727661991629	133.9
5.1	7.1	8.7	6.1	6.3	6.2	6.9	6.7	6.6375	6.5	0.9681651460365632	8	0.3422980700354589	144.2
5.2	6.4	8.7	5.7	6.1	6.3	6.0	7.2	6.449999999999999	6.199999999999999	1.006230589874905	8	0.3557562367689426	154.5
5.1	6.5	8.0		6.2	6.1	6.4	6.9	6.457142857142856	6.4	0.8121525944886798	7	0.3069648273789905	164.8
4.4		9.6		5.9	6.5	6.0	6.7	6.516666666666667	6.25	1.5635607510494185	6	0.6383210036523189	175.1
5.4		9.8		6.3	6.6	6.3	7.3	6.949999999999999	6.449999999999999	1.3913422775626902	6	0.568013106265066	185.4
5.8				6.3	6.0	7.0	8.4	6.7	6.3	0.9423375191511798	5	0.42142615011410955	195.7
				6.9	6.3			6.6	6.6	0.30000000000000027	2	0.21213203435596442	206.0
