## Supplementary material for spindle lineage atlas for "Cell size reduction scales spindle elongation but not chromosome segregation in *C. elegans*": 16-cell_Ca.csv

Exp49a_cc	Exp49b_cc	Exp50b_cc	Exp51a_cc	Exp51b_cc	Exp74_cc	Exp75_cc	mean	median	std	n	SE	time
0.0	0.0	0.0	0.0	0.0	0.0	0.0	0.0	0.0	0.0	7	0.0	0.0
1.0	1.5	2.5	2.6	1.5	1.5	2.5	1.8714285714285714	1.5	0.5969309261650337	7	0.2256186829308769	10.3
2.6	2.8	3.5	3.5	3.1	2.8	4.0	3.185714285714286	3.1	0.4642307659791977	7	0.17546273681799734	20.6
3.5	3.6	4.0	5.3	4.1	3.4	4.9	4.114285714285714	4.0	0.6749149606295839	7	0.255093877420404	30.9
4.4	4.0	4.5	5.2	4.8	4.2	5.2	4.614285714285715	4.5	0.43565573377076877	7	0.16466238982811682	41.2
4.6	4.5	4.4	5.2	5.0	5.0	5.5	4.885714285714286	5.0	0.3719776161797582	7	0.1405943236706109	51.5
4.9	4.9	4.9	5.5	5.6	5.0	5.7	5.214285714285715	5.0	0.3398679215248661	7	0.1284579998518874	61.8
5.3	5.3	4.9	5.7	5.6	5.6	5.8	5.457142857142856	5.6	0.28713930346059674	7	0.10852845551272101	72.1
5.3	5.7	5.3	6.8	5.6	5.5	5.7	5.700000000000001	5.6	0.4750939756661683	7	0.1795686441425219	82.4
5.5	5.7	5.2	6.2	6.1	5.8	6.2	5.814285714285714	5.8	0.3522522287410843	7	0.1331388280024497	92.7
	5.7	5.1	6.0	6.1	6.4	6.5	5.966666666666666	6.05	0.4678556282539401	6	0.1910012604185677	103.0
	6.3		5.9	6.1	6.2	6.3	6.159999999999999	6.2	0.1496662954709575	5	0.06693280212272597	113.3
	5.8		6.3	6.6	6.7	6.0	6.279999999999999	6.3	0.34292856398964494	5	0.15336231610144652	123.6
			5.8	6.2			6.0	6.0	0.20000000000000018	2	0.14142135623730961	133.9
			6.4	6.3			6.35	6.35	0.050000000000000266	2	0.03535533905932756	144.2
			6.6	6.1			6.35	6.35	0.25	2	0.17677669529663687	154.5
			5.9				5.9	5.9	0.0	1	0.0	164.8
			6.2				6.2	6.2	0.0	1	0.0	175.1
			5.2				5.2	5.2	0.0	1	0.0	185.4
			6.6				6.6	6.6	0.0	1	0.0	195.7
			7.9				7.9	7.9	0.0	1	0.0	206.0
