## Supplementary material for spindle lineage atlas for "Cell size reduction scales spindle elongation but not chromosome segregation in *C. elegans*": 16-cell_Cp.csv

Exp49a_cc	Exp49b_cc	Exp50a_cc	Exp50b_cc	Exp51a_cc	Exp51b_cc	Exp74_cc	Exp75_cc	mean	median	std	n	SE	time
0.0	0.0	0.0	0.0	0.0	0.0	0.0	0.0	0.0	0.0	0.0	8	0.0	0.0
5.1	2.0	1.5	0.7	2.8	2.2	2.0	2.7	2.375	2.1	1.2038999127834507	8	0.42564289609953554	10.3
5.0	3.8	3.4	2.9	4.1	3.5	3.4	4.5	3.825	3.65	0.6359048670988452	8	0.22482632185756185	20.6
5.4	4.7	4.2	3.8	4.8	4.3	4.6	5.5	4.6625	4.65	0.5429951657243369	8	0.1919777819175959	30.9
5.7	5.3	5.0	4.5	5.4	4.8	5.2	5.6	5.1875	5.25	0.378937659780603	8	0.1339746944389126	41.2
6.0	4.8	5.3	5.1	5.8	5.2	5.4	6.5	5.512499999999999	5.35	0.5158427570490838	8	0.18237795576768592	51.5
5.9	5.1	5.8	5.5	6.0	6.0	6.1	6.5	5.862500000000001	5.95	0.39031237489989995	8	0.13799626353637262	61.8
7.3	5.8	6.0	5.6	6.0	5.8	6.2	6.9	6.2	6.0	0.5545268253204709	8	0.19605483926697653	72.1
7.3	5.7	6.4	5.8	5.9	6.3	6.7	6.9	6.375	6.35	0.5309190145398825	8	0.18770821772101506	82.4
7.0	6.0	6.6			6.4	6.5		6.5	6.5	0.3224903099319419	5	0.14422205101855953	92.7
7.6	6.1	6.5			6.3	6.9		6.68	6.5	0.530659966456864	5	0.2373183515870612	103.0
7.9	5.5	6.7			6.2	7.0		6.659999999999999	6.7	0.8014985963805553	5	0.3584410690755177	113.3
7.9	6.5	6.8			6.5	6.5		6.840000000000001	6.5	0.5425863986500217	5	0.2426520142096497	123.6
8.1	6.5	7.2			6.9	7.0		7.140000000000001	7.0	0.5314132102234568	5	0.2376552124402071	133.9
8.1	6.0	6.7			7.0	7.2		7.0	7.0	0.6841052550594826	5	0.305941170815567	144.2
8.1	6.1	6.9			6.7	7.7		7.1	6.9	0.7155417527999327	5	0.32	154.5
7.1	7.3	7.1			6.3	7.3		7.0200000000000005	7.1	0.3709447398198282	5	0.16589153082662178	164.8
8.0		7.3			7.3	7.0		7.4	7.3	0.3674234614174768	4	0.1837117307087384	175.1
6.8		7.5						7.15	7.15	0.3500000000000001	2	0.24748737341529167	185.4
6.3		7.8						7.05	7.05	0.75	2	0.5303300858899106	195.7
6.7								6.7	6.7	0.0	1	0.0	206.0
