## Supplementary material for spindle lineage atlas for "Cell size reduction scales spindle elongation but not chromosome segregation in *C. elegans*": 16-cell_D.csv

Exp50a_cc	Exp50b_cc	Exp74_cc	Exp75_cc	mean	median	std	n	SE	time
0.0	0.0	0.0	0.0	0.0	0.0	0.0	4	0.0	0.0
2.1	2.2	1.4	2.1	1.9500000000000002	2.1	0.3201562118716425	4	0.16007810593582125	10.3
3.0	2.7	3.0	2.9	2.9	2.95	0.12247448713915883	4	0.061237243569579415	20.6
3.6	3.8	3.6	3.6	3.65	3.6	0.08660254037844375	4	0.04330127018922188	30.9
3.8	3.5	4.2	4.1	3.9	3.9499999999999997	0.2738612787525831	4	0.13693063937629155	41.2
4.3	4.3	4.2	4.6	4.35	4.3	0.14999999999999983	4	0.07499999999999991	51.5
4.5	4.2	4.9	5.1	4.675	4.7	0.3491060010942234	4	0.1745530005471117	61.8
4.7	4.6	5.5	5.2	5.0	4.95	0.3674234614174768	4	0.1837117307087384	72.1
4.9	4.8	5.6	5.6	5.225	5.25	0.3766629793329839	4	0.18833148966649196	82.4
4.9	5.2	5.9	5.7	5.425	5.45	0.39607448794387146	4	0.19803724397193573	92.7
5.6	5.5	5.8	6.1	5.75	5.699999999999999	0.2291287847477919	4	0.11456439237389596	103.0
5.7	5.4	6.1	5.7	5.7250000000000005	5.7	0.2487468592766547	4	0.12437342963832736	113.3
5.8	5.5	6.1	5.7	5.7749999999999995	5.75	0.2165063509461095	4	0.10825317547305476	123.6
6.1	5.9	6.2	6.0	6.05	6.05	0.11180339887498938	4	0.05590169943749469	133.9
5.6	6.2	6.0	5.6	5.85	5.8	0.2598076211353318	4	0.1299038105676659	144.2
5.6	5.4	6.2	6.4	5.9	5.9	0.4123105625617662	4	0.2061552812808831	154.5
	5.8	5.7	6.4	5.966666666666666	5.8	0.3091206165165236	3	0.178470871157878	164.8
	5.4			5.4	5.4	0.0	1	0.0	175.1
	6.5			6.5	6.5	0.0	1	0.0	185.4
							0		195.7
							0		206.0
