## Supplementary material for spindle lineage atlas for "Cell size reduction scales spindle elongation but not chromosome segregation in *C. elegans*": 16-cell_Ea.csv

Exp49a_cc	Exp49b_cc	Exp50a_cc	Exp50b_cc	Exp51b_cc	Exp74_cc	Exp75_cc	mean	median	std	n	SE	time
0.0	0.0	0.0	0.0	0.0	0.0	0.0	0.0	0.0	0.0	7	0.0	0.0
3.1	2.0	2.9	1.7	1.5	2.1	1.9	2.1714285714285713	2.0	0.5573259772323189	7	0.210649419278966	10.3
3.6	3.3	4.3	3.3	2.2	3.7	3.1	3.357142857142857	3.3	0.5948760803902003	7	0.22484202423047675	20.6
4.3	4.4	4.9	4.1	3.0	5.4	3.9	4.285714285714286	4.3	0.7039248568431384	7	0.26605858755481254	30.9
4.8	4.9	5.3	4.6	3.8	5.3	4.2	4.700000000000001	4.8	0.5126959555693246	7	0.19378085666072192	41.2
5.0	5.3	5.3	4.8	4.3	5.6	4.6	4.985714285714287	5.0	0.41893937996043373	7	0.15834420196955773	51.5
5.2	4.7	5.8	5.3	4.5	6.0	5.0	5.214285714285714	5.2	0.5054801717986894	7	0.1910535467505053	61.8
	6.1	6.2	5.7	5.0	6.3	5.2	5.75	5.9	0.4991659710623978	6	0.20378365434395804	72.1
	5.9	6.2	6.1	5.1	6.4	5.3	5.833333333333333	6.0	0.47492689495916707	6	0.19388809296239062	82.4
	6.0	5.8	6.0	5.4	6.8	5.6	5.933333333333334	5.9	0.44221663871405326	6	0.180534186769688	92.7
	6.1	6.5	6.2	5.4	6.4	5.9	6.083333333333333	6.15	0.362476052848859	6	0.14798022890963555	103.0
	5.7	6.3	6.1	5.7	7.5	5.8	6.183333333333334	5.949999999999999	0.6282692274990255	6	0.256489838077529	113.3
	6.4	6.7	6.4	5.7	6.9	5.9	6.333333333333333	6.4	0.41899350299921784	6	0.17105338131489617	123.6
	6.4	7.2	6.0	5.9	7.1	5.7	6.383333333333334	6.2	0.5814254514170801	6	0.2373659465732028	133.9
	5.9	7.1	6.3	6.2	6.7	6.2	6.400000000000001	6.25	0.3915780041490242	6	0.15986105077709062	144.2
	5.8	7.2	5.8	5.9	7.0	6.1	6.300000000000001	6.0	0.5773502691896258	6	0.2357022603955159	154.5
	6.5	6.9	5.9	6.2	6.9	6.2	6.433333333333334	6.35	0.372677996249965	6	0.15214515486254618	164.8
	5.8	8.1	5.6	6.2	7.5	6.3	6.583333333333333	6.25	0.9081421817216853	6	0.37074749318600086	175.1
	8.0	7.4	5.9	6.4	7.2		6.980000000000001	7.2	0.7440430095095308	5	0.33274614948936665	185.4
			6.4	6.1	8.5		7.0	6.4	1.0677078252031311	3	0.6164414002968976	195.7
			7.3	6.5	9.2		7.666666666666667	7.3	1.1323525167642017	3	0.6537640303713621	206.0
