## Supplementary material for spindle lineage atlas for "Cell size reduction scales spindle elongation but not chromosome segregation in *C. elegans*": 16-cell_Ep.csv

Exp49a_cc	Exp49b_cc	Exp50a_cc	Exp51b_cc	Exp74_cc	Exp75_cc	mean	median	std	n	SE	time
0.0	0.0	0.0	0.0	0.0	0.0	0.0	0.0	0.0	6	0.0	0.0
1.5	1.5	1.7	3.5	0.8	1.3	1.7166666666666668	1.5	0.8454124568648267	6	0.3451381902519199	10.3
2.6	3.2	2.7	3.5	2.7	2.0	2.783333333333333	2.7	0.47404875511092975	6	0.19352959387055954	20.6
3.6	4.3	3.0	4.7	4.1	2.9	3.766666666666667	3.8499999999999996	0.6624868971450597	6	0.2704591432141797	30.9
3.9	4.5	3.5	5.0	4.5	3.7	4.183333333333333	4.2	0.5241395064505462	6	0.2139790574730084	41.2
4.4	4.6	4.3	5.6	4.4	3.5	4.466666666666666	4.4	0.6155395104206461	6	0.251292952842192	51.5
4.8	4.9	4.3	5.5	5.4	4.4	4.883333333333333	4.85	0.4524623986832743	6	0.1847170007616256	61.8
4.6	4.8	4.7	5.8	5.1	4.9	4.983333333333333	4.85	0.39756201472921876	6	0.1623040128665727	72.1
5.0	5.4	5.0	6.3	5.3	4.7	5.283333333333333	5.15	0.5079916884709389	6	0.20738673838811209	82.4
5.0	5.3	4.8	6.5	5.0	5.1	5.283333333333334	5.05	0.5639641438562877	6	0.23023739761224557	92.7
5.4	5.7	5.3	6.5	5.7	5.0	5.6000000000000005	5.550000000000001	0.469041575982343	6	0.19148542155126766	103.0
5.2	5.5	5.3	6.8	5.1	5.3	5.533333333333332	5.3	0.5792715732327589	6	0.23648662948658628	113.3
5.6	5.5	5.7	6.5	6.0	5.4	5.783333333333334	5.65	0.3715582801601325	6	0.15168803268306716	123.6
5.2	6.0	5.5	6.8	5.3	5.5	5.716666666666666	5.5	0.5459446451386399	6	0.2228809680657501	133.9
5.6	5.5	6.3	7.0	5.3	5.6	5.883333333333333	5.6	0.5871304984602846	6	0.239695022275607	144.2
5.5	5.8	5.8	6.6	5.5	6.0	5.866666666666667	5.8	0.37267799624996484	6	0.15214515486254612	154.5
5.7	6.0	6.6	7.6	6.0	5.7	6.266666666666667	6.0	0.6674994798166927	6	0.27250552152068264	164.8
5.2	6.3	6.3		5.4	6.0	5.840000000000001	6.0	0.45869379764718843	5	0.20513410247932928	175.1
5.6	6.5	6.7		5.8	6.2	6.16	6.2	0.41279534881100605	5	0.18460769214742928	185.4
6.0	6.3	7.2		6.2	5.8	6.3	6.2	0.4816637831516919	5	0.21540659228538017	195.7
6.1		6.9		6.5	5.9	6.35	6.3	0.3840572873934305	4	0.19202864369671524	206.0
