## Supplementary material for spindle lineage atlas for "Cell size reduction scales spindle elongation but not chromosome segregation in *C. elegans*": 16-cell_MSa.csv

Exp49a_cc	Exp49b_cc	Exp50a_cc	Exp50b_cc	Exp51a_cc	Exp51b_cc	Exp74_cc	Exp75_cc	mean	median	std	n	SE	time
0.0	0.0	0.0	0.0	0.0	0.0	0.0	0.0	0.0	0.0	0.0	8	0.0	0.0
1.7	2.2	3.2	1.8	2.3	2.7	3.2	1.7	2.35	2.25	0.5852349955359812	8	0.20691181696558558	10.3
3.6	3.3	4.5	3.0	3.6	4.0	4.4	2.8	3.6500000000000004	3.6	0.5787918451395114	8	0.2046338192968113	20.6
3.7	3.8	6.7	3.8	4.6	4.6	4.7	3.7	4.45	4.199999999999999	0.9447221813845592	8	0.3340097303971847	30.9
4.5	4.7	6.9	4.4	5.1	4.5	5.1	4.5	4.9625	4.6	0.7761080788137694	8	0.2743956427314399	41.2
4.7	4.9	6.8	4.8	5.3	5.4	5.8	4.9	5.325	5.1	0.6552671211040577	8	0.23167191241063292	51.5
4.8	5.3	7.4	5.1	5.8	5.7	6.2	5.5	5.725	5.6	0.7512489600658362	8	0.2656066170109473	61.8
4.9	5.7	7.3	5.1	5.7	6.0	6.3	5.2	5.775	5.7	0.7258615570478987	8	0.25663081459559756	72.1
5.3	5.6	7.6	5.5	5.9	5.9	6.7	5.5	6.0	5.75	0.7262919523166974	8	0.25678298230217667	82.4
5.1	5.8	7.9	5.2	5.9	6.3	5.9	5.9	6.0	5.9	0.8077747210701757	8	0.28559149146989654	92.7
5.1	6.4	7.5	5.2	5.9	6.1	5.7	6.3	6.025	6.0	0.7119515432949072	8	0.25171288207002834	103.0
5.4		8.0	5.4	5.8	6.5	6.4	5.6	6.1571428571428575	5.8	0.8583325077599886	7	0.3244191939621925	113.3
5.6		7.5	6.0	6.1	5.9	6.8	6.0	6.271428571428571	6.0	0.6040678431961707	7	0.22831618401546114	123.6
5.4		7.9	5.5	6.3	6.2	6.3	6.3	6.271428571428571	6.3	0.7572776160399183	7	0.2862240350682116	133.9
5.6		8.2	5.6	6.1		6.4	6.0	6.316666666666666	6.05	0.8877249323723849	6	0.3624121860431746	144.2
4.4		7.4	6.2	6.5		6.7	5.8	6.166666666666667	6.35	0.9285592184789413	6	0.3790827135384885	154.5
6.3				6.5			6.7	6.5	6.5	0.16329931618554536	3	0.09428090415820643	164.8
				6.3			6.3	6.3	6.3	0.0	2	0.0	175.1
				6.5				6.5	6.5	0.0	1	0.0	185.4
				6.3				6.3	6.3	0.0	1	0.0	195.7
											0		206.0
