## Supplementary material for spindle lineage atlas for "Cell size reduction scales spindle elongation but not chromosome segregation in *C. elegans*": 16-cell_MSp.csv

Exp49a_cc	Exp49b_cc	Exp50a_cc	Exp50b_cc	Exp51a_cc	Exp51b_cc	Exp74_cc	Exp75_cc	mean	median	std	n	SE	time
0.0	0.0	0.0	0.0	0.0	0.0	0.0	0.0	0.0	0.0	0.0	8	0.0	0.0
1.9	2.5	2.2	1.3	0.6	1.7	1.3	1.7	1.65	1.7	0.552268050859363	8	0.19525624189766635	10.3
3.0	3.2	3.6	2.4	1.7	2.7	3.5	2.8	2.8625	2.9	0.5786568499551353	8	0.20458609129166136	20.6
3.8	4.2	4.4	3.4	2.6	4.0	4.3	3.8	3.8125	3.9	0.5487201016911992	8	0.19400185243960943	30.9
4.2	4.3	4.9	3.9	3.0	4.5	4.7	4.9	4.300000000000001	4.4	0.5894913061275799	8	0.20841665000666337	41.2
4.6	4.8	5.4	4.2	3.6	4.8	5.1	4.8	4.6625	4.8	0.5170529469986609	8	0.18280582252762081	51.5
4.5	4.8	5.7	4.6	3.8	5.1	5.4	5.2	4.8875	4.949999999999999	0.5577577879330777	8	0.19719715705354376	61.8
4.8	5.2	6.1	4.4	4.1	5.6	5.6	5.1	5.1125	5.15	0.6213644260818283	8	0.219685499635274	72.1
5.1	5.6	6.4	4.8	4.1	5.3	6.1	5.5	5.3625	5.4	0.6781177995009423	8	0.23975084723520795	82.4
5.1	5.4	6.3	4.9	4.2	5.9	6.0	5.6	5.425000000000001	5.5	0.6359048670988452	8	0.22482632185756185	92.7
5.2	5.4	6.7	5.5	4.0	6.1	6.5	5.6	5.625	5.55	0.7933315826311215	8	0.2804850709039609	103.0
5.1	5.7	6.6	6.0	4.3	6.1		5.7	5.642857142857143	5.7	0.6925256939166184	7	0.2617501089465441	113.3
5.4	5.3	6.8		4.3	6.5		6.3	5.766666666666667	5.85	0.8556998435328957	6	0.3493379982724998	123.6
5.1	5.2	6.4		4.6	6.7			5.6000000000000005	5.2	0.8074651695274542	5	0.3611094017053558	133.9
5.1	5.2	6.7		4.6				5.4	5.15	0.7842193570679064	4	0.3921096785339532	144.2
5.6		6.3		4.4				5.433333333333333	5.6	0.7845734863959878	3	0.45297371356976673	154.5
5.1		6.2						5.65	5.65	0.5500000000000003	2	0.3889087296526013	164.8
		6.4						6.4	6.4	0.0	1	0.0	175.1
		6.6						6.6	6.6	0.0	1	0.0	185.4
		6.7						6.7	6.7	0.0	1	0.0	195.7
		6.4						6.4	6.4	0.0	1	0.0	206.0
