## Supplementary material for spindle lineage atlas for "Cell size reduction scales spindle elongation but not chromosome segregation in *C. elegans*": 16-cell_P4.csv

Exp50a_cc	Exp50b_cc	Exp75_cc	mean	median	std	n	SE	time
0.0	0.0	0.0	0.0	0.0	0.0	3	0.0	0.0
1.8	1.4	2.4	1.8666666666666665	1.8	0.41096093353126506	3	0.2372684056006958	10.3
3.8	2.5	3.0	3.1	3.0	0.5354126134736336	3	0.3091206165165234	20.6
4.5	3.1	3.1	3.5666666666666664	3.1	0.6599663291074443	3	0.3810317377662722	30.9
5.3	3.4	4.0	4.233333333333333	4.0	0.7930251502246879	3	0.457853283956367	41.2
5.2	3.9	4.1	4.3999999999999995	4.1	0.5715476066494084	3	0.3299831645537223	51.5
5.5	3.8	4.2	4.5	4.2	0.725718035235908	3	0.41899350299921784	61.8
6.4	3.9	4.5	4.933333333333334	4.5	1.0656244908763857	3	0.6152385866625392	72.1
6.4	4.2	4.7	5.1000000000000005	4.7	0.941629792788369	3	0.5436502143433364	82.4
6.5	4.1	4.6	5.066666666666666	4.6	1.0338708279513884	3	0.5969056008250354	92.7
6.5	4.8	4.4	5.233333333333333	4.8	0.9104333522498441	3	0.5256389410006609	103.0
6.7	4.5	4.7	5.3	4.7	0.993310961716756	3	0.5734883511361751	113.3
6.6	4.7	5.2	5.5	5.2	0.8041558721209877	3	0.46427960923947054	123.6
6.8	4.8	5.6	5.733333333333333	5.6	0.8219218670625302	3	0.4745368112013917	133.9
6.3	5.4	5.2	5.633333333333333	5.4	0.47842333648024393	3	0.2762178421034678	144.2
6.7	5.3	5.6	5.866666666666667	5.6	0.6018490028422598	3	0.34747768380248656	154.5
6.6	5.0	5.5	5.7	5.5	0.6683312551921139	3	0.38586123009300743	164.8
7.6		5.4	6.5	6.5	1.0999999999999996	2	0.777817459305202	175.1
7.4			7.4	7.4	0.0	1	0.0	185.4
7.1			7.1	7.1	0.0	1	0.0	195.7
7.5			7.5	7.5	0.0	1	0.0	206.0
