## Supplementary material for spindle lineage atlas for "Cell size reduction scales spindle elongation but not chromosome segregation in *C. elegans*": 32-cell_ABalaa.csv

Exp49a_cc	Exp49b_cc	Exp50b_cc	Exp51b_cc	Exp74_cc	mean	median	std	n	SE	time
0.0	0.0	0.0	0.0	0.0	0.0	0.0	0.0	5	0.0	0.0
2.4	2.5	2.6	2.5	3.5	2.7	2.5	0.4049691346263317	5	0.18110770276274832	10.3
3.5	3.7	4.6	3.6	3.7	3.8200000000000003	3.7	0.39698866482558404	5	0.1775387281693771	20.6
4.1	5.0	5.0	4.4	3.9	4.4799999999999995	4.4	0.45343136195018546	5	0.20278066969018524	30.9
4.0	5.3	5.5	5.7	4.6	5.0200000000000005	5.3	0.6305553108173779	5	0.28199290771223307	41.2
4.6	5.5	5.8	5.8	4.5	5.24	5.5	0.5748043145279965	5	0.25706030420895404	51.5
4.7	6.1	5.9	5.6	5.2	5.500000000000001	5.6	0.5019960159204452	5	0.22449944320643642	61.8
5.3	6.2	5.8	5.9	6.1	5.860000000000001	5.9	0.3136877428271625	5	0.14028542333400149	72.1
5.1	6.2	6.1	5.8	5.7	5.779999999999999	5.8	0.3867815921162744	5	0.17297398648351725	82.4
5.0	6.0	6.1	5.7	6.0	5.76	6.0	0.4029888335921976	5	0.18022208521710092	92.7
5.5	6.4		5.6	6.0	5.875	5.8	0.3561951712193754	4	0.1780975856096877	103.0
5.1	6.5		6.2	6.1	5.975	6.15	0.5261891294962299	4	0.26309456474811493	113.3
5.2			5.9	6.1	5.733333333333334	5.9	0.3858612300930074	3	0.22277708506403796	123.6
5.1			5.7	6.7	5.833333333333333	5.7	0.6599663291074446	3	0.3810317377662723	133.9
5.0			5.9	6.6	5.833333333333333	5.9	0.6548960901462832	3	0.37810443393719007	144.2
			6.4	6.3	6.35	6.35	0.050000000000000266	2	0.03535533905932756	154.5
			6.0		6.0	6.0	0.0	1	0.0	164.8
			6.5		6.5	6.5	0.0	1	0.0	175.1
			7.2		7.2	7.2	0.0	1	0.0	185.4
			6.8		6.8	6.8	0.0	1	0.0	195.7
								0		206.0
