## Supplementary material for spindle lineage atlas for "Cell size reduction scales spindle elongation but not chromosome segregation in *C. elegans*": 32-cell_ABalap.csv

Exp49a_cc	Exp49b_cc	Exp50a_cc	Exp50b_cc	Exp51b_cc	Exp75_cc	mean	median	std	n	SE	time
0.0	0.0	0.0	0.0	0.0	0.0	0.0	0.0	0.0	6	0.0	0.0
1.2	1.9	3.5	1.0	2.0	1.5	1.8499999999999999	1.7	0.8180260794538684	6	0.33395774849189797	10.3
2.8	3.8	4.5	2.4	3.8	2.8	3.35	3.3	0.734279692397023	6	0.29976842914341584	20.6
4.2	4.7	4.8	3.4	4.7	4.0	4.3	4.45	0.496655480858378	6	0.20275875100994067	30.9
4.5	5.2	5.5	4.3	5.0	4.3	4.8	4.75	0.4618802153517007	6	0.18856180831641273	41.2
5.2	5.3	6.0	4.3	5.4	4.9	5.183333333333334	5.25	0.5145116346811044	6	0.2100484952823285	51.5
5.2	5.8	6.0	4.7	5.9	4.8	5.3999999999999995	5.5	0.5259911279353168	6	0.21473497877875214	61.8
5.7	6.0	6.2	4.9	6.0	5.3	5.683333333333333	5.85	0.4524623986832742	6	0.18471700076162553	72.1
5.7	6.1	6.3	4.6	5.8	5.5	5.666666666666667	5.75	0.5436502143433364	6	0.2219442706159798	82.4
5.6	6.3	5.6	4.2	6.3	5.8	5.633333333333333	5.699999999999999	0.7039570693980958	6	0.2873892701417236	92.7
5.5	6.4	6.0	4.7	6.6		5.839999999999999	6.0	0.6829348431585548	5	0.30541774670113714	103.0
6.0	6.2	6.0	4.5			5.675	6.0	0.6832825184358224	4	0.3416412592179112	113.3
5.9	6.2	5.9	4.4			5.6	5.9	0.7035623639735145	4	0.35178118198675723	123.6
5.5	6.0	6.3	4.4			5.550000000000001	5.75	0.7228416147400478	4	0.3614208073700239	133.9
5.8	5.8	5.9	4.4			5.475	5.8	0.6219927652312364	4	0.3109963826156182	144.2
6.3	6.2	6.4	4.3			5.8	6.25	0.8689073598491385	4	0.43445367992456924	154.5
5.8	5.9	6.6	4.4			5.674999999999999	5.85	0.7980444849756182	4	0.3990222424878091	164.8
6.1	6.2		4.9			5.733333333333334	6.1	0.5906681715556448	3	0.34102242784939557	175.1
			5.3			5.3	5.3	0.0	1	0.0	185.4
									0		195.7
									0		206.0
