## Supplementary material for spindle lineage atlas for "Cell size reduction scales spindle elongation but not chromosome segregation in *C. elegans*": 32-cell_ABalpa.csv

Exp49a_cc	Exp49b_cc	Exp50a_cc	Exp50b_cc	Exp51b_cc	Exp74_cc	Exp75_cc	mean	median	std	n	SE	time
0.0	0.0	0.0	0.0	0.0	0.0	0.0	0.0	0.0	0.0	7	0.0	0.0
2.6	2.3	3.6	2.2	2.3	2.7	3.4	2.728571428571428	2.6	0.5174505793221381	7	0.19557793552181124	10.3
2.8	4.3	4.1	3.6	3.1	4.5	4.6	3.857142857142857	4.1	0.6521549834579043	7	0.2464914146430081	20.6
3.9	5.0	5.0	4.2	4.2	4.1	4.8	4.457142857142857	4.2	0.42714046822074436	7	0.16144392197196822	30.9
5.6	5.3	5.2	4.8	4.7	5.3	5.4	5.185714285714285	5.3	0.2996596709057575	7	0.11326070959601309	41.2
5.3	5.9	5.6	5.3	5.0	4.9	6.0	5.428571428571429	5.3	0.39175169145148825	7	0.14806822160993513	51.5
6.1	6.1	6.0	5.2	5.3	5.4	5.6	5.671428571428572	5.6	0.3614031611621003	7	0.13659755535250206	61.8
5.5	6.4	6.2	5.5	5.3	5.3	7.1	5.9	5.5	0.6347102826149447	7	0.23989793748209523	72.1
5.9	6.2	6.6	5.9	5.7	5.2	6.4	5.985714285714286	5.9	0.43236417001204436	7	0.16341829566667426	82.4
5.9	6.4	6.0	5.5	5.4	5.6		5.800000000000001	5.75	0.3415650255319867	6	0.1394433377556793	92.7
6.6	6.6	6.5	5.6	5.8	5.6		6.116666666666666	6.15	0.45613107278013365	6	0.18621473068993746	103.0
5.8	6.6	6.2	6.2	5.7	5.5		6.0	6.0	0.3696845502136472	6	0.15092308563562362	113.3
6.0	6.9	6.3	6.2	6.1	5.6		6.183333333333334	6.15	0.38908725099762526	6	0.1588442050610645	123.6
6.1	6.5	6.6	6.2	6.0	6.3		6.283333333333332	6.25	0.2114762923408253	6	0.08633483482177806	133.9
6.1	6.4	6.0	5.9	5.6	5.9		5.983333333333333	5.95	0.24094720491334948	6	0.09836628449792102	144.2
5.6	7.2	6.3	5.9	5.7	5.8		6.083333333333333	5.85	0.54594464513864	6	0.22288096806575017	154.5
7.2	7.0	6.8	5.4		6.1		6.5	6.8	0.6633249580710798	5	0.29664793948382645	164.8
6.6	7.8	6.5	6.5				6.85	6.55	0.55	4	0.275	175.1
	7.3	7.4					7.35	7.35	0.050000000000000266	2	0.03535533905932756	185.4
										0		195.7
										0		206.0
