## Supplementary material for spindle lineage atlas for "Cell size reduction scales spindle elongation but not chromosome segregation in *C. elegans*": 32-cell_ABalpp.csv

Exp49a_cc	Exp49b_cc	Exp50a_cc	Exp50b_cc	Exp51b_cc	Exp74_cc	Exp75_cc	mean	median	std	n	SE	time
0.0	0.0	0.0	0.0	0.0	0.0	0.0	0.0	0.0	0.0	7	0.0	0.0
3.1	2.1	2.1	3.6	2.9	2.0	4.9	2.9571428571428577	2.9	0.9707981147446861	7	0.36692719783782657	10.3
3.7	4.3	4.2	3.9	3.9	3.8	4.9	4.1	3.9	0.38172540616821116	7	0.14427864197660115	20.6
4.3	4.4	4.5	4.4	4.6	4.9	5.9	4.714285714285714	4.5	0.5166611805721465	7	0.19527957083927652	30.9
4.7	4.8	4.9	4.3	4.8	4.7	5.7	4.8428571428571425	4.8	0.3922722919355995	7	0.14826499009756058	41.2
5.2	5.4	5.3	5.4	4.6	5.8	5.5	5.314285714285715	5.4	0.33986792152486633	7	0.1284579998518875	51.5
5.6	5.4	6.1	5.7	4.7	6.0	6.2	5.671428571428572	5.7	0.4772369453854303	7	0.18037861056313753	61.8
5.1	5.3	5.8		5.2	5.9	6.5	5.633333333333333	5.55	0.4887626099538394	6	0.19953649995631084	72.1
5.5	5.4	6.2		5.5	5.8	5.8	5.7	5.65	0.27080128015453203	6	0.11055415967851334	82.4
5.6	5.8	6.3		5.2	5.8	6.3	5.833333333333333	5.8	0.38586123009300743	6	0.1575271875417536	92.7
5.8	6.2	6.2		5.4	5.9	6.5	6.0	6.050000000000001	0.35118845842842455	6	0.14337208778404376	103.0
5.3	5.7	6.4		5.8	5.9	5.8	5.816666666666666	5.8	0.3236081306491268	6	0.13211246611771246	113.3
5.0	6.1	6.8		5.7	6.0	6.4	6.0	6.05	0.5627314338711378	6	0.2297341458681704	123.6
6.3	6.1	6.2		5.5	6.1	6.7	6.1499999999999995	6.15	0.35472994422987947	6	0.14481789330818978	133.9
	6.1	6.7			6.2	6.9	6.475	6.45	0.3344772040064915	4	0.16723860200324575	144.2
	6.1	6.8			6.6	6.5	6.5	6.55	0.2549509756796393	4	0.12747548783981966	154.5
	6.0	6.4			7.5	6.4	6.574999999999999	6.4	0.5584576975922169	4	0.27922884879610843	164.8
	4.8	7.1			7.2	7.7	6.699999999999999	7.15	1.1202678251204041	4	0.5601339125602021	175.1
	7.0	7.3			7.2		7.166666666666667	7.2	0.12472191289246468	3	0.07200822998230955	185.4
		8.3			8.4		8.350000000000001	8.350000000000001	0.04999999999999982	2	0.03535533905932725	195.7
					7.6		7.6	7.6	0.0	1	0.0	206.0
