## Supplementary material for spindle lineage atlas for "Cell size reduction scales spindle elongation but not chromosome segregation in *C. elegans*": 32-cell_ABaraa.csv

Exp49a_cc	Exp49b_cc	Exp50b_cc	Exp51b_cc	Exp74_cc	Exp75_cc	mean	median	std	n	SE	time
0.0	0.0	0.0	0.0	0.0	0.0	0.0	0.0	0.0	6	0.0	0.0
1.6	2.0	1.8	3.5	2.4	4.3	2.6	2.2	0.9780933834080805	6	0.3993049516903646	10.3
3.2	3.5	3.0	5.3	4.8	4.5	4.05	4.0	0.8616843969807042	6	0.35178118198675723	20.6
4.2	4.9	3.9	5.8	5.5	5.3	4.933333333333334	5.1	0.6847546194724712	6	0.2795499027868694	30.9
4.6	5.3	3.9	5.8	5.6	5.1	5.05	5.199999999999999	0.6396613687465162	6	0.26114066026654	41.2
5.2	6.5	4.4	5.8	5.5	5.5	5.483333333333334	5.5	0.6309164410249232	6	0.25757055847396954	51.5
5.6	6.7	4.0	6.2	5.4	6.0	5.6499999999999995	5.8	0.8480369488805702	6	0.3462096346306832	61.8
5.4	6.6	4.7	6.3	4.8	6.0	5.633333333333333	5.7	0.7226494462892931	6	0.2950204010522611	72.1
5.5	6.8	4.7	6.3	5.9	5.8	5.833333333333333	5.85	0.6523461930260309	6	0.26631921809348635	82.4
5.7	6.5	4.7	6.6	5.7	6.0	5.866666666666667	5.85	0.62893207547044	6	0.25676044462869646	92.7
5.9	6.7	4.7	6.6	5.3	6.0	5.866666666666667	5.95	0.699205898780101	6	0.2854496128592251	103.0
5.9	7.1	4.5	6.6	4.9	6.5	5.916666666666667	6.2	0.9352658564398798	6	0.3818206870208017	113.3
5.7	6.6	4.7	6.5	4.8	5.9	5.7	5.800000000000001	0.7416198487095662	6	0.30276503540974914	123.6
6.2	6.5	5.1	6.9	5.2	5.9	5.966666666666666	6.050000000000001	0.652346193026031	6	0.2663192180934864	133.9
5.8	6.8	5.4	6.8	5.3	6.0	6.016666666666667	5.9	0.6011562932290477	6	0.24542102901235152	144.2
6.4		5.4	6.8	5.2	6.2	6.0	6.2	0.606630035524124	5	0.27129319932501067	154.5
5.9		5.4	7.3	5.5	5.9	6.0	5.9	0.6811754546370559	5	0.30463092423455623	164.8
5.8		5.5		5.6	7.3	6.05	5.699999999999999	0.7297259759663212	4	0.3648629879831606	175.1
				5.7		5.7	5.7	0.0	1	0.0	185.4
				6.1		6.1	6.1	0.0	1	0.0	195.7
									0		206.0
