## Supplementary material for spindle lineage atlas for "Cell size reduction scales spindle elongation but not chromosome segregation in *C. elegans*": 32-cell_ABarap.csv

Exp49a_cc	Exp49b_cc	Exp50a_cc	Exp50b_cc	Exp51b_cc	Exp74_cc	mean	median	std	n	SE	time
0.0	0.0	0.0	0.0	0.0	0.0	0.0	0.0	0.0	6	0.0	0.0
2.6	2.2	1.7	2.7	1.9	1.9	2.166666666666667	2.05	0.37267799624996506	6	0.1521451548625462	10.3
3.9	3.3	3.4	3.6	4.2	2.8	3.533333333333333	3.5	0.44596960534198854	6	0.1820663289797105	20.6
4.7	4.8	4.4	4.4	5.2	3.7	4.533333333333333	4.550000000000001	0.46067583203617507	6	0.18807012088678618	30.9
5.0	5.1	4.6	5.3	5.4	4.2	4.933333333333333	5.05	0.4149966532662911	6	0.16942167424418786	41.2
5.4	5.3	5.2	5.1	5.8	4.5	5.216666666666667	5.25	0.38908725099762503	6	0.15884420506106442	51.5
5.6	5.6	5.0	5.5	6.0	5.2	5.483333333333333	5.55	0.31841621957571326	6	0.12999287729775097	61.8
5.6	5.6	5.7	5.7	5.8	5.2	5.6000000000000005	5.65	0.19148542155126758	6	0.07817359599705714	72.1
5.8	5.9	5.9	5.9	5.8	5.7	5.833333333333333	5.85	0.07453559924999312	6	0.030429030972509284	82.4
5.9	5.9	5.9	5.9	6.4	5.7	5.95	5.9	0.21408720964441885	6	0.08740073734751265	92.7
5.9	6.4	6.2	5.7	6.4	6.5	6.183333333333334	6.300000000000001	0.291070819942883	6	0.11882916464559687	103.0
5.9	5.6	6.2	5.0	6.4	5.7	5.800000000000001	5.800000000000001	0.45092497528228953	6	0.1840893502864544	113.3
5.8	5.8	6.3	5.5	6.1	6.3	5.966666666666666	5.949999999999999	0.2924988129130707	6	0.11941214033447044	123.6
6.2	5.9	6.3	6.0	6.5	6.1	6.166666666666667	6.15	0.1972026594366538	6	0.0805076485899413	133.9
6.0	6.5	6.8	6.1	6.6	6.4	6.3999999999999995	6.45	0.27688746209726917	6	0.11303883305208781	144.2
5.7		6.5	6.2	6.2	7.2	6.359999999999999	6.2	0.4923413450036468	5	0.22018174311236613	154.5
6.1		6.2		7.0		6.433333333333334	6.2	0.40276819911981915	3	0.2325383281828484	164.8
6.0		6.5				6.25	6.25	0.25	2	0.17677669529663687	175.1
6.1		6.3				6.199999999999999	6.199999999999999	0.10000000000000009	2	0.07071067811865481	185.4
		6.3				6.3	6.3	0.0	1	0.0	195.7
		6.8				6.8	6.8	0.0	1	0.0	206.0
