## Supplementary material for spindle lineage atlas for "Cell size reduction scales spindle elongation but not chromosome segregation in *C. elegans*": 32-cell_ABarpa.csv

Exp49a_cc	Exp50a_cc	Exp50b_cc	Exp51b_cc	Exp74_cc	mean	median	std	n	SE	time
0.0	0.0	0.0	0.0	0.0	0.0	0.0	0.0	5	0.0	0.0
3.3	1.1	2.1	2.6	2.4	2.3	2.4	0.7183313998427189	5	0.3212475680841802	10.3
4.4	3.1	3.5	4.2	3.3	3.7	3.5	0.5099019513592786	5	0.22803508501982764	20.6
4.9	3.9	4.2	5.0	4.0	4.4	4.2	0.4604345773288536	5	0.20591260281974003	30.9
5.2	4.4	4.6	5.5	4.7	4.880000000000001	4.7	0.40693979898751603	5	0.1819890106572372	41.2
5.5	4.8	5.1	6.2	4.8	5.28	5.1	0.5268775948927797	5	0.2356268236003703	51.5
5.3	5.0	5.2	6.3	4.9	5.340000000000001	5.2	0.500399840127872	5	0.22378561169118974	61.8
5.6	5.3	5.0	6.4	5.2	5.499999999999999	5.3	0.48989794855663577	5	0.2190890230020665	72.1
5.6	5.5	5.3	6.0	5.5	5.58	5.5	0.23151673805580456	5	0.10353743284435829	82.4
5.9	5.7	5.2	6.4	5.4	5.720000000000001	5.7	0.4166533331199932	5	0.18633303518163385	92.7
6.1	5.6	5.4	6.4	5.4	5.779999999999999	5.6	0.40199502484483557	5	0.17977764043395383	103.0
5.9	5.5	5.4	6.6	5.5	5.779999999999999	5.5	0.4445222154178572	5	0.19879637823662674	113.3
6.2	5.6	5.1	6.8	5.5	5.84	5.6	0.5953150426454887	5	0.2662329806766998	123.6
6.3	5.8	5.6	7.4	5.8	6.180000000000001	5.8	0.6523802572120039	5	0.2917533204609676	133.9
5.6	6.0	5.1	7.4	5.2	5.86	5.6	0.8333066662399865	5	0.37266607036326777	144.2
6.5	5.4	4.5	7.0	6.3	5.9399999999999995	6.3	0.8867919710958145	5	0.396585425854254	154.5
5.6	5.2	5.2			5.333333333333333	5.2	0.18856180831641242	3	0.10886621079036334	164.8
5.7	5.8	5.5			5.666666666666667	5.7	0.12472191289246468	3	0.07200822998230955	175.1
7.0	5.7	5.5			6.066666666666666	5.7	0.664997911442	3	0.3839367231815777	185.4
	6.1	6.3			6.199999999999999	6.199999999999999	0.10000000000000009	2	0.07071067811865481	195.7
	7.3	7.1			7.199999999999999	7.199999999999999	0.10000000000000009	2	0.07071067811865481	206.0
