## Supplementary material for spindle lineage atlas for "Cell size reduction scales spindle elongation but not chromosome segregation in *C. elegans*": 32-cell_ABarpp.csv

Exp49a_cc	Exp49b_cc	Exp50a_cc	Exp50b_cc	Exp51b_cc	Exp74_cc	mean	median	std	n	SE	time
0.0	0.0	0.0	0.0	0.0	0.0	0.0	0.0	0.0	6	0.0	0.0
2.9	3.6	3.0	1.9	2.5	1.8	2.6166666666666667	2.7	0.6309164410249234	6	0.25757055847396965	10.3
4.4	4.7	3.9	3.0	3.8	3.3	3.85	3.8499999999999996	0.5852349955359814	6	0.2389211864471909	20.6
5.4	4.8	4.4	3.9	4.5	4.0	4.5	4.45	0.5033222956847168	6	0.2054804667656326	30.9
5.4	5.7	4.6	4.2	4.8	4.6	4.883333333333334	4.699999999999999	0.5112620550059324	6	0.20872185993521342	41.2
5.6	5.4	5.1	4.7	5.1	5.2	5.183333333333333	5.15	0.2793842435706701	6	0.1140581398202656	51.5
5.8	6.4	5.3	5.2	5.5	5.3	5.583333333333333	5.4	0.41399141161247416	6	0.16901128605751403	61.8
5.9	6.2	5.3	5.2	5.7	5.7	5.666666666666667	5.7	0.33993463423951903	6	0.1387777332977422	72.1
6.2	6.8	5.6	5.1	6.0	5.7	5.900000000000001	5.85	0.5291502622129182	6	0.21602468994692872	82.4
5.9	6.5	5.5	5.4	5.5	5.5	5.716666666666666	5.5	0.38477987935383984	6	0.1570857279510966	92.7
6.1	6.5	5.6	5.3	6.3	5.8	5.933333333333334	5.949999999999999	0.41096093353126517	6	0.16777409856157227	103.0
6.2	7.0	5.6	5.3	6.0	6.0	6.016666666666666	6.0	0.5304610154279852	6	0.21655980270619984	113.3
6.0		5.9	5.3	6.3	5.4	5.779999999999999	5.9	0.3762977544445355	5	0.16828547174370098	123.6
5.9		5.6	5.3	6.0	5.9	5.74	5.9	0.2576819745345027	5	0.11523888232710355	133.9
6.3		5.9	5.5	6.2	5.6	5.9	5.9	0.316227766016838	5	0.14142135623730953	144.2
5.9			5.9	6.2	5.9	5.975	5.9	0.12990381056766573	4	0.06495190528383286	154.5
5.6			5.8	5.7	5.7	5.699999999999999	5.7	0.07071067811865482	4	0.03535533905932741	164.8
5.6				6.7	6.1	6.133333333333333	6.1	0.4496912521077349	3	0.25962936545662063	175.1
6.0				6.5	5.7	6.066666666666666	6.0	0.3299831645537221	3	0.19051586888313604	185.4
6.5					5.9	6.2	6.2	0.2999999999999998	2	0.21213203435596412	195.7
					6.3	6.3	6.3	0.0	1	0.0	206.0
