## Supplementary material for spindle lineage atlas for "Cell size reduction scales spindle elongation but not chromosome segregation in *C. elegans*": 32-cell_ABplaa.csv

Exp49a_cc	Exp49b_cc	Exp50a_cc	Exp50b_cc	Exp51b_cc	Exp75_cc	mean	median	std	n	SE	time
0.0	0.0	0.0	0.0	0.0	0.0	0.0	0.0	0.0	6	0.0	0.0
1.6	3.2	2.1	2.4	2.7	1.9	2.316666666666667	2.25	0.5273097339852125	6	0.2152732974444174	10.3
3.4	4.5	4.0	3.3	3.4	3.5	3.683333333333333	3.45	0.42979323194092095	6	0.17546235219281955	20.6
4.4	4.9	3.9	4.1	3.7	5.1	4.3500000000000005	4.25	0.5090841449767088	6	0.2078327318889988	30.9
4.8	5.0	4.6	5.0	4.0	5.3	4.783333333333333	4.9	0.40994579587496144	6	0.16735967034880078	41.2
5.2	4.9	5.0	4.9	3.9	5.7	4.933333333333333	4.95	0.53748384988657	6	0.21942686286812782	51.5
5.5	5.6	5.1	5.5	4.5	5.8	5.333333333333333	5.5	0.4268749491621899	6	0.17427096823731247	61.8
5.4	5.3	5.3	4.7	4.7	6.0	5.233333333333333	5.3	0.4459696053419884	6	0.18206632897971045	72.1
5.6	5.5	5.5	5.4	5.0	5.8	5.466666666666666	5.5	0.24267032964268387	6	0.0990697472229278	82.4
5.6	5.4	5.6	5.7	4.9	6.3	5.583333333333333	5.6	0.4139914116124738	6	0.1690112860575139	92.7
5.6	5.5	5.4	5.5	5.0	6.4	5.566666666666666	5.5	0.4189935029992179	6	0.17105338131489617	103.0
5.4	5.9	5.6	5.6	5.2	7.0	5.783333333333334	5.6	0.5842849380986034	6	0.23853332712253889	113.3
5.2	5.7	5.5	5.5	5.7		5.52	5.5	0.18330302779823363	5	0.08197560612767679	123.6
5.6	6.0	5.6	6.0	5.4		5.720000000000001	5.6	0.23999999999999996	5	0.10733126291998989	133.9
5.4	5.8	5.9	5.4	5.6		5.62	5.6	0.2039607805437113	5	0.09121403400793099	144.2
5.6	6.0	5.7	5.6	6.3		5.84	5.7	0.27276363393971714	5	0.12198360545581526	154.5
	5.7	6.2	6.3	6.3		6.125	6.25	0.24874685927665485	4	0.12437342963832743	164.8
	5.9	5.4	5.8	5.9		5.75	5.85	0.20615528128088298	4	0.10307764064044149	175.1
	5.5	5.6	5.8	6.1		5.75	5.699999999999999	0.2291287847477919	4	0.11456439237389596	185.4
		6.8	6.4			6.6	6.6	0.19999999999999973	2	0.1414213562373093	195.7
		6.3				6.3	6.3	0.0	1	0.0	206.0
