## Supplementary material for spindle lineage atlas for "Cell size reduction scales spindle elongation but not chromosome segregation in *C. elegans*": 32-cell_ABplap.csv

Exp49a_cc	Exp50a_cc	Exp50b_cc	Exp51b_cc	Exp74_cc	Exp75_cc	mean	median	std	n	SE	time
0.0	0.0	0.0	0.0	0.0	0.0	0.0	0.0	0.0	6	0.0	0.0
1.4	2.3	2.5	2.0	1.5	3.0	2.1166666666666667	2.15	0.5580223014261069	6	0.2278116505979186	10.3
2.9	3.4	3.7	3.2	3.0	4.0	3.3666666666666667	3.3	0.38586123009300755	6	0.15752718754175363	20.6
3.4	4.3	4.3	4.1	4.1	4.0	4.033333333333334	4.1	0.3036811193048099	6	0.12397729780234108	30.9
4.2	4.9	5.0	4.1	5.0	4.7	4.65	4.800000000000001	0.3685557397915998	6	0.15046225071056496	41.2
4.2	5.2	4.8	4.5	5.0	5.0	4.783333333333333	4.9	0.33870669054835956	6	0.13827642738504048	51.5
4.5	5.4	5.2	4.8	5.6	6.2	5.283333333333333	5.300000000000001	0.5489889697333535	6	0.22412380837715903	61.8
4.5	5.5	5.4	5.1	5.3	5.1	5.1499999999999995	5.199999999999999	0.3253203549323856	6	0.13281147875424357	72.1
4.6	5.8	5.2	5.6	5.8	5.9	5.483333333333333	5.699999999999999	0.45613107278013376	6	0.18621473068993752	82.4
4.8	5.9	5.0	5.4	5.8	5.1	5.333333333333333	5.25	0.4068851871911236	6	0.1661101820858451	92.7
4.5	5.9	5.2	5.3	5.8	4.9	5.266666666666667	5.25	0.48534065928536785	6	0.19813949444585566	103.0
4.4	6.2	5.2		5.2	5.7	5.34	5.2	0.5986651818838306	5	0.26773120849090415	113.3
4.6	6.1	4.8		5.6	6.5	5.5200000000000005	5.6	0.7304792947099871	5	0.3266802718255267	123.6
4.6	6.2	5.0		5.7	5.4	5.38	5.4	0.5528109984434103	5	0.24722459424579915	133.9
4.5	6.5	5.1		6.0	6.4	5.7	6.0	0.777174369109018	5	0.34756294393965537	144.2
4.6	6.4	5.7		6.8	7.0	6.1	6.4	0.8717797887081348	5	0.38987177379235854	154.5
4.5	6.4			5.8	7.9	6.15	6.1	1.2216791722870617	4	0.6108395861435308	164.8
4.8	6.2			4.6		5.2	4.8	0.7118052168020876	3	0.4109609335312652	175.1
4.8	6.4			7.0		6.066666666666666	6.4	0.9285592184789414	3	0.5361039147473253	185.4
5.1	6.3			7.6		6.333333333333333	6.3	1.0208928554075705	3	0.5894127648833265	195.7
5.1	6.4					5.75	5.75	0.6500000000000004	2	0.4596194077712561	206.0
