## Supplementary material for spindle lineage atlas for "Cell size reduction scales spindle elongation but not chromosome segregation in *C. elegans*": 32-cell_ABplpa.csv

Exp49a_cc	Exp49b_cc	Exp50a_cc	Exp51b_cc	Exp75_cc	mean	median	std	n	SE	time
0.0	0.0	0.0	0.0	0.0	0.0	0.0	0.0	5	0.0	0.0
1.6	2.0	2.5	1.5	2.3	1.9799999999999998	2.0	0.3867815921162743	5	0.1729739864835172	10.3
2.7	3.0	3.7	3.4	4.3	3.4200000000000004	3.4	0.5564171097297421	5	0.2488372962399326	20.6
4.3	3.8	3.9	3.8	5.1	4.18	3.9	0.4955804677345546	5	0.22163032283512105	30.9
4.2	4.2	4.1	3.9	5.9	4.459999999999999	4.2	0.7282856582413252	5	0.3256992477731566	41.2
4.4	4.6	4.2	4.6	6.1	4.779999999999999	4.6	0.6764613810115103	5	0.3025227264190245	51.5
4.9	4.9	4.8	4.6	5.9	5.0200000000000005	4.9	0.4534313619501855	5	0.20278066969018527	61.8
5.2	5.2	4.9	4.8	5.4	5.1	5.2	0.21908902300206656	5	0.09797958971132717	72.1
4.8	5.3	5.2	4.7	5.7	5.14	5.2	0.36110940170535577	5	0.1614930339054908	82.4
5.7	6.9	5.4	5.1	6.0	5.82	5.7	0.6177378084592201	5	0.27626074639731213	92.7
5.3		5.3	5.1	6.2	5.475	5.3	0.42646805273079974	4	0.21323402636539987	103.0
		5.4	4.9	6.5	5.6000000000000005	5.4	0.6683312551921139	3	0.38586123009300743	113.3
		5.5	5.4	5.7	5.533333333333334	5.5	0.12472191289246468	3	0.07200822998230955	123.6
		5.9	5.0	6.4	5.766666666666667	5.9	0.5792715732327591	3	0.3344425987398315	133.9
		5.9	5.5	6.1	5.833333333333333	5.9	0.24944382578492935	3	0.1440164599646191	144.2
		5.8	5.3	6.3	5.8	5.8	0.408248290463863	3	0.23570226039551587	154.5
			5.1	7.3	6.199999999999999	6.199999999999999	1.1	2	0.7778174593052023	164.8
			5.6		5.6	5.6	0.0	1	0.0	175.1
			6.1		6.1	6.1	0.0	1	0.0	185.4
			5.9		5.9	5.9	0.0	1	0.0	195.7
								0		206.0
