## Supplementary material for spindle lineage atlas for "Cell size reduction scales spindle elongation but not chromosome segregation in *C. elegans*": 32-cell_ABplpp.csv

Exp49a_cc	Exp49b_cc	Exp50a_cc	Exp50b_cc	Exp51b_cc	Exp75_cc	mean	median	std	n	SE	time
0.0	0.0	0.0	0.0	0.0	0.0	0.0	0.0	0.0	6	0.0	0.0
1.9	2.0	2.5	3.0	1.9	2.6	2.316666666666667	2.25	0.41399141161247405	6	0.169011286057514	10.3
3.6	3.2	4.4	3.3	3.7	3.9	3.683333333333333	3.6500000000000004	0.39756201472921887	6	0.16230401286657276	20.6
4.2	3.7	5.1	5.0	4.4	4.7	4.516666666666667	4.550000000000001	0.4810289896553936	6	0.1963792626903737	30.9
4.4	4.3	5.2	5.1	4.9	4.8	4.783333333333333	4.85	0.3337497399083464	6	0.13625276076034135	41.2
5.2	4.6	5.5	5.8	5.5	5.1	5.283333333333334	5.35	0.3804237403504443	6	0.1553073416499374	51.5
5.1	5.2	5.6	5.9	5.8	5.3	5.483333333333333	5.449999999999999	0.3023059524536177	6	0.12341588828623928	61.8
5.3	5.0	6.1	6.4	5.7	5.6	5.683333333333333	5.65	0.4669641908707301	6	0.1906373326308166	72.1
5.3	5.3	6.4	7.3	5.9	5.6	5.966666666666668	5.75	0.7063206700139031	6	0.28835420605246626	82.4
5.6	5.4	6.8	6.3	6.1	5.4	5.933333333333334	5.85	0.5153208277913434	6	0.21037884698623868	92.7
5.6	5.3	6.4	6.6	6.2	5.9	6.0	6.050000000000001	0.4509249752822895	6	0.18408935028645437	103.0
5.9	5.4	7.3	6.1	6.0	5.9	6.1000000000000005	5.95	0.5802298395176402	6	0.2368778400591982	113.3
4.9	5.1		5.9	5.9	4.9	5.340000000000001	5.1	0.4630334761116091	5	0.20707486568871658	123.6
4.9	5.7		6.5	6.5	5.8	5.880000000000001	5.8	0.59464274989274	5	0.2659323222175145	133.9
5.5	5.4		7.1	6.3	5.4	5.94	5.5	0.6711184694225004	5	0.300133303716865	144.2
5.1	5.1		6.5	6.1	5.0	5.56	5.1	0.6183849933496123	5	0.27655017627909767	154.5
3.2	5.4		6.9	6.5	4.7	5.34	5.4	1.324537655183876	5	0.5923512471498646	164.8
6.0	5.3		7.4	5.5	5.3	5.9	5.5	0.7924645102463582	5	0.3544009029333871	175.1
	5.7		7.5	6.2	6.0	6.35	6.1	0.6873863542433759	4	0.34369317712168795	185.4
	5.5		7.5	6.0		6.333333333333333	6.0	0.8498365855987975	3	0.4906533814626582	195.7
	6.4		7.3	7.0		6.8999999999999995	7.0	0.3741657386773939	3	0.21602468994692856	206.0
