## Supplementary material for spindle lineage atlas for "Cell size reduction scales spindle elongation but not chromosome segregation in *C. elegans*": 32-cell_ABpraa.csv

Exp49a_cc	Exp50a_cc	Exp50b_cc	Exp51b_cc	Exp74_cc	Exp75_cc	mean	median	std	n	SE	time
0.0	0.0	0.0	0.0	0.0	0.0	0.0	0.0	0.0	6	0.0	0.0
1.9	2.2	2.3	3.0	1.9	2.9	2.3666666666666667	2.25	0.43843154793219685	6	0.1789889299287446	10.3
3.7	3.5	3.9	4.1	4.1	3.8	3.8499999999999996	3.8499999999999996	0.21408720964441869	6	0.08740073734751258	20.6
4.4	4.2	4.4	4.7	4.4	4.1	4.366666666666667	4.4	0.1885618083164128	6	0.07698003589195017	30.9
4.9	4.7	4.9	4.9	4.6	4.6	4.766666666666667	4.800000000000001	0.13743685418725565	6	0.05610836076867834	41.2
5.2	4.9	5.0	5.1	5.3	4.5	5.000000000000001	5.05	0.2581988897471611	6	0.10540925533894598	51.5
5.4	5.0	5.3	5.6	5.5	4.9	5.283333333333332	5.35	0.25440562537456235	6	0.10386066164355506	61.8
5.2	5.2	5.3	5.3	5.4	4.9	5.216666666666666	5.25	0.15723301886760996	6	0.06419011115717409	72.1
5.5	5.5	5.3	6.1	5.7	5.2	5.55	5.5	0.29297326385411565	6	0.119605834120061	82.4
5.5	5.4	5.5	5.6	5.4	5.4	5.466666666666666	5.45	0.07453559924999273	6	0.030429030972509125	92.7
5.8	5.4	5.5	5.5	5.5	5.5	5.533333333333334	5.5	0.12472191289246459	6	0.05091750772173151	103.0
5.7	5.5	5.3	6.2	6.2	5.1	5.666666666666667	5.6	0.418993502999218	6	0.17105338131489622	113.3
5.7	5.7	5.7	6.2	5.8	5.4	5.75	5.7	0.23629078131263037	6	0.09646530752325187	123.6
5.4	5.7	5.8	6.1	5.5	5.4	5.6499999999999995	5.6	0.24999999999999975	6	0.10206207261596566	133.9
5.9	5.2	5.4	5.7	5.7		5.58	5.7	0.24819347291981714	5	0.11099549540409286	144.2
5.5	5.5	5.5	6.7	5.8		5.8	5.5	0.4647580015448901	5	0.2078460969082653	154.5
5.5	5.6	5.9		5.8		5.7	5.699999999999999	0.1581138830084191	4	0.07905694150420955	164.8
5.8	5.9	5.5		6.7		5.975	5.85	0.4437059837324713	4	0.22185299186623564	175.1
5.7	6.5	4.5		6.2		5.725	5.95	0.7628073151196179	4	0.38140365755980893	185.4
6.3	6.3	6.8				6.466666666666666	6.3	0.23570226039551584	3	0.13608276348795434	195.7
	7.0					7.0	7.0	0.0	1	0.0	206.0
