## Supplementary material for spindle lineage atlas for "Cell size reduction scales spindle elongation but not chromosome segregation in *C. elegans*": 32-cell_ABprap.csv

Exp49a_cc	Exp50a_cc	Exp50b_cc	Exp51b_cc	Exp74_cc	Exp75_cc	mean	median	std	n	SE	time
0.0	0.0	0.0	0.0	0.0	0.0	0.0	0.0	0.0	6	0.0	0.0
3.0	3.0	1.9	1.5	3.3	1.7	2.4	2.45	0.7164728420068226	6	0.2924988129130708	10.3
3.8	4.6	3.0	3.3	3.9	3.7	3.7166666666666663	3.75	0.5013869652163774	6	0.20469037141045043	20.6
4.4	5.2	3.8	4.2	4.5	4.6	4.45	4.45	0.4232808366400098	6	0.1728036779443977	30.9
4.5	5.8	4.2	4.6	4.6	5.0	4.783333333333334	4.6	0.5112620550059321	6	0.2087218599352133	41.2
4.6	5.5	4.2	5.0	4.6	5.3	4.866666666666666	4.8	0.44596960534198843	6	0.18206632897971045	51.5
4.9	6.1	4.7	5.3	5.3	5.6	5.316666666666666	5.3	0.4561310727801334	6	0.18621473068993735	61.8
5.0	6.3	4.8	5.5	5.2	5.9	5.45	5.35	0.5188127472091126	6	0.21180441711898057	72.1
5.2	6.4	4.4	5.3	5.3	6.1	5.45	5.3	0.6499999999999999	6	0.26536138880151094	82.4
5.4	6.1	4.7	5.5	5.2	5.7	5.433333333333334	5.45	0.4307615994440027	6	0.17585768657049344	92.7
5.5	6.5	5.0	5.6	5.9	5.7	5.7	5.65	0.4509249752822894	6	0.18408935028645435	103.0
5.4	6.4	5.3	5.7	6.1	6.2	5.8500000000000005	5.9	0.41129875597510224	6	0.16791201399674907	113.3
5.8	6.7		5.5	6.0	5.5	5.9	5.8	0.44271887242357316	5	0.19798989873223333	123.6
5.4	6.4		6.3	5.8	6.5	6.08	6.3	0.4166533331199931	5	0.1863330351816338	133.9
5.6	6.7		5.4	5.7	6.7	6.0200000000000005	5.7	0.5635601121442149	5	0.25203174403237383	144.2
5.6	6.7		5.9	6.3	6.4	6.1800000000000015	6.3	0.38678159211627444	5	0.17297398648351728	154.5
5.6	6.2		6.0		6.8	6.15	6.1	0.4330127018922194	4	0.2165063509461097	164.8
5.5	7.1		6.0		6.6	6.300000000000001	6.3	0.6041522986797284	4	0.3020761493398642	175.1
5.6	6.4		6.4			6.133333333333333	6.4	0.37712361663282573	3	0.21773242158072717	185.4
5.8	7.0		7.3			6.7	7.0	0.648074069840786	3	0.3741657386773941	195.7
	6.9		7.4			7.15	7.15	0.25	2	0.17677669529663687	206.0
