## Supplementary material for spindle lineage atlas for "Cell size reduction scales spindle elongation but not chromosome segregation in *C. elegans*": 32-cell_ABprpa.csv

Exp49a_cc	Exp50a_cc	Exp50b_cc	Exp51b_cc	Exp74_cc	mean	median	std	n	SE	time
0.0	0.0	0.0	0.0	0.0	0.0	0.0	0.0	5	0.0	0.0
2.6	3.5	1.4	1.5	1.5	2.1	1.5	0.8270429251254134	5	0.36986484017813864	10.3
4.3	5.1	3.0	3.5	3.3	3.84	3.5	0.7631513611335564	5	0.3412916641232246	20.6
5.3	5.2	3.6	4.3	4.4	4.56	4.4	0.6280127387243033	5	0.2808558349046713	30.9
5.2	5.8	4.3	4.8	4.6	4.94	4.8	0.5200000000000001	5	0.23255106965997818	41.2
5.3	5.9	4.4	5.1	5.5	5.24	5.3	0.4963869458396343	5	0.2219909908081857	51.5
5.5	5.8	4.9	5.3	5.2	5.340000000000001	5.3	0.300665927567458	5	0.13446189051177282	61.8
5.6	5.7	5.0	5.5	5.7	5.5	5.6	0.260768096208106	5	0.11661903789690602	72.1
6.1	6.5	5.2	5.6	5.7	5.819999999999999	5.7	0.4445222154178573	5	0.1987963782366268	82.4
6.0	6.5	5.6	5.4	5.2	5.74	5.6	0.46303347611160894	5	0.2070748656887165	92.7
5.7	6.5	5.2	5.7	5.7	5.76	5.7	0.41761226035642196	5	0.18676188047886	103.0
5.9	6.6	5.3	5.5	5.8	5.82	5.8	0.4445222154178573	5	0.1987963782366268	113.3
6.1	6.2	5.6	5.4	5.9	5.839999999999999	5.9	0.30066592756745814	5	0.13446189051177287	123.6
6.4	6.6	5.7	5.7	5.9	6.06	5.9	0.37202150475476536	5	0.1663730747446833	133.9
6.3	6.4	6.0	5.3	6.5	6.1	6.3	0.4335896677735761	5	0.1939071942966532	144.2
6.7	7.2	5.6	5.2	6.6	6.26	6.6	0.7418894796396563	5	0.33178306165324356	154.5
6.5	6.9	5.5			6.3	6.5	0.5887840577551899	3	0.3399346342395191	164.8
6.2	6.0	5.9			6.033333333333334	6.0	0.12472191289246468	3	0.07200822998230955	175.1
6.2	6.8	7.4			6.8	6.8	0.4898979485566357	3	0.28284271247461906	185.4
6.6	6.1				6.35	6.35	0.25	2	0.17677669529663687	195.7
7.2	7.4				7.300000000000001	7.300000000000001	0.10000000000000009	2	0.07071067811865481	206.0
