## Supplementary material for spindle lineage atlas for "Cell size reduction scales spindle elongation but not chromosome segregation in *C. elegans*": 32-cell_ABprpp.csv

Exp49a_cc	Exp49b_cc	Exp50a_cc	Exp50b_cc	Exp51b_cc	Exp74_cc	mean	median	std	n	SE	time
0.0	0.0	0.0	0.0	0.0	0.0	0.0	0.0	0.0	6	0.0	0.0
3.0	2.7	2.2	1.5	2.2	1.6	2.2	2.2	0.5385164807134504	6	0.219848432637882	10.3
3.9	4.3	4.4	2.3	3.2	3.7	3.633333333333333	3.8	0.7156970184527964	6	0.292182084273438	20.6
4.2	5.2	4.6	3.8	4.0	4.3	4.3500000000000005	4.25	0.4536885862938734	6	0.18521758975744063	30.9
5.1	5.9	5.1	3.6	4.3	5.0	4.833333333333334	5.05	0.7203394261658105	6	0.29407733928591223	41.2
5.1	5.8	5.1	4.2	4.4	5.2	4.966666666666667	5.1	0.5312459150169742	6	0.21688023662159037	51.5
5.6	6.3	5.4	4.6	4.8	5.2	5.316666666666666	5.300000000000001	0.5550275268448904	6	0.22658903899481236	61.8
5.4	6.3	6.0	5.3	5.0	5.5	5.583333333333333	5.45	0.43748015828022285	6	0.1786005267297612	72.1
5.7	6.4	5.8	4.6	5.0	5.7	5.533333333333334	5.7	0.5821416398857662	6	0.23765832929119382	82.4
5.6	6.3	7.0	4.7	5.4	5.9	5.816666666666666	5.75	0.7197607627229727	6	0.2938411009246198	92.7
5.4	6.8	6.3	4.8	5.3	5.8	5.733333333333333	5.6	0.6624868971450596	6	0.27045914321417963	103.0
5.5	6.9	6.5	5.1	5.3	6.0	5.883333333333333	5.75	0.6491447364716817	6	0.26501222892817894	113.3
5.7	6.9		4.7	5.3	6.2	5.76	5.7	0.7525955088890712	5	0.3365709434874021	123.6
6.1	6.4		4.6	5.3	6.0	5.680000000000001	6.0	0.6493073232299174	5	0.2903790626061047	133.9
5.8	6.6		4.7	5.3	6.1	5.7	5.8	0.6542170893518449	5	0.2925747767665558	144.2
5.7	6.3		4.4	5.3	6.6	5.659999999999999	5.7	0.77614431647729	5	0.3471022903986661	154.5
5.7			5.0	5.4	6.1	5.550000000000001	5.550000000000001	0.40311288741492735	4	0.20155644370746367	164.8
6.2			5.7	6.2	6.6	6.175000000000001	6.2	0.31917863337009245	4	0.15958931668504622	175.1
			5.5	6.0	6.5	6.0	6.0	0.408248290463863	3	0.23570226039551587	185.4
			5.5	5.8		5.65	5.65	0.1499999999999999	2	0.10606601717798206	195.7
									0		206.0
