## Supplementary material for spindle lineage atlas for "Cell size reduction scales spindle elongation but not chromosome segregation in *C. elegans*": 32-cell_Caa.csv

Exp49a_cc	Exp49b_cc	Exp50a_cc	Exp50b_cc	Exp75_cc	mean	median	std	n	SE	time
0.0	0.0	0.0	0.0	0.0	0.0	0.0	0.0	5	0.0	0.0
2.2	3.0	3.6	3.1	2.1	2.8	3.0	0.5692099788303082	5	0.2545584412271571	10.3
3.3	4.2	4.7	3.9	3.7	3.9599999999999995	3.9	0.47159304490206394	5	0.2109028212234251	20.6
4.6	5.1	5.3	4.2	4.9	4.82	4.9	0.3867815921162742	5	0.17297398648351717	30.9
4.6	5.1	6.0	4.4	4.9	5.0	4.9	0.5549774770204643	5	0.2481934729198171	41.2
5.2	5.6	7.0	5.6	5.5	5.779999999999999	5.6	0.6273754856543249	5	0.2805708466680029	51.5
5.4	6.0	6.7	5.7	5.9	5.94	5.9	0.431740662898458	5	0.1930802941783547	61.8
5.6	6.0	6.7	4.8	6.7	5.96	6.0	0.7172168430816445	5	0.32074912314767134	72.1
5.4	5.9	6.6	5.2	6.3	5.88	5.9	0.5268775948927794	5	0.23562682360037016	82.4
5.4	5.8	6.8	5.6	6.0	5.92	5.8	0.48332183894378283	5	0.21614809737770072	92.7
5.4		6.9	5.6	6.3	6.05	5.949999999999999	0.593717104351896	4	0.296858552175948	103.0
5.6		7.3	5.7	6.0	6.1499999999999995	5.85	0.6800735254367721	4	0.34003676271838607	113.3
5.4		7.3	5.8	6.2	6.175	6.0	0.7084313657652375	4	0.35421568288261873	123.6
5.8		7.3	6.1	6.3	6.375	6.199999999999999	0.5629165124598852	4	0.2814582562299426	133.9
5.6		7.3	5.5	7.1	6.375	6.35	0.8287792227125388	4	0.4143896113562694	144.2
5.6		7.5	5.1	6.4	6.15	6.0	0.906917857360853	4	0.4534589286804265	154.5
5.3		6.9	4.9	7.4	6.125	6.1	1.049702338760851	4	0.5248511693804255	164.8
5.5		7.5	5.2	7.6	6.449999999999999	6.5	1.105667219374799	4	0.5528336096873995	175.1
5.6		7.4	6.8	8.4	7.050000000000001	7.1	1.013656746635665	4	0.5068283733178325	185.4
5.8		7.0	6.6		6.466666666666666	6.6	0.4988876515698589	3	0.2880329199292383	195.7
5.8		6.9			6.35	6.35	0.5500000000000003	2	0.3889087296526013	206.0
