## Supplementary material for spindle lineage atlas for "Cell size reduction scales spindle elongation but not chromosome segregation in *C. elegans*": 32-cell_Cap.csv

Exp49a_cc	Exp49b_cc	Exp50a_cc	Exp74_cc	Exp75_cc	mean	median	std	n	SE	time
0.0	0.0	0.0	0.0	0.0	0.0	0.0	0.0	5	0.0	0.0
2.0	2.5	4.1	3.5	2.5	2.92	2.5	0.7652450587883596	5	0.342227994179319	10.3
3.5	3.0	4.3	5.7	3.6	4.0200000000000005	3.6	0.9368030742904295	5	0.41895107112883717	20.6
4.3	3.6	5.1	5.2	4.9	4.62	4.9	0.5979966555090421	5	0.2674322344071485	30.9
5.1	3.7	5.2	5.7	5.5	5.04	5.2	0.7031358332498777	5	0.31445190411253665	41.2
5.3	4.4	5.5	6.3	5.3	5.36	5.3	0.6053098380168621	5	0.270702789051018	51.5
5.5	4.5	5.4	7.0	5.4	5.56	5.4	0.8064738061462381	5	0.3606660505231952	61.8
5.6	4.7	5.8	6.6	5.9	5.720000000000001	5.8	0.6112282715974449	5	0.27334959301231815	72.1
5.4	5.0	5.4	6.8	5.7	5.66	5.4	0.6118823416311341	5	0.2736421020237931	82.4
5.7	4.8	5.8	6.9	6.0	5.840000000000001	5.8	0.6711184694225009	5	0.3001333037168652	92.7
5.8	5.0	6.2	6.7	6.1	5.959999999999999	6.1	0.5607138307550474	5	0.25075884829851963	103.0
6.4	4.8	5.7	7.6	6.2	6.14	6.2	0.9156418513807678	5	0.4094874845462313	113.3
6.1	5.4	5.5		6.2	5.8	5.8	0.3535533905932736	4	0.1767766952966368	123.6
6.4		6.2		5.6	6.066666666666667	6.2	0.33993463423951925	3	0.19626135258506341	133.9
6.6		6.3		6.2	6.366666666666666	6.3	0.1699673171197593	3	0.09813067629253153	144.2
7.2		6.2		6.1	6.5	6.2	0.49665548085837813	3	0.2867441755680877	154.5
7.1		6.6		6.7	6.8	6.7	0.2160246899469286	3	0.12472191289246469	164.8
7.3		6.2		6.5	6.666666666666667	6.5	0.4642796092394705	3	0.26805195737366255	175.1
7.4		6.4		7.0	6.933333333333334	7.0	0.41096093353126506	3	0.2372684056006958	185.4
6.7		6.0		7.1	6.599999999999999	6.7	0.45460605656619507	3	0.262466929133727	195.7
7.5				8.0	7.75	7.75	0.25	2	0.17677669529663687	206.0
