## Supplementary material for spindle lineage atlas for "Cell size reduction scales spindle elongation but not chromosome segregation in *C. elegans*": 32-cell_Cpa.csv

Exp49a_cc	Exp50a_cc	Exp50b_cc	Exp75_cc	mean	median	std	n	SE	time
0.0	0.0	0.0	0.0	0.0	0.0	0.0	4	0.0	0.0
2.2	3.3	3.3	2.1	2.725	2.75	0.5760859310901455	4	0.28804296554507275	10.3
3.5	4.6	4.3	5.0	4.35	4.449999999999999	0.5499999999999999	4	0.27499999999999997	20.6
4.3	6.0	4.6	5.5	5.1	5.05	0.6819090848492929	4	0.34095454242464646	30.9
4.5	6.1	5.4	5.8	5.45	5.6	0.6020797289396147	4	0.30103986446980735	41.2
5.0	6.2	5.4	6.4	5.75	5.800000000000001	0.57227615711298	4	0.28613807855649	51.5
4.7	6.2	5.8	6.2	5.725	6.0	0.6139014578904337	4	0.30695072894521686	61.8
5.5	6.3	5.7	6.9	6.1	6.0	0.5477225575051662	4	0.2738612787525831	72.1
5.1		5.7	7.0	5.933333333333334	5.7	0.793025150224688	3	0.45785328395636704	82.4
5.0		5.4	7.1	5.833333333333333	5.4	0.910433352249844	3	0.5256389410006609	92.7
5.6		6.0	6.9	6.166666666666667	6.0	0.5436502143433366	3	0.31387659759612313	103.0
5.4		5.7	5.0	5.366666666666667	5.4	0.2867441755680876	3	0.16555182695279272	113.3
5.3		6.4	7.2	6.3	6.4	0.7788880963698617	3	0.44969125210773486	123.6
5.0		5.9	6.6	5.833333333333333	5.9	0.6548960901462832	3	0.37810443393719007	133.9
5.5		6.4	6.8	6.233333333333333	6.4	0.5436502143433364	3	0.313876597596123	144.2
5.8		6.6	7.6	6.666666666666667	6.6	0.7363574011458174	3	0.4251361437713109	154.5
6.2		6.4	7.7	6.766666666666667	6.4	0.664997911442	3	0.3839367231815777	164.8
5.5		6.3		5.9	5.9	0.3999999999999999	2	0.28284271247461895	175.1
6.3		6.0		6.15	6.15	0.1499999999999999	2	0.10606601717798206	185.4
6.2				6.2	6.2	0.0	1	0.0	195.7
6.3				6.3	6.3	0.0	1	0.0	206.0
