## Supplementary material for spindle lineage atlas for "Cell size reduction scales spindle elongation but not chromosome segregation in *C. elegans*": 32-cell_Cpp.csv

Exp49b_cc	Exp50b_cc	Exp74_cc	Exp75_cc	mean	median	std	n	SE	time
0.0	0.0	0.0	0.0	0.0	0.0	0.0	4	0.0	0.0
2.5	3.1	2.0	1.7	2.3249999999999997	2.25	0.5309190145398825	4	0.2654595072699413	10.3
3.9	3.1	3.5	3.2	3.425	3.35	0.31124748994971824	4	0.15562374497485912	20.6
4.3	4.0	4.0	4.1	4.1	4.05	0.12247448713915883	4	0.061237243569579415	30.9
5.8	3.7	4.0	4.4	4.475	4.2	0.8042853971072704	4	0.4021426985536352	41.2
5.4	4.1	4.6	4.4	4.625	4.5	0.4815340071064557	4	0.24076700355322786	51.5
5.6	4.5	5.7	5.2	5.25	5.4	0.4716990566028301	4	0.23584952830141506	61.8
7.1	4.8	5.5	5.1	5.625	5.3	0.8870597499605085	4	0.44352987498025426	72.1
6.0	4.7	5.3	5.2	5.3	5.25	0.4636809247747851	4	0.23184046238739256	82.4
6.2	5.2	6.2	5.5	5.775	5.85	0.4380353866983808	4	0.2190176933491904	92.7
5.7	5.7	5.8	5.5	5.675	5.7	0.1089724735885168	4	0.0544862367942584	103.0
6.5	5.1	6.4	5.8	5.95	6.1	0.5590169943749477	4	0.27950849718747384	113.3
6.7	5.1	6.3	5.8	5.9750000000000005	6.05	0.5973901572674263	4	0.29869507863371314	123.6
5.9	5.5	5.8	5.7	5.725	5.75	0.14790199457749048	4	0.07395099728874524	133.9
6.4	5.5	6.4	6.2	6.125	6.300000000000001	0.36996621467371865	4	0.18498310733685933	144.2
7.7	5.4	6.3	6.2	6.4	6.25	0.8276472678623424	4	0.4138236339311712	154.5
8.7	5.3	6.1	6.0	6.525	6.05	1.293010054098575	4	0.6465050270492875	164.8
8.8	6.4	6.2	5.7	6.775	6.300000000000001	1.1966097943774323	4	0.5983048971887162	175.1
7.1	5.8	6.9	5.6	6.35	6.35	0.6576473218982953	4	0.32882366094914767	185.4
8.2	6.1	5.8		6.699999999999999	6.1	1.067707825203131	3	0.6164414002968975	195.7
9.1	6.0	8.3		7.8	8.3	1.3140268896284681	3	0.7586537784494027	206.0
							0
