## Supplementary material for spindle lineage atlas for "Cell size reduction scales spindle elongation but not chromosome segregation in *C. elegans*": 32-cell_Dp.csv

Exp50a_cc	Exp50b_cc	mean	median	std	n	SE	time
0.0	0.0	0.0	0.0	0.0	2	0.0	0.0
2.2	2.2	2.2	2.2	0.0	2	0.0	10.3
4.3	3.5	3.9	3.9	0.3999999999999999	2	0.28284271247461895	20.6
4.9	3.5	4.2	4.2	0.7000000000000002	2	0.49497474683058335	30.9
5.3	4.4	4.85	4.85	0.44999999999999973	2	0.3181980515339462	41.2
5.5	4.3	4.9	4.9	0.6000000000000001	2	0.42426406871192857	51.5
6.1	4.4	5.25	5.25	0.8499999999999996	2	0.6010407640085651	61.8
6.8	4.6	5.699999999999999	5.699999999999999	1.1	2	0.7778174593052023	72.1
6.1		6.1	6.1	0.0	1	0.0	82.4
6.3		6.3	6.3	0.0	1	0.0	92.7
6.3		6.3	6.3	0.0	1	0.0	103.0
6.5		6.5	6.5	0.0	1	0.0	113.3
6.7		6.7	6.7	0.0	1	0.0	123.6
6.8		6.8	6.8	0.0	1	0.0	133.9
7.4		7.4	7.4	0.0	1	0.0	144.2
7.1		7.1	7.1	0.0	1	0.0	154.5
7.1		7.1	7.1	0.0	1	0.0	164.8
					0		175.1
					0		185.4
					0		195.7
					0		206.0
