## Supplementary material for spindle lineage atlas for "Cell size reduction scales spindle elongation but not chromosome segregation in *C. elegans*": 32-cell_Eal.csv

Exp49a_cc	Exp49b_cc	Exp50a_cc	Exp50b_cc	Exp75_cc	mean	median	std	n	SE	time
0.0	0.0	0.0	0.0	0.0	0.0	0.0	0.0	5	0.0	0.0
2.6	2.8	1.9	3.1	2.0	2.48	2.6	0.46216880033165375	5	0.206688170924221	10.3
3.4	4.3	3.5	4.3	3.2	3.7399999999999998	3.5	0.46733285782191675	5	0.20899760764181002	20.6
3.6	5.0	4.5	4.3	3.9	4.26	4.3	0.4841487374764082	5	0.21651789764358972	30.9
4.0	5.7	4.8	4.7	4.6	4.76	4.7	0.5462600113499066	5	0.24429490375363958	41.2
4.7	5.8	5.0	5.3	4.4	5.040000000000001	5.0	0.48414873747640796	5	0.21651789764358964	51.5
4.7	5.9	5.1	4.8	4.5	5.0	4.8	0.4898979485566357	5	0.21908902300206648	61.8
4.7	5.7	5.9	5.5	4.9	5.340000000000001	5.5	0.463033476111609	5	0.20707486568871653	72.1
5.1	6.0	5.9	5.4	5.4	5.56	5.4	0.3382306905057553	5	0.1512613632095123	82.4
4.8	5.6	6.4	5.4	5.2	5.479999999999999	5.4	0.5306599664568641	5	0.23731835158706124	92.7
5.1	5.7	6.1	5.4	5.6	5.58	5.6	0.3310589071449369	5	0.14805404418657395	103.0
4.8	5.8	5.9	5.8	5.6	5.58	5.8	0.4019950248448357	5	0.1797776404339539	113.3
5.1	7.6	6.3	5.1	5.5	5.92	5.5	0.947417542586161	5	0.4236980056596915	123.6
5.0	7.2	6.4	5.6	5.9	6.0200000000000005	5.9	0.7440430095095311	5	0.33274614948936676	133.9
5.3	7.0	6.9	5.7	5.8	6.140000000000001	5.8	0.6829348431585551	5	0.30541774670113725	144.2
	6.3	6.3	6.1	5.8	6.125	6.199999999999999	0.20463381929681126	4	0.10231690964840563	154.5
	6.6	6.7	6.6	5.7	6.3999999999999995	6.6	0.4062019202317979	4	0.20310096011589895	164.8
	6.1	7.1	6.5		6.566666666666666	6.5	0.41096093353126506	3	0.2372684056006958	175.1
	7.7				7.7	7.7	0.0	1	0.0	185.4
	7.8				7.8	7.8	0.0	1	0.0	195.7
	8.1				8.1	8.1	0.0	1	0.0	206.0
