## Supplementary material for spindle lineage atlas for "Cell size reduction scales spindle elongation but not chromosome segregation in *C. elegans*": 32-cell_Ear.csv

Exp49a_cc	Exp49b_cc	Exp50a_cc	Exp50b_cc	mean	median	std	n	SE	time
0.0	0.0	0.0	0.0	0.0	0.0	0.0	4	0.0	0.0
2.5	1.6	2.4	2.1	2.15	2.25	0.35	4	0.175	10.3
4.0	3.0	3.3	2.8	3.2750000000000004	3.15	0.45483513496650635	4	0.22741756748325317	20.6
4.2	3.7	4.0	3.7	3.9000000000000004	3.85	0.21213203435596423	4	0.10606601717798211	30.9
4.7	4.3	4.5	4.3	4.45	4.4	0.16583123951777015	4	0.08291561975888508	41.2
5.2	4.8	4.7	4.6	4.824999999999999	4.75	0.22776083947860762	4	0.11388041973930381	51.5
5.0	4.5	5.7	4.7	4.975	4.85	0.45483513496650635	4	0.22741756748325317	61.8
5.4	4.9	5.1	4.5	4.975	5.0	0.3269174207655506	4	0.1634587103827753	72.1
5.7	5.2	5.3	4.9	5.275	5.25	0.28613807855648987	4	0.14306903927824494	82.4
5.3	5.3	5.7	5.1	5.35	5.3	0.21794494717703386	4	0.10897247358851693	92.7
	5.5	5.4	5.3	5.3999999999999995	5.4	0.08164965809277268	3	0.047140452079103216	103.0
	5.4	5.2	5.6	5.400000000000001	5.4	0.163299316185545	3	0.09428090415820622	113.3
	5.6	5.7	5.6	5.633333333333333	5.6	0.047140452079103425	3	0.027216552697591018	123.6
	5.4	5.9	5.2	5.5	5.4	0.29439202887759497	3	0.16996731711975954	133.9
	5.7	5.7	5.5	5.633333333333333	5.7	0.09428090415820642	3	0.054433105395181786	144.2
	5.5	6.0	4.9	5.466666666666666	5.5	0.4496912521077346	3	0.25962936545662046	154.5
	5.7	5.7	5.5	5.633333333333333	5.7	0.09428090415820642	3	0.054433105395181786	164.8
	5.0	6.1	5.9	5.666666666666667	5.9	0.47842333648024404	3	0.27621784210346784	175.1
	6.0	6.1	5.6	5.8999999999999995	6.0	0.21602468994692872	3	0.12472191289246475	185.4
	6.2	7.3	5.5	6.333333333333333	6.2	0.7408703590297622	3	0.4277417012204479	195.7
	7.3			7.3	7.3	0.0	1	0.0	206.0
