## Supplementary material for spindle lineage atlas for "Cell size reduction scales spindle elongation but not chromosome segregation in *C. elegans*": 32-cell_Epl.csv

Exp49a_cc	Exp49b_cc	Exp50a_cc	Exp50b_cc	Exp75_cc	mean	median	std	n	SE	time
0.0	0.0	0.0	0.0	0.0	0.0	0.0	0.0	5	0.0	0.0
1.2	2.2	2.0	2.9	1.5	1.9600000000000002	2.0	0.5885575587824864	5	0.26321094202179357	10.3
2.4	3.2	3.4	3.6	3.1	3.1399999999999997	3.2	0.40792156108742283	5	0.1824280680158621	20.6
3.4	4.1	3.7	4.1	3.8	3.8199999999999994	3.8	0.2638181191654582	5	0.11798304963002093	30.9
3.6	4.6	4.1	4.8	4.5	4.319999999999999	4.5	0.42614551505325027	5	0.1905780679931455	41.2
4.3	4.7	4.6	3.9	4.8	4.46	4.6	0.32619012860600183	5	0.14587666023048376	51.5
4.1	5.6	4.9	5.5	5.3	5.08	5.3	0.5455272678794342	5	0.24396721091163046	61.8
4.8	5.0	5.2	4.9	5.2	5.02	5.0	0.16000000000000006	5	0.07155417527999329	72.1
4.6	5.6	5.5	6.0	5.4	5.42	5.5	0.45782092569038396	5	0.20474374227311568	82.4
4.8	5.4	5.3	5.0	5.2	5.14	5.2	0.21540659228538028	5	0.09633275663033841	92.7
4.9	5.4	5.7	5.5	5.6	5.42	5.5	0.27856776554368223	5	0.12457929201917942	103.0
4.5	5.4	5.8	6.1	5.6	5.4799999999999995	5.6	0.5418486873657625	5	0.24232209969377527	113.3
5.3	5.3	6.5	5.9	5.5	5.7	5.5	0.4560701700396552	5	0.2039607805437114	123.6
5.1	6.1	5.6	5.4		5.549999999999999	5.5	0.3640054944640258	4	0.1820027472320129	133.9
5.6	6.1	6.9	5.8		6.1000000000000005	5.949999999999999	0.4949747468305835	4	0.24748737341529176	144.2
5.4	6.0	6.8	6.0		6.05	6.0	0.4974937185533098	4	0.2487468592766549	154.5
5.6	6.4	7.0	6.3		6.325	6.35	0.4968651728587949	4	0.24843258642939745	164.8
	6.0	7.5	5.7		6.3999999999999995	6.0	0.7874007874011809	3	0.4546060565661951	175.1
	6.5	6.6	6.3		6.466666666666666	6.5	0.12472191289246468	3	0.07200822998230955	185.4
	6.7	7.8			7.25	7.25	0.5499999999999998	2	0.388908729652601	195.7
	7.1				7.1	7.1	0.0	1	0.0	206.0
