## Supplementary material for spindle lineage atlas for "Cell size reduction scales spindle elongation but not chromosome segregation in *C. elegans*": 32-cell_Epr.csv

Exp49a_cc	Exp50a_cc	Exp50b_cc	Exp75_cc	mean	median	std	n	SE	time
0.0	0.0	0.0	0.0	0.0	0.0	0.0	4	0.0	0.0
2.2	2.4	2.2	2.1	2.225	2.2	0.10897247358851676	4	0.05448623679425838	10.3
3.6	4.1	3.3	3.3	3.575	3.45	0.3269174207655504	4	0.1634587103827752	20.6
4.3	4.4	4.1	3.9	4.175	4.199999999999999	0.19202864369671535	4	0.09601432184835768	30.9
4.4	4.8	4.9	5.5	4.9	4.85	0.39370039370059046	4	0.19685019685029523	41.2
5.2	4.9	4.8	4.9	4.950000000000001	4.9	0.15000000000000005	4	0.07500000000000002	51.5
5.4	5.5	4.8	4.9	5.15	5.15	0.304138126514911	4	0.1520690632574555	61.8
5.8	5.7	5.3	5.1	5.475	5.5	0.28613807855649004	4	0.14306903927824502	72.1
5.5	5.9	5.4	5.8	5.65	5.65	0.20615528128088298	4	0.10307764064044149	82.4
5.3	5.8	5.4	5.7	5.55	5.550000000000001	0.206155281280883	4	0.1030776406404415	92.7
5.9	6.2	5.2	5.9	5.800000000000001	5.9	0.3674234614174767	4	0.18371173070873836	103.0
6.1	6.0	5.7	6.0	5.95	6.0	0.14999999999999986	4	0.07499999999999993	113.3
6.0	6.1	5.9	5.9	5.975	5.95	0.0829156197588847	4	0.04145780987944235	123.6
6.2	6.4	5.7	6.1	6.1	6.15	0.2549509756796393	4	0.12747548783981966	133.9
	6.2	6.0	6.4	6.2	6.2	0.16329931618554536	3	0.09428090415820643	144.2
	6.6		6.3	6.449999999999999	6.449999999999999	0.1499999999999999	2	0.10606601717798206	154.5
	6.7		6.8	6.75	6.75	0.04999999999999982	2	0.03535533905932725	164.8
	6.9		6.6	6.75	6.75	0.15000000000000036	2	0.10606601717798238	175.1
	7.6		6.6	7.1	7.1	0.5	2	0.35355339059327373	185.4
	7.8		6.9	7.35	7.35	0.44999999999999973	2	0.3181980515339462	195.7
	7.2			7.2	7.2	0.0	1	0.0	206.0
