## Supplementary material for spindle lineage atlas for "Cell size reduction scales spindle elongation but not chromosome segregation in *C. elegans*": 32-cell_MSaa.csv

Exp49a_cc	Exp49b_cc	Exp50a_cc	Exp50b_cc	Exp75_cc	mean	median	std	n	SE	time
0.0	0.0	0.0	0.0	0.0	0.0	0.0	0.0	5	0.0	0.0
2.5	3.6	1.7	2.2	1.1	2.2199999999999998	2.2	0.8376156636548769	5	0.37459311259018097	10.3
4.6	4.6	3.5	4.0	3.0	3.94	4.0	0.6248199740725322	5	0.2794279871451676	20.6
4.4	5.3	5.5	4.8	4.3	4.86	4.8	0.4758150901348127	5	0.21279097725232615	30.9
5.6	6.0	5.7	5.3	5.5	5.62	5.6	0.23151673805580458	5	0.1035374328443583	41.2
5.6	6.2	5.7	5.7	5.8	5.8	5.7	0.2097617696340304	5	0.09380831519646862	51.5
6.5	6.9	5.7	5.9	6.2	6.24	6.2	0.4270831300812525	5	0.19099738218101317	61.8
6.5	6.7	6.5	6.0	6.6	6.459999999999999	6.5	0.24166091947189142	5	0.10807404868885036	72.1
6.0	7.0	6.8	6.2	6.2	6.44	6.2	0.38781438859330625	5	0.17343586710943035	82.4
6.8	7.2	6.3	6.3	6.5	6.62	6.5	0.34292856398964505	5	0.15336231610144654	92.7
6.2	7.4	6.6	6.4	7.2	6.760000000000001	6.6	0.463033476111609	5	0.20707486568871653	103.0
6.2	6.7	6.7	6.4	7.8	6.76	6.7	0.5535341001239218	5	0.24754797514825277	113.3
6.7	7.3		7.0		7.0	7.0	0.2449489742783177	3	0.14142135623730945	123.6
6.7	7.2		7.2		7.033333333333334	7.2	0.23570226039551584	3	0.13608276348795434	133.9
6.7	7.1				6.9	6.9	0.19999999999999973	2	0.1414213562373093	144.2
6.3	6.8				6.55	6.55	0.25	2	0.17677669529663687	154.5
6.3	7.2				6.75	6.75	0.4500000000000002	2	0.3181980515339465	164.8
6.2					6.2	6.2	0.0	1	0.0	175.1
6.9					6.9	6.9	0.0	1	0.0	185.4
								0		195.7
								0		206.0
