## Supplementary material for spindle lineage atlas for "Cell size reduction scales spindle elongation but not chromosome segregation in *C. elegans*": 32-cell_MSap.csv

Exp50a_cc	Exp50b_cc	Exp75_cc	mean	median	std	n	SE	time
0.0	0.0	0.0	0.0	0.0	0.0	3	0.0	0.0
2.3	1.2	1.4	1.6333333333333335	1.4	0.47842333648024404	3	0.27621784210346784	10.3
3.4	3.4	3.5	3.4333333333333336	3.4	0.04714045207910321	3	0.027216552697590893	20.6
4.4	3.8	4.7	4.3	4.4	0.3741657386773943	3	0.21602468994692878	30.9
5.9	4.1	5.1	5.033333333333333	5.1	0.7363574011458177	3	0.42513614377131115	41.2
5.5	5.0	5.5	5.333333333333333	5.5	0.23570226039551584	3	0.13608276348795434	51.5
5.7	5.6	5.3	5.533333333333334	5.6	0.16996731711975957	3	0.09813067629253168	61.8
6.1	5.3	5.4	5.599999999999999	5.4	0.35590260840104354	3	0.20548046676563247	72.1
5.7	5.3	5.7	5.566666666666666	5.7	0.18856180831641287	3	0.10886621079036359	82.4
6.3	5.4	6.0	5.8999999999999995	6.0	0.3741657386773939	3	0.21602468994692856	92.7
6.6	5.2	5.9	5.900000000000001	5.9	0.5715476066494081	3	0.3299831645537221	103.0
6.4	4.9	5.8	5.7	5.8	0.6164414002968976	3	0.3559026084010437	113.3
7.3	5.6	5.9	6.266666666666666	5.9	0.7408703590297622	3	0.4277417012204479	123.6
7.3	5.1	6.5	6.3	6.5	0.9092121131323905	3	0.5249338582674542	133.9
7.0	5.6	6.4	6.333333333333333	6.4	0.5734883511361754	3	0.3311036539055855	144.2
7.4	5.5	6.0	6.3	6.0	0.804155872120988	3	0.46427960923947076	154.5
7.1	6.0		6.55	6.55	0.5499999999999998	2	0.388908729652601	164.8
6.9			6.9	6.9	0.0	1	0.0	175.1
6.9			6.9	6.9	0.0	1	0.0	185.4
7.4			7.4	7.4	0.0	1	0.0	195.7
7.8			7.8	7.8	0.0	1	0.0	206.0
