## Supplementary material for spindle lineage atlas for "Cell size reduction scales spindle elongation but not chromosome segregation in *C. elegans*": 32-cell_MSpa.csv

Exp50a_cc	Exp50b_cc	Exp74_cc	Exp75_cc	mean	median	std	n	SE	time
0.0	0.0	0.0	0.0	0.0	0.0	0.0	4	0.0	0.0
3.7	1.1	2.0	3.7	2.625	2.85	1.1211043662389333	4	0.5605521831194666	10.3
4.4	2.1	4.1	4.7	3.825	4.25	1.018270592720815	4	0.5091352963604076	20.6
5.6	3.1	5.0	4.9	4.65	4.95	0.93407708461347	4	0.467038542306735	30.9
6.0	4.0	6.3	5.6	5.475	5.8	0.8870597499605084	4	0.4435298749802542	41.2
6.3	4.2	5.4	5.9	5.45	5.65	0.7889866919029749	4	0.39449334595148744	51.5
7.0	4.5	6.0	6.3	5.95	6.15	0.9124143795447329	4	0.45620718977236646	61.8
6.3	4.5	6.3	6.5	5.9	6.3	0.812403840463596	4	0.406201920231798	72.1
7.3	4.8	6.5	6.8	6.3500000000000005	6.65	0.9394147114027968	4	0.4697073557013984	82.4
6.9	4.8	6.1	6.8	6.1499999999999995	6.449999999999999	0.8381527307120107	4	0.41907636535600534	92.7
7.7	4.6	6.4	6.9	6.4	6.65	1.1379806676741044	4	0.5689903338370522	103.0
7.1	5.1	6.5	7.0	6.425	6.75	0.7980444849756185	4	0.39902224248780926	113.3
7.3	4.8	7.5	7.0	6.65	7.15	1.0828203913853858	4	0.5414101956926929	123.6
7.1	5.4	6.9	7.1	6.625	7.0	0.711951543294907	4	0.3559757716474535	133.9
7.1	5.0	8.5	6.6	6.800000000000001	6.85	1.2509996003196802	4	0.6254998001598401	144.2
7.5	5.0	7.7	6.6	6.699999999999999	7.05	1.065363787633126	4	0.532681893816563	154.5
8.3	5.0	7.7	6.7	6.925	7.2	1.249749974994999	4	0.6248749874974995	164.8
7.2	5.3	8.7	7.0	7.05	7.1	1.205197079319395	4	0.6025985396596975	175.1
8.4	6.0	8.0	6.8	7.3	7.4	0.9539392014169458	4	0.4769696007084729	185.4
	5.7	8.7		7.199999999999999	7.199999999999999	1.4999999999999996	2	1.060660171779821	195.7
							0		206.0
