## Supplementary material for spindle lineage atlas for "Cell size reduction scales spindle elongation but not chromosome segregation in *C. elegans*": 32-cell_MSpp.csv

Exp50a_cc	Exp50b_cc	Exp74_cc	Exp75_cc	mean	median	std	n	SE	time
0.0	0.0	0.0	0.0	0.0	0.0	0.0	4	0.0	0.0
3.8	1.5	3.0	2.7	2.75	2.85	0.8261355820929153	4	0.41306779104645763	10.3
4.4	3.5	4.0	3.9	3.95	3.95	0.32015621187164256	4	0.16007810593582128	20.6
4.9	4.8	4.4	4.6	4.675	4.699999999999999	0.19202864369671518	4	0.09601432184835759	30.9
5.2	5.0	4.9	5.0	5.025	5.0	0.1089724735885168	4	0.0544862367942584	41.2
5.9	5.5	5.5	5.3	5.55	5.5	0.21794494717703386	4	0.10897247358851693	51.5
6.5	6.0	5.4	5.8	5.925	5.9	0.3960744879438714	4	0.1980372439719357	61.8
	5.8	6.0	5.3	5.7	5.8	0.29439202887759497	3	0.16996731711975954	72.1
	6.3	6.0		6.15	6.15	0.1499999999999999	2	0.10606601717798206	82.4
	6.3	6.4		6.35	6.35	0.050000000000000266	2	0.03535533905932756	92.7
	6.6	5.8		6.199999999999999	6.199999999999999	0.3999999999999999	2	0.28284271247461895	103.0
	6.8	5.9		6.35	6.35	0.44999999999999973	2	0.3181980515339462	113.3
	6.6	6.1		6.35	6.35	0.25	2	0.17677669529663687	123.6
	6.7	7.1		6.9	6.9	0.19999999999999973	2	0.1414213562373093	133.9
	6.7	7.4		7.050000000000001	7.050000000000001	0.3500000000000001	2	0.24748737341529167	144.2
	6.9	7.3		7.1	7.1	0.19999999999999973	2	0.1414213562373093	154.5
	7.0	7.7		7.35	7.35	0.3500000000000001	2	0.24748737341529167	164.8
	7.5	8.2		7.85	7.85	0.34999999999999964	2	0.24748737341529137	175.1
	7.1			7.1	7.1	0.0	1	0.0	185.4
	7.5			7.5	7.5	0.0	1	0.0	195.7
							0		206.0
