## Supplementary material for spindle lineage atlas for "Cell size reduction scales spindle elongation but not chromosome segregation in *C. elegans*": 64-cell_ABalaaa.csv

Exp49a_cc	Exp49b_cc	Exp50b_cc	Exp75_cc	mean	median	std	n	SE	time
0.0	0.0	0.0	0.0	0.0	0.0	0.0	4	0.0	0.0
2.9	1.5	2.4	2.1	2.225	2.25	0.5068283733178323	4	0.25341418665891613	10.3
3.8	3.0	3.6	3.3	3.425	3.45	0.3031088913245535	4	0.15155444566227674	20.6
4.3	3.5	3.7	3.9	3.85	3.8	0.29580398915498074	4	0.14790199457749037	30.9
4.7	4.1	4.1	4.5	4.35	4.3	0.25980762113533185	4	0.12990381056766592	41.2
5.1	4.1	4.2	4.5	4.475	4.35	0.3897114317029973	4	0.19485571585149866	51.5
4.7	4.7	4.9	4.9	4.800000000000001	4.800000000000001	0.10000000000000009	4	0.050000000000000044	61.8
4.7	4.5	4.6	5.4	4.8	4.65	0.35355339059327395	4	0.17677669529663698	72.1
5.1		4.5	5.5	5.033333333333333	5.1	0.41096093353126506	3	0.2372684056006958	82.4
5.1		4.8	5.3	5.066666666666666	5.1	0.20548046676563253	3	0.1186342028003479	92.7
5.3		5.6	5.0	5.3	5.3	0.2449489742783177	3	0.14142135623730945	103.0
4.9		5.4		5.15	5.15	0.25	2	0.17677669529663687	113.3
5.3				5.3	5.3	0.0	1	0.0	123.6
4.9				4.9	4.9	0.0	1	0.0	133.9
5.1				5.1	5.1	0.0	1	0.0	144.2
5.1				5.1	5.1	0.0	1	0.0	154.5
5.2				5.2	5.2	0.0	1	0.0	164.8
5.5				5.5	5.5	0.0	1	0.0	175.1
5.6				5.6	5.6	0.0	1	0.0	185.4
							0		195.7
							0		206.0
