## Supplementary material for spindle lineage atlas for "Cell size reduction scales spindle elongation but not chromosome segregation in *C. elegans*": 64-cell_ABalaap.csv

Exp49a_cc	Exp49b_cc	Exp50a_cc	Exp50b_cc	Exp75_cc	mean	median	std	n	SE	time
0.0	0.0	0.0	0.0	0.0	0.0	0.0	0.0	5	0.0	0.0
1.9	2.7	2.4	2.0	2.4	2.2800000000000002	2.4	0.2925747767665559	5	0.13084341787036902	10.3
3.9	3.6	3.2	2.7	2.8	3.2399999999999998	3.2	0.4586937976471886	5	0.20513410247932934	20.6
3.9	3.9	4.4	3.4	3.6	3.84	3.9	0.3382306905057554	5	0.15126136320951233	30.9
3.7	4.5	4.2	3.6	4.0	4.0	4.0	0.3286335345030996	5	0.14696938456699066	41.2
5.0	4.4	4.4	3.9	4.0	4.34	4.4	0.38781438859330636	5	0.1734358671094304	51.5
5.0	5.0	4.3	3.9	4.6	4.56	4.6	0.42237424163885756	5	0.18889150324988152	61.8
4.8	5.5	5.1	4.1	4.5	4.8	4.8	0.4816637831516919	5	0.21540659228538017	72.1
4.7	5.8		4.3	4.8	4.9	4.75	0.552268050859363	4	0.2761340254296815	82.4
4.8			4.4	4.4	4.533333333333333	4.4	0.18856180831641242	3	0.10886621079036334	92.7
4.9				4.7	4.800000000000001	4.800000000000001	0.10000000000000009	2	0.07071067811865481	103.0
4.7				5.3	5.0	5.0	0.2999999999999998	2	0.21213203435596412	113.3
4.7				5.4	5.050000000000001	5.050000000000001	0.3500000000000001	2	0.24748737341529167	123.6
4.5				4.8	4.65	4.65	0.1499999999999999	2	0.10606601717798206	133.9
5.4				5.2	5.300000000000001	5.300000000000001	0.10000000000000009	2	0.07071067811865481	144.2
				5.4	5.4	5.4	0.0	1	0.0	154.5
				5.8	5.8	5.8	0.0	1	0.0	164.8
				6.3	6.3	6.3	0.0	1	0.0	175.1
				5.8	5.8	5.8	0.0	1	0.0	185.4
				6.4	6.4	6.4	0.0	1	0.0	195.7
								0		206.0
