## Supplementary material for spindle lineage atlas for "Cell size reduction scales spindle elongation but not chromosome segregation in *C. elegans*": 64-cell_ABalapa.csv

Exp49a_cc	Exp49b_cc	Exp50a_cc	mean	median	std	n	SE	time
0.0	0.0	0.0	0.0	0.0	0.0	3	0.0	0.0
2.5	3.4	2.1	2.6666666666666665	2.5	0.5436502143433363	3	0.31387659759612296	10.3
3.4	4.0	3.2	3.5333333333333337	3.4	0.3399346342395189	3	0.19626135258506325	20.6
4.1	4.2	3.8	4.033333333333334	4.1	0.16996731711975957	3	0.09813067629253168	30.9
4.6	4.7	4.2	4.5	4.6	0.2160246899469286	3	0.12472191289246469	41.2
5.1	4.4	4.5	4.666666666666667	4.5	0.3091206165165232	3	0.17847087115787774	51.5
4.9	5.1	4.5	4.833333333333333	4.9	0.24944382578492935	3	0.1440164599646191	61.8
5.4	5.4	4.9	5.233333333333333	5.4	0.23570226039551584	3	0.13608276348795434	72.1
	4.9	5.1	5.0	5.0	0.09999999999999964	2	0.0707106781186545	82.4
	5.2	4.9	5.050000000000001	5.050000000000001	0.1499999999999999	2	0.10606601717798206	92.7
	5.4	4.6	5.0	5.0	0.40000000000000036	2	0.28284271247461923	103.0
	5.0	5.3	5.15	5.15	0.1499999999999999	2	0.10606601717798206	113.3
	4.7		4.7	4.7	0.0	1	0.0	123.6
	5.1		5.1	5.1	0.0	1	0.0	133.9
	5.5		5.5	5.5	0.0	1	0.0	144.2
	5.3		5.3	5.3	0.0	1	0.0	154.5
	5.3		5.3	5.3	0.0	1	0.0	164.8
						0		175.1
						0		185.4
						0		195.7
						0		206.0
