## Supplementary material for spindle lineage atlas for "Cell size reduction scales spindle elongation but not chromosome segregation in *C. elegans*": 64-cell_ABalapp.csv

Exp49a_cc	Exp49b_cc	Exp50a_cc	mean	median	std	n	SE	time
0.0	0.0	0.0	0.0	0.0	0.0	3	0.0	0.0
1.3	2.9	1.5	1.9000000000000001	1.5	0.7118052168020874	3	0.4109609335312651	10.3
2.6	4.5	2.3	3.133333333333333	2.6	0.9741092797468305	3	0.5624022548819451	20.6
3.1	4.0	3.4	3.5	3.4	0.3741657386773941	3	0.21602468994692867	30.9
4.3	4.6	4.0	4.3	4.3	0.2449489742783177	3	0.14142135623730945	41.2
4.4	4.8	4.3	4.5	4.4	0.2160246899469286	3	0.12472191289246469	51.5
5.3	5.3	4.5	5.033333333333333	5.3	0.3771236166328253	3	0.21773242158072692	61.8
4.4	5.1	4.5	4.666666666666667	4.5	0.3091206165165232	3	0.17847087115787774	72.1
5.3	5.2	4.9	5.133333333333334	5.2	0.1699673171197593	3	0.09813067629253153	82.4
5.4	5.9	5.3	5.533333333333334	5.4	0.2624669291337272	3	0.15153535218873185	92.7
5.4	5.7	5.0	5.366666666666667	5.4	0.2867441755680876	3	0.16555182695279272	103.0
5.3	6.0	5.2	5.5	5.3	0.3559026084010437	3	0.20548046676563256	113.3
5.3	5.9	5.0	5.3999999999999995	5.3	0.37416573867739433	3	0.2160246899469288	123.6
5.0	5.7	6.0	5.566666666666666	5.7	0.41899350299921784	3	0.2419060117453027	133.9
5.1	6.0	6.0	5.7	6.0	0.4242640687119287	3	0.2449489742783179	144.2
5.1	6.2	6.0	5.766666666666667	6.0	0.4784233364802444	3	0.276217842103468	154.5
5.0	6.4	5.9	5.766666666666667	5.9	0.5792715732327591	3	0.3344425987398315	164.8
5.7	6.6	5.7	6.0	5.7	0.4242640687119283	3	0.2449489742783177	175.1
5.3	6.4	6.0	5.8999999999999995	6.0	0.45460605656619546	3	0.2624669291337272	185.4
4.8	6.2		5.5	5.5	0.7000000000000002	2	0.49497474683058335	195.7
5.8			5.8	5.8	0.0	1	0.0	206.0
