## Supplementary material for spindle lineage atlas for "Cell size reduction scales spindle elongation but not chromosome segregation in *C. elegans*": 64-cell_ABalpaa.csv

Exp49b_cc	Exp50a_cc	Exp50b_cc	Exp75_cc	mean	median	std	n	SE	time
0.0	0.0	0.0	0.0	0.0	0.0	0.0	4	0.0	0.0
2.8	3.3	1.4	3.2	2.675	3.0	0.7595228765481656	4	0.3797614382740828	10.3
3.7	4.3	2.7	3.3	3.5	3.5	0.5830951894845299	4	0.29154759474226494	20.6
4.6	4.5	3.6	4.0	4.175	4.25	0.4023369234857769	4	0.20116846174288844	30.9
4.6	4.5	4.1	3.7	4.225	4.3	0.35619517121937505	4	0.17809758560968753	41.2
4.7	4.7	4.1	3.8	4.325	4.4	0.3897114317029976	4	0.1948557158514988	51.5
4.9	5.2	4.5	4.2	4.7	4.7	0.3807886552931955	4	0.19039432764659775	61.8
5.4	5.2	4.4	4.4	4.8500000000000005	4.800000000000001	0.4555216789572149	4	0.22776083947860745	72.1
5.4	5.0	4.6	4.7	4.925	4.85	0.3112474899497185	4	0.15562374497485926	82.4
5.5	4.9	4.6	4.6	4.9	4.75	0.3674234614174769	4	0.18371173070873845	92.7
5.7	6.0	4.6	5.0	5.324999999999999	5.35	0.5539629951540086	4	0.2769814975770043	103.0
5.3		4.2	4.5	4.666666666666667	4.5	0.4642796092394705	3	0.26805195737366255	113.3
5.5		4.6	4.8	4.966666666666666	4.8	0.38586123009300766	3	0.22277708506403812	123.6
5.0		4.5	4.8	4.766666666666667	4.8	0.20548046676563253	3	0.1186342028003479	133.9
5.8		4.1		4.949999999999999	4.949999999999999	0.8500000000000001	2	0.6010407640085654	144.2
6.2		4.4		5.300000000000001	5.300000000000001	0.8999999999999999	2	0.6363961030678926	154.5
5.9		4.3		5.1	5.1	0.8000000000000003	2	0.5656854249492381	164.8
5.9		5.3		5.6	5.6	0.30000000000000027	2	0.21213203435596442	175.1
6.8		5.8		6.3	6.3	0.5	2	0.35355339059327373	185.4
		6.1		6.1	6.1	0.0	1	0.0	195.7
							0		206.0
							0
