## Supplementary material for spindle lineage atlas for "Cell size reduction scales spindle elongation but not chromosome segregation in *C. elegans*": 64-cell_ABalpap.csv

Exp49a_cc	Exp49b_cc	Exp50b_cc	Exp75_cc	mean	median	std	n	SE	time
0.0	0.0	0.0	0.0	0.0	0.0	0.0	4	0.0	0.0
1.8	2.2	3.6	3.1	2.675	2.6500000000000004	0.7119515432949071	4	0.35597577164745353	10.3
4.2	4.0	4.4	3.9	4.125	4.1	0.19202864369671535	4	0.09601432184835768	20.6
4.3	5.0	5.2	4.2	4.675	4.65	0.4322904116447646	4	0.2161452058223823	30.9
4.5	5.1	5.7	4.2	4.875	4.8	0.5760859310901456	4	0.2880429655450728	41.2
4.3	5.3	5.8	4.1	4.875	4.8	0.7013380069552769	4	0.35066900347763846	51.5
5.5	5.7	5.4	5.0	5.4	5.45	0.2549509756796393	4	0.12747548783981966	61.8
5.9	6.1	5.7	5.0	5.675	5.800000000000001	0.4145780987944249	4	0.20728904939721246	72.1
5.6	6.0	5.9	4.2	5.425	5.75	0.7224091638399944	4	0.3612045819199972	82.4
5.2	5.9	5.9	5.1	5.525	5.550000000000001	0.37666297933298437	4	0.18833148966649219	92.7
5.9	6.1	5.5	4.8	5.575	5.7	0.4968651728587948	4	0.2484325864293974	103.0
6.6	5.5	5.4	4.9	5.6	5.45	0.6204836822995425	4	0.31024184114977127	113.3
	6.2		4.8	5.5	5.5	0.7000000000000002	2	0.49497474683058335	123.6
	6.1		4.4	5.25	5.25	0.8499999999999996	2	0.6010407640085651	133.9
	6.2		4.9	5.550000000000001	5.550000000000001	0.6499999999999999	2	0.4596194077712558	144.2
	6.0		5.3	5.65	5.65	0.3500000000000001	2	0.24748737341529167	154.5
	6.0		5.2	5.6	5.6	0.3999999999999999	2	0.28284271247461895	164.8
	5.7			5.7	5.7	0.0	1	0.0	175.1
	5.6			5.6	5.6	0.0	1	0.0	185.4
							0		195.7
							0		206.0
