## Supplementary material for spindle lineage atlas for "Cell size reduction scales spindle elongation but not chromosome segregation in *C. elegans*": 64-cell_ABalppa.csv

Exp49a_cc	Exp49b_cc	Exp50a_cc	mean	median	std	n	SE	time
0.0	0.0	0.0	0.0	0.0	0.0	3	0.0	0.0
2.4	2.8	1.7	2.3	2.4	0.4546060565661952	3	0.26246692913372704	10.3
3.5	4.0	3.0	3.5	3.5	0.408248290463863	3	0.23570226039551587	20.6
4.9	4.7	4.3	4.633333333333334	4.7	0.24944382578492966	3	0.14401645996461926	30.9
5.4	4.9	4.1	4.8	4.9	0.535412613473634	3	0.30912061651652367	41.2
5.3	4.8	4.5	4.866666666666666	4.8	0.3299831645537221	3	0.19051586888313604	51.5
5.6	5.5	4.1	5.066666666666666	5.5	0.6847546194724713	3	0.39534326388127106	61.8
6.0	5.6	4.6	5.3999999999999995	5.6	0.5887840577551899	3	0.3399346342395191	72.1
	5.7	5.3	5.5	5.5	0.20000000000000018	2	0.14142135623730961	82.4
	5.8	5.7	5.75	5.75	0.04999999999999982	2	0.03535533905932725	92.7
	5.9	4.8	5.35	5.35	0.5500000000000003	2	0.3889087296526013	103.0
	5.2	5.9	5.550000000000001	5.550000000000001	0.3500000000000001	2	0.24748737341529167	113.3
	6.0	5.9	5.95	5.95	0.04999999999999982	2	0.03535533905932725	123.6
	5.5	5.1	5.3	5.3	0.20000000000000018	2	0.14142135623730961	133.9
	6.2	5.2	5.7	5.7	0.5	2	0.35355339059327373	144.2
	6.7	4.8	5.75	5.75	0.9500000000000002	2	0.6717514421272203	154.5
		5.3	5.3	5.3	0.0	1	0.0	164.8
		4.9	4.9	4.9	0.0	1	0.0	175.1
		6.5	6.5	6.5	0.0	1	0.0	185.4
		7.1	7.1	7.1	0.0	1	0.0	195.7
						0		206.0
