## Supplementary material for spindle lineage atlas for "Cell size reduction scales spindle elongation but not chromosome segregation in *C. elegans*": 64-cell_ABalppp.csv

Exp49b_cc	Exp50b_cc	Exp75_cc	mean	median	std	n	SE	time
0.0	0.0	0.0	0.0	0.0	0.0	3	0.0	0.0
2.9	2.8	1.0	2.233333333333333	2.8	0.8730533902472529	3	0.5040576098761669	10.3
4.6	2.9	2.6	3.3666666666666667	2.9	0.8806563209081936	3	0.5084471639398911	20.6
5.1	3.9	4.1	4.366666666666666	4.1	0.524933858267454	3	0.3030707043774634	30.9
4.8	4.9	3.7	4.466666666666666	4.8	0.5436502143433363	3	0.31387659759612296	41.2
5.7	5.1	4.3	5.033333333333334	5.1	0.5734883511361752	3	0.33110365390558544	51.5
5.7	4.9	4.8	5.133333333333334	4.9	0.40276819911981915	3	0.2325383281828484	61.8
5.0	5.1	4.6	4.8999999999999995	5.0	0.21602468994692872	3	0.12472191289246475	72.1
5.1	5.5	5.2	5.266666666666667	5.2	0.1699673171197596	3	0.0981306762925317	82.4
5.2	5.6	5.0	5.266666666666667	5.2	0.24944382578492927	3	0.14401645996461904	92.7
5.9	5.9	5.2	5.666666666666667	5.9	0.32998316455372223	3	0.19051586888313612	103.0
5.4		5.2	5.300000000000001	5.300000000000001	0.10000000000000009	2	0.07071067811865481	113.3
5.8		5.2	5.5	5.5	0.2999999999999998	2	0.21213203435596412	123.6
6.4		5.2	5.800000000000001	5.800000000000001	0.6000000000000001	2	0.42426406871192857	133.9
6.7		5.6	6.15	6.15	0.5500000000000003	2	0.3889087296526013	144.2
7.0		5.9	6.45	6.45	0.5499999999999998	2	0.388908729652601	154.5
		6.2	6.2	6.2	0.0	1	0.0	164.8
		6.2	6.2	6.2	0.0	1	0.0	175.1
		5.7	5.7	5.7	0.0	1	0.0	185.4
		6.4	6.4	6.4	0.0	1	0.0	195.7
		5.9	5.9	5.9	0.0	1	0.0	206.0
						0
