## Supplementary material for spindle lineage atlas for "Cell size reduction scales spindle elongation but not chromosome segregation in *C. elegans*": 64-cell_ABaraaa.csv

Exp49a_cc	Exp49b_cc	Exp50b_cc	Exp75_cc	mean	median	std	n	SE	time
0.0	0.0	0.0	0.0	0.0	0.0	0.0	4	0.0	0.0
1.3	1.0	2.9	2.6	1.9499999999999997	1.9500000000000002	0.8139410298049853	4	0.40697051490249264	10.3
3.3	2.6	3.8	3.5	3.3	3.4	0.44158804331639223	4	0.22079402165819612	20.6
4.1	3.0	4.6	3.8	3.875	3.9499999999999997	0.5804093383121948	4	0.2902046691560974	30.9
3.9	3.8	5.0	4.2	4.225	4.05	0.47103609203541935	4	0.23551804601770968	41.2
4.6	3.8	4.6	3.9	4.225	4.25	0.376662979332984	4	0.188331489666492	51.5
4.9	4.3	5.0	4.6	4.699999999999999	4.75	0.2738612787525832	4	0.1369306393762916	61.8
4.5	4.4	4.7	4.6	4.550000000000001	4.55	0.11180339887498938	4	0.05590169943749469	72.1
4.2	4.5	4.8	4.3	4.45	4.4	0.2291287847477919	4	0.11456439237389596	82.4
4.4	4.8	5.3	4.6	4.775	4.699999999999999	0.33447720400649117	4	0.16723860200324558	92.7
4.4	4.8	5.1	4.9	4.8	4.85	0.25495097567963904	4	0.12747548783981952	103.0
4.7	5.1	5.0	4.8	4.9	4.9	0.15811388300841883	4	0.07905694150420942	113.3
4.6		5.1	4.8	4.833333333333333	4.8	0.20548046676563253	3	0.1186342028003479	123.6
5.5		5.3		5.4	5.4	0.10000000000000009	2	0.07071067811865481	133.9
							0		144.2
							0		154.5
							0		164.8
							0		175.1
							0		185.4
							0		195.7
							0		206.0
