## Supplementary material for spindle lineage atlas for "Cell size reduction scales spindle elongation but not chromosome segregation in *C. elegans*": 64-cell_ABaraap.csv

Exp49a_cc	Exp50b_cc	Exp74_cc	mean	median	std	n	SE	time
0.0	0.0	0.0	0.0	0.0	0.0	3	0.0	0.0
1.7	2.7	2.8	2.4	2.7	0.496655480858378	3	0.28674417556808757	10.3
3.7	4.6	5.0	4.433333333333334	4.6	0.5436502143433362	3	0.3138765975961229	20.6
4.5	5.8	5.5	5.266666666666667	5.5	0.5557777333511021	3	0.3208784239598589	30.9
4.5	5.2	5.8	5.166666666666667	5.2	0.5312459150169742	3	0.3067149720409391	41.2
5.4	4.7	5.9	5.333333333333333	5.4	0.4921607686744468	3	0.284149152278765	51.5
5.3	5.4	6.3	5.666666666666667	5.4	0.44969125210773464	3	0.25962936545662046	61.8
5.1	5.7		5.4	5.4	0.30000000000000027	2	0.21213203435596442	72.1
5.6	5.7		5.65	5.65	0.050000000000000266	2	0.03535533905932756	82.4
5.6	5.6		5.6	5.6	0.0	2	0.0	92.7
5.2	5.7		5.45	5.45	0.25	2	0.17677669529663687	103.0
5.8	5.8		5.8	5.8	0.0	2	0.0	113.3
5.8	5.3		5.55	5.55	0.25	2	0.17677669529663687	123.6
6.3	5.1		5.699999999999999	5.699999999999999	0.6000000000000001	2	0.42426406871192857	133.9
5.8	5.0		5.4	5.4	0.3999999999999999	2	0.28284271247461895	144.2
	4.9		4.9	4.9	0.0	1	0.0	154.5
	5.9		5.9	5.9	0.0	1	0.0	164.8
	5.8		5.8	5.8	0.0	1	0.0	175.1
	6.1		6.1	6.1	0.0	1	0.0	185.4
						0		195.7
						0		206.0
