## Supplementary material for spindle lineage atlas for "Cell size reduction scales spindle elongation but not chromosome segregation in *C. elegans*": 64-cell_ABarapa.csv

Exp49a_cc	Exp49b_cc	Exp50b_cc	Exp74_cc	mean	median	std	n	SE	time
0.0	0.0	0.0	0.0	0.0	0.0	0.0	4	0.0	0.0
2.8	3.1	2.4	3.6	2.975	2.95	0.4380353866983809	4	0.21901769334919044	10.3
3.7	4.7	2.9	4.4	3.9250000000000003	4.050000000000001	0.6941721688457412	4	0.3470860844228706	20.6
4.6	4.5	4.4	4.7	4.55	4.55	0.11180339887498938	4	0.05590169943749469	30.9
5.5	4.4	5.1	4.4	4.85	4.75	0.47169905660282996	4	0.23584952830141498	41.2
5.2	5.4	5.3	4.7	5.15	5.25	0.2692582403567252	4	0.1346291201783626	51.5
5.0	5.1	5.3	5.4	5.199999999999999	5.199999999999999	0.1581138830084191	4	0.07905694150420955	61.8
5.3	5.8	5.3	5.2	5.3999999999999995	5.3	0.2345207879911714	4	0.1172603939955857	72.1
5.4	5.8	5.3	5.1	5.4	5.35	0.2549509756796393	4	0.12747548783981966	82.4
6.0	6.3	5.5	5.6	5.85	5.8	0.32015621187164245	4	0.16007810593582122	92.7
5.6		4.7	5.3	5.2	5.3	0.37416573867739394	3	0.21602468994692858	103.0
5.9		5.2	5.9	5.666666666666667	5.9	0.32998316455372223	3	0.19051586888313612	113.3
5.9		5.7	5.2	5.6000000000000005	5.7	0.29439202887759497	3	0.16996731711975954	123.6
6.0		6.0	5.8	5.933333333333334	6.0	0.09428090415820642	3	0.054433105395181786	133.9
6.1		5.5	5.6	5.733333333333333	5.6	0.26246692913372693	3	0.15153535218873168	144.2
6.6			5.0	5.8	5.8	0.7999999999999998	2	0.5656854249492379	154.5
6.0			6.3	6.15	6.15	0.1499999999999999	2	0.10606601717798206	164.8
6.3			6.2	6.25	6.25	0.04999999999999982	2	0.03535533905932725	175.1
5.6			6.2	5.9	5.9	0.30000000000000027	2	0.21213203435596442	185.4
6.3			6.0	6.15	6.15	0.1499999999999999	2	0.10606601717798206	195.7
6.8			6.0	6.4	6.4	0.3999999999999999	2	0.28284271247461895	206.0
