## Supplementary material for spindle lineage atlas for "Cell size reduction scales spindle elongation but not chromosome segregation in *C. elegans*": 64-cell_ABarapp.csv

Exp49a_cc	Exp50a_cc	Exp50b_cc	Exp74_cc	mean	median	std	n	SE	time
0.0	0.0	0.0	0.0	0.0	0.0	0.0	4	0.0	0.0
2.6	1.7	2.8	2.8	2.4749999999999996	2.7	0.45483513496650624	4	0.22741756748325312	10.3
3.2	3.8	4.3	4.6	3.975	4.05	0.5309190145398823	4	0.26545950726994116	20.6
4.0	3.8	4.7	4.6	4.275	4.3	0.3832427429188973	4	0.19162137145944866	30.9
4.5	4.4	4.1	5.2	4.55	4.45	0.4031128874149276	4	0.2015564437074638	41.2
4.6	4.7	5.3	5.2	4.95	4.95	0.304138126514911	4	0.1520690632574555	51.5
4.7	5.2	5.0	5.1	5.0	5.05	0.187082869338697	4	0.0935414346693485	61.8
4.7	5.3	5.4	5.4	5.2	5.35	0.2915475947422651	4	0.14577379737113255	72.1
4.9	5.7	4.8	5.4	5.200000000000001	5.15	0.3674234614174768	4	0.1837117307087384	82.4
4.9	5.5	5.2	5.7	5.325	5.35	0.30310889132455343	4	0.15155444566227672	92.7
5.4	5.6	5.1	5.8	5.4750000000000005	5.5	0.258602010819715	4	0.1293010054098575	103.0
4.9	5.7	5.0	5.8	5.3500000000000005	5.35	0.4031128874149274	4	0.2015564437074637	113.3
5.1	5.6	6.4	5.9	5.75	5.75	0.4716990566028305	4	0.23584952830141526	123.6
5.5	5.6		6.1	5.733333333333333	5.6	0.26246692913372693	3	0.15153535218873168	133.9
5.5	6.1		6.5	6.033333333333334	6.1	0.41096093353126506	3	0.2372684056006958	144.2
5.4	5.8		5.9	5.7	5.8	0.2160246899469286	3	0.12472191289246469	154.5
5.4				5.4	5.4	0.0	1	0.0	164.8
5.3				5.3	5.3	0.0	1	0.0	175.1
							0		185.4
							0		195.7
							0		206.0
