## Supplementary material for spindle lineage atlas for "Cell size reduction scales spindle elongation but not chromosome segregation in *C. elegans*": 64-cell_ABarpaa.csv

Exp49a_cc	Exp49b_cc	Exp50a_cc	Exp50b_cc	Exp74_cc	mean	median	std	n	SE	time
0.0	0.0	0.0	0.0	0.0	0.0	0.0	0.0	5	0.0	0.0
1.8	2.3	0.8	2.2	3.9	2.2	2.2	1.0019980039900278	5	0.4481071300481615	10.3
4.1	4.0	2.5	3.2	4.6	3.6799999999999997	4.0	0.7413501197140254	5	0.33154185256163354	20.6
5.3	4.0	3.3	4.4	4.3	4.26	4.3	0.6468384651518492	5	0.2892749557082327	30.9
5.0	4.3	3.5	4.1	4.6	4.3	4.3	0.5019960159204453	5	0.22449944320643644	41.2
5.5	4.4	4.8	4.3	4.2	4.64	4.4	0.4758150901348127	5	0.21279097725232615	51.5
5.6	4.7	4.4	4.9	4.9	4.9	4.9	0.39496835316262974	5	0.17663521732655682	61.8
6.0	4.4	4.7	5.0	4.5	4.92	4.7	0.5775811631277459	5	0.25830214865540696	72.1
5.8	5.3	4.8	5.2	4.4	5.1	5.2	0.47328638264796913	5	0.21166010488516718	82.4
6.2	5.4	5.1	4.9	4.9	5.3	5.1	0.4857983120596448	5	0.21725560982400433	92.7
6.0	5.0	5.0	4.8	4.6	5.08	5.0	0.48332183894378294	5	0.21614809737770074	103.0
6.1	5.5	6.2	4.6	5.6	5.6	5.6	0.5692099788303084	5	0.25455844122715715	113.3
6.3	5.5	5.1	5.3	4.9	5.42	5.3	0.48332183894378283	5	0.21614809737770072	123.6
6.3	5.1	5.7	4.8	4.7	5.319999999999999	5.1	0.6013318551349163	5	0.26892378102354575	133.9
6.4	5.5	5.4	5.7	5.0	5.6	5.5	0.4604345773288536	5	0.20591260281974003	144.2
6.0	5.3	6.4	5.1	4.8	5.520000000000001	5.3	0.5912698199637795	5	0.2644239020966146	154.5
5.9		6.2	4.9	5.8	5.7	5.85	0.4847679857416328	4	0.2423839928708164	164.8
6.0		6.2	5.8		6.0	6.0	0.16329931618554536	3	0.09428090415820643	175.1
6.5		6.3	5.9		6.233333333333334	6.3	0.24944382578492927	3	0.14401645996461904	185.4
6.5		6.0	6.1		6.2	6.1	0.21602468994692872	3	0.12472191289246475	195.7
		6.3			6.3	6.3	0.0	1	0.0	206.0
