## Supplementary material for spindle lineage atlas for "Cell size reduction scales spindle elongation but not chromosome segregation in *C. elegans*": 64-cell_ABarpap.csv

Exp49a_cc	Exp50a_cc	Exp50b_cc	mean	median	std	n	SE	time
0.0	0.0	0.0	0.0	0.0	0.0	3	0.0	0.0
2.7	1.9	2.9	2.5	2.7	0.43204937989385733	3	0.24944382578492943	10.3
4.7	3.2	3.4	3.766666666666667	3.4	0.6649979114420002	3	0.38393672318157773	20.6
5.4	3.4	4.1	4.3	4.1	0.8286535263104038	3	0.47842333648024427	30.9
5.9	3.9	4.6	4.8	4.6	0.8286535263104038	3	0.47842333648024427	41.2
5.8	4.5	4.6	4.966666666666667	4.6	0.590668171555645	3	0.3410224278493957	51.5
5.8	4.8	5.1	5.233333333333333	5.1	0.41899350299921784	3	0.2419060117453027	61.8
6.1	4.8	4.7	5.199999999999999	4.8	0.6377042156569662	3	0.36817870057290863	72.1
	5.1	4.8	4.949999999999999	4.949999999999999	0.1499999999999999	2	0.10606601717798206	82.4
	5.0	4.5	4.75	4.75	0.25	2	0.17677669529663687	92.7
	5.2	5.2	5.2	5.2	0.0	2	0.0	103.0
	5.2	5.2	5.2	5.2	0.0	2	0.0	113.3
	5.4	5.3	5.35	5.35	0.050000000000000266	2	0.03535533905932756	123.6
	5.2	5.2	5.2	5.2	0.0	2	0.0	133.9
	5.3	4.2	4.75	4.75	0.5499999999999998	2	0.388908729652601	144.2
	4.9	4.7	4.800000000000001	4.800000000000001	0.10000000000000009	2	0.07071067811865481	154.5
	5.3	4.6	4.949999999999999	4.949999999999999	0.3500000000000001	2	0.24748737341529167	164.8
	5.3	4.8	5.05	5.05	0.25	2	0.17677669529663687	175.1
	5.6	6.3	5.949999999999999	5.949999999999999	0.3500000000000001	2	0.24748737341529167	185.4
	5.8	5.9	5.85	5.85	0.050000000000000266	2	0.03535533905932756	195.7
	6.3		6.3	6.3	0.0	1	0.0	206.0
