## Supplementary material for spindle lineage atlas for "Cell size reduction scales spindle elongation but not chromosome segregation in *C. elegans*": 64-cell_ABarppa.csv

Exp49a_cc	Exp49b_cc	Exp50a_cc	Exp50b_cc	mean	median	std	n	SE	time
0.0	0.0	0.0	0.0	0.0	0.0	0.0	4	0.0	0.0
2.3	1.5	1.3	2.4	1.875	1.9	0.4815340071064555	4	0.24076700355322775	10.3
3.3	4.9	2.7	3.4	3.5749999999999997	3.3499999999999996	0.8104782538723665	4	0.40523912693618325	20.6
4.1	6.0	3.6	3.8	4.375	3.9499999999999997	0.954921462739214	4	0.477460731369607	30.9
4.2	6.3	3.9	3.9	4.575	4.05	1.0034316120194737	4	0.5017158060097369	41.2
4.6	6.5	4.5	4.3	4.975	4.55	0.8870597499605086	4	0.4435298749802543	51.5
4.7	6.7	4.7	4.6	5.175000000000001	4.7	0.8814051281902098	4	0.4407025640951049	61.8
5.2	6.8	4.7	4.4	5.275	4.95	0.9256754290786807	4	0.46283771453934036	72.1
5.4	6.6	4.8	4.5	5.325	5.1	0.8042853971072705	4	0.40214269855363527	82.4
4.9	7.1	5.2	4.9	5.525	5.050000000000001	0.9175374651751281	4	0.45876873258756407	92.7
5.0	7.0	5.1		5.7	5.1	0.9201449161228175	3	0.5312459150169743	103.0
5.2	7.0	5.1		5.766666666666666	5.2	0.873053390247253	3	0.504057609876167	113.3
	6.9	5.7		6.300000000000001	6.300000000000001	0.6000000000000001	2	0.42426406871192857	123.6
	7.4	5.5		6.45	6.45	0.9500000000000002	2	0.6717514421272203	133.9
	6.9	5.3		6.1	6.1	0.8000000000000003	2	0.5656854249492381	144.2
	6.8	5.5		6.15	6.15	0.6499999999999999	2	0.4596194077712558	154.5
	7.2	6.2		6.7	6.7	0.5	2	0.35355339059327373	164.8
		6.6		6.6	6.6	0.0	1	0.0	175.1
		6.5		6.5	6.5	0.0	1	0.0	185.4
		6.9		6.9	6.9	0.0	1	0.0	195.7
		7.2		7.2	7.2	0.0	1	0.0	206.0
