## Supplementary material for spindle lineage atlas for "Cell size reduction scales spindle elongation but not chromosome segregation in *C. elegans*": 64-cell_ABarppp.csv

Exp49a_cc	Exp50a_cc	Exp50b_cc	mean	median	std	n	SE	time
0.0	0.0	0.0	0.0	0.0	0.0	3	0.0	0.0
1.5	3.1	2.9	2.5	2.9	0.7118052168020874	3	0.4109609335312651	10.3
3.5	4.3	3.1	3.6333333333333333	3.5	0.49888765156985876	3	0.2880329199292382	20.6
4.1	5.0	3.8	4.3	4.1	0.5099019513592786	3	0.29439202887759497	30.9
4.6	5.4	3.9	4.633333333333334	4.6	0.6128258770283413	3	0.35381518506868137	41.2
4.9	5.1	4.1	4.7	4.9	0.43204937989385744	3	0.2494438257849295	51.5
5.2	5.1	4.3	4.866666666666667	5.1	0.40276819911981915	3	0.2325383281828484	61.8
5.2	5.3	4.5	5.0	5.2	0.3559026084010437	3	0.20548046676563256	72.1
	5.6	4.3	4.949999999999999	4.949999999999999	0.6499999999999999	2	0.4596194077712558	82.4
	5.4	4.8	5.1	5.1	0.30000000000000027	2	0.21213203435596442	92.7
	5.8	4.4	5.1	5.1	0.6999999999999997	2	0.49497474683058307	103.0
	7.0	4.7	5.85	5.85	1.15	2	0.8131727983645295	113.3
	5.8	4.8	5.3	5.3	0.5	2	0.35355339059327373	123.6
	7.0	4.7	5.85	5.85	1.15	2	0.8131727983645295	133.9
	5.3	4.6	4.949999999999999	4.949999999999999	0.3500000000000001	2	0.24748737341529167	144.2
	6.2	4.9	5.550000000000001	5.550000000000001	0.6499999999999999	2	0.4596194077712558	154.5
	6.5	5.2	5.85	5.85	0.6499999999999999	2	0.4596194077712558	164.8
	7.2	5.8	6.5	6.5	0.7000000000000002	2	0.49497474683058335	175.1
		5.7	5.7	5.7	0.0	1	0.0	185.4
						0		195.7
						0		206.0
