## Supplementary material for spindle lineage atlas for "Cell size reduction scales spindle elongation but not chromosome segregation in *C. elegans*": 64-cell_ABplaaa.csv

Exp49a_cc	Exp50a_cc	Exp50b_cc	mean	median	std	n	SE	time
0.0	0.0	0.0	0.0	0.0	0.0	3	0.0	0.0
2.7	2.2	2.3	2.4	2.3	0.21602468994692872	3	0.12472191289246475	10.3
3.5	3.4	3.0	3.3000000000000003	3.4	0.21602468994692867	3	0.12472191289246472	20.6
4.1	3.9	4.0	4.0	4.0	0.0816496580927725	3	0.04714045207910311	30.9
4.5	4.3	4.3	4.366666666666667	4.3	0.09428090415820643	3	0.05443310539518179	41.2
4.7	4.4	4.8	4.633333333333334	4.7	0.1699673171197593	3	0.09813067629253153	51.5
5.5	5.0	4.9	5.133333333333334	5.0	0.26246692913372693	3	0.15153535218873168	61.8
5.2	5.2	5.0	5.133333333333334	5.2	0.09428090415820642	3	0.054433105395181786	72.1
5.5	5.4	5.3	5.3999999999999995	5.4	0.08164965809277268	3	0.047140452079103216	82.4
5.5	5.5	5.0	5.333333333333333	5.5	0.23570226039551584	3	0.13608276348795434	92.7
	5.6	4.9	5.25	5.25	0.34999999999999964	2	0.24748737341529137	103.0
	5.7	5.0	5.35	5.35	0.3500000000000001	2	0.24748737341529167	113.3
	5.8	4.6	5.199999999999999	5.199999999999999	0.6000000000000001	2	0.42426406871192857	123.6
	5.3	5.2	5.25	5.25	0.04999999999999982	2	0.03535533905932725	133.9
	5.6	5.6	5.6	5.6	0.0	2	0.0	144.2
	5.5		5.5	5.5	0.0	1	0.0	154.5
						0		164.8
						0		175.1
						0		185.4
						0		195.7
						0		206.0
