## Supplementary material for spindle lineage atlas for "Cell size reduction scales spindle elongation but not chromosome segregation in *C. elegans*": 64-cell_ABplaap.csv

Exp49a_cc	Exp49b_cc	Exp50a_cc	Exp50b_cc	Exp75_cc	mean	median	std	n	SE	time
0.0	0.0	0.0	0.0	0.0	0.0	0.0	0.0	5	0.0	0.0
3.1	2.6	3.4	1.9	2.6	2.7199999999999998	2.6	0.5114684741017769	5	0.22873565528793274	10.3
3.7	3.3	4.3	4.1	3.8	3.84	3.8	0.34409301068170506	5	0.15388307249337074	20.6
4.3	4.4	4.3	4.7	4.7	4.4799999999999995	4.4	0.18330302779823374	5	0.08197560612767685	30.9
4.5	4.5	4.6	5.4	4.6	4.720000000000001	4.6	0.3429285639896451	5	0.15336231610144657	41.2
4.9	4.9	4.7	5.3	4.6	4.88	4.9	0.24000000000000002	5	0.10733126291998991	51.5
5.0	5.5	4.9	5.7	5.4	5.3	5.4	0.30331501776206204	5	0.13564659966250536	61.8
4.9	5.1	4.6	6.1		5.175	5.0	0.562916512459885	4	0.2814582562299425	72.1
5.2	4.9	5.0	5.6		5.175000000000001	5.1	0.26809513236909	4	0.134047566184545	82.4
5.5	5.3	4.9	5.8		5.375	5.4	0.32691742076555036	4	0.16345871038277518	92.7
5.2	5.2	5.5	5.5		5.35	5.35	0.1499999999999999	4	0.07499999999999996	103.0
5.3	5.9	5.0	5.9		5.525	5.6	0.3897114317029976	4	0.1948557158514988	113.3
	6.0	5.5	5.8		5.766666666666667	5.8	0.20548046676563253	3	0.1186342028003479	123.6
	6.2	5.3	6.0		5.833333333333333	6.0	0.38586123009300766	3	0.22277708506403812	133.9
	6.5	5.0	5.5		5.666666666666667	5.5	0.6236095644623235	3	0.3600411499115478	144.2
	6.0	5.6	6.2		5.933333333333334	6.0	0.24944382578492966	3	0.14401645996461926	154.5
	5.9	5.3	4.6		5.266666666666667	5.3	0.5312459150169745	3	0.3067149720409393	164.8
	6.3		4.6		5.449999999999999	5.449999999999999	0.8500000000000001	2	0.6010407640085654	175.1
	6.7		6.3		6.5	6.5	0.20000000000000018	2	0.14142135623730961	185.4
	6.7		6.2		6.45	6.45	0.25	2	0.17677669529663687	195.7
								0		206.0
