## Supplementary material for spindle lineage atlas for "Cell size reduction scales spindle elongation but not chromosome segregation in *C. elegans*": 64-cell_ABplapa.csv

Exp49a_cc	Exp50a_cc	Exp50b_cc	mean	median	std	n	SE	time
0.0	0.0	0.0	0.0	0.0	0.0	3	0.0	0.0
2.6	2.1	4.1	2.9333333333333336	2.6	0.8498365855987973	3	0.4906533814626581	10.3
3.6	3.3	4.5	3.8000000000000003	3.6	0.5099019513592785	3	0.2943920288775949	20.6
3.9	3.8	4.7	4.133333333333333	3.9	0.4027681991198192	3	0.23253832818284842	30.9
3.8	4.2	5.1	4.366666666666666	4.2	0.5436502143433362	3	0.3138765975961229	41.2
4.3	4.8	6.1	5.066666666666666	4.8	0.7586537784494027	3	0.4380089632094894	51.5
4.3	4.8	5.7	4.933333333333334	4.8	0.5792715732327591	3	0.3344425987398315	61.8
4.8	5.1	5.9	5.266666666666667	5.1	0.4642796092394709	3	0.26805195737366283	72.1
4.5	5.0	6.1	5.2	5.0	0.6683312551921139	3	0.38586123009300743	82.4
	5.3	5.5	5.4	5.4	0.10000000000000009	2	0.07071067811865481	92.7
	5.3	5.8	5.55	5.55	0.25	2	0.17677669529663687	103.0
	5.4	5.5	5.45	5.45	0.04999999999999982	2	0.03535533905932725	113.3
	5.2	6.6	5.9	5.9	0.6999999999999997	2	0.49497474683058307	123.6
	5.3	6.5	5.9	5.9	0.6000000000000001	2	0.42426406871192857	133.9
	5.6	6.0	5.8	5.8	0.20000000000000018	2	0.14142135623730961	144.2
	5.2	6.3	5.75	5.75	0.5499999999999998	2	0.388908729652601	154.5
	5.2	6.1	5.65	5.65	0.44999999999999973	2	0.3181980515339462	164.8
						0		175.1
						0		185.4
						0		195.7
						0		206.0
