## Supplementary material for spindle lineage atlas for "Cell size reduction scales spindle elongation but not chromosome segregation in *C. elegans*": 64-cell_ABplapp.csv

Exp50a_cc	Exp50b_cc	mean	median	std	n	SE	time
0.0	0.0	0.0	0.0	0.0	2	0.0	0.0
2.9	2.5	2.7	2.7	0.19999999999999996	2	0.14142135623730948	10.3
3.8	3.0	3.4	3.4	0.3999999999999999	2	0.28284271247461895	20.6
4.2	3.0	3.6	3.6	0.6000000000000001	2	0.42426406871192857	30.9
4.5	4.2	4.35	4.35	0.1499999999999999	2	0.10606601717798206	41.2
4.7	3.9	4.3	4.3	0.40000000000000013	2	0.28284271247461906	51.5
4.9	4.3	4.6	4.6	0.30000000000000027	2	0.21213203435596442	61.8
5.1	4.6	4.85	4.85	0.25	2	0.17677669529663687	72.1
5.3	4.9	5.1	5.1	0.19999999999999973	2	0.1414213562373093	82.4
5.6	4.9	5.25	5.25	0.34999999999999964	2	0.24748737341529137	92.7
5.7	5.0	5.35	5.35	0.3500000000000001	2	0.24748737341529167	103.0
5.5	5.8	5.65	5.65	0.1499999999999999	2	0.10606601717798206	113.3
5.6	5.6	5.6	5.6	0.0	2	0.0	123.6
5.4	5.3	5.35	5.35	0.050000000000000266	2	0.03535533905932756	133.9
	5.1	5.1	5.1	0.0	1	0.0	144.2
	5.2	5.2	5.2	0.0	1	0.0	154.5
	5.1	5.1	5.1	0.0	1	0.0	164.8
	5.9	5.9	5.9	0.0	1	0.0	175.1
	5.8	5.8	5.8	0.0	1	0.0	185.4
	5.8	5.8	5.8	0.0	1	0.0	195.7
	5.5	5.5	5.5	0.0	1	0.0	206.0
