## Supplementary material for spindle lineage atlas for "Cell size reduction scales spindle elongation but not chromosome segregation in *C. elegans*": 64-cell_ABplpaa.csv

Exp49b_cc	Exp50a_cc	mean	median	std	n	SE	time
0.0	0.0	0.0	0.0	0.0	2	0.0	0.0
1.3	2.2	1.75	1.75	0.45000000000000007	2	0.3181980515339464	10.3
3.6	3.7	3.6500000000000004	3.6500000000000004	0.050000000000000044	2	0.035355339059327404	20.6
4.0	4.1	4.05	4.05	0.04999999999999982	2	0.03535533905932725	30.9
4.5	4.6	4.55	4.55	0.04999999999999982	2	0.03535533905932725	41.2
4.6	4.3	4.449999999999999	4.449999999999999	0.1499999999999999	2	0.10606601717798206	51.5
4.6	4.8	4.699999999999999	4.699999999999999	0.10000000000000009	2	0.07071067811865481	61.8
5.2	5.0	5.1	5.1	0.10000000000000009	2	0.07071067811865481	72.1
5.8	4.8	5.3	5.3	0.5	2	0.35355339059327373	82.4
	5.1	5.1	5.1	0.0	1	0.0	92.7
	5.0	5.0	5.0	0.0	1	0.0	103.0
	5.5	5.5	5.5	0.0	1	0.0	113.3
	5.2	5.2	5.2	0.0	1	0.0	123.6
	5.4	5.4	5.4	0.0	1	0.0	133.9
	5.4	5.4	5.4	0.0	1	0.0	144.2
	5.5	5.5	5.5	0.0	1	0.0	154.5
	5.6	5.6	5.6	0.0	1	0.0	164.8
					0		175.1
					0		185.4
					0		195.7
					0		206.0
					0
