## Supplementary material for spindle lineage atlas for "Cell size reduction scales spindle elongation but not chromosome segregation in *C. elegans*": 64-cell_ABplpap.csv

Exp49b_cc	Exp50a_cc	Exp74_cc	Exp75_cc	mean	median	std	n	SE	time
0.0	0.0	0.0	0.0	0.0	0.0	0.0	4	0.0	0.0
2.9	2.0	3.1	2.4	2.6	2.65	0.4301162633521313	4	0.21505813167606566	10.3
3.9	4.2	5.5	3.6	4.3	4.05	0.724568837309472	4	0.362284418654736	20.6
4.5	3.7	5.0	4.2	4.35	4.35	0.4716990566028301	4	0.23584952830141506	30.9
5.2	4.5	5.6	4.2	4.875	4.85	0.5539629951540083	4	0.27698149757700413	41.2
5.3	4.6	5.4	4.9	5.05	5.1	0.32015621187164256	4	0.16007810593582128	51.5
5.5	5.2	6.0	4.8	5.375	5.35	0.4380353866983808	4	0.2190176933491904	61.8
5.1	5.1	6.0	5.1	5.324999999999999	5.1	0.38971143170299755	4	0.19485571585149877	72.1
5.7	5.0	6.3	4.8	5.45	5.35	0.5937171043518958	4	0.2968585521759479	82.4
5.6	4.6	6.0	5.4	5.4	5.5	0.5099019513592786	4	0.2549509756796393	92.7
6.0	5.1	6.1	5.1	5.574999999999999	5.55	0.47631397208144133	4	0.23815698604072066	103.0
5.9	5.2	6.8	5.1	5.75	5.550000000000001	0.6800735254367721	4	0.34003676271838607	113.3
6.1	4.9	5.8	5.0	5.45	5.4	0.5123475382979797	4	0.25617376914898987	123.6
5.9	5.2	6.3	4.9	5.575000000000001	5.550000000000001	0.5539629951540083	4	0.27698149757700413	133.9
5.6	4.8	6.5	5.2	5.5249999999999995	5.4	0.6299801584177076	4	0.3149900792088538	144.2
5.9	5.4	6.1	5.5	5.725	5.7	0.28613807855648976	4	0.14306903927824488	154.5
5.7	6.6	6.7	5.2	6.05	6.15	0.6264982043070833	4	0.3132491021535416	164.8
5.9		6.2		6.050000000000001	6.050000000000001	0.1499999999999999	2	0.10606601717798206	175.1
6.0		7.2		6.6	6.6	0.6000000000000001	2	0.42426406871192857	185.4
7.2		6.7		6.95	6.95	0.25	2	0.17677669529663687	195.7
		8.0		8.0	8.0	0.0	1	0.0	206.0
							0
