## Supplementary material for spindle lineage atlas for "Cell size reduction scales spindle elongation but not chromosome segregation in *C. elegans*": 64-cell_ABplppa.csv

Exp49b_cc	Exp74_cc	mean	median	std	n	SE	time
0.0	0.0	0.0	0.0	0.0	2	0.0	0.0
4.3	3.4	3.8499999999999996	3.8499999999999996	0.44999999999999996	2	0.3181980515339463	10.3
4.4	5.2	4.800000000000001	4.800000000000001	0.3999999999999999	2	0.28284271247461895	20.6
4.6	5.1	4.85	4.85	0.25	2	0.17677669529663687	30.9
4.4	5.2	4.800000000000001	4.800000000000001	0.3999999999999999	2	0.28284271247461895	41.2
4.9	5.0	4.95	4.95	0.04999999999999982	2	0.03535533905932725	51.5
5.4	5.6	5.5	5.5	0.09999999999999964	2	0.0707106781186545	61.8
5.2	5.0	5.1	5.1	0.10000000000000009	2	0.07071067811865481	72.1
5.4	5.6	5.5	5.5	0.09999999999999964	2	0.0707106781186545	82.4
5.9	5.6	5.75	5.75	0.15000000000000036	2	0.10606601717798238	92.7
	6.3	6.3	6.3	0.0	1	0.0	103.0
	6.7	6.7	6.7	0.0	1	0.0	113.3
	7.2	7.2	7.2	0.0	1	0.0	123.6
	7.0	7.0	7.0	0.0	1	0.0	133.9
	7.1	7.1	7.1	0.0	1	0.0	144.2
	7.1	7.1	7.1	0.0	1	0.0	154.5
	6.7	6.7	6.7	0.0	1	0.0	164.8
	7.1	7.1	7.1	0.0	1	0.0	175.1
	7.2	7.2	7.2	0.0	1	0.0	185.4
	7.2	7.2	7.2	0.0	1	0.0	195.7
	6.6	6.6	6.6	0.0	1	0.0	206.0
					0
