## Supplementary material for spindle lineage atlas for "Cell size reduction scales spindle elongation but not chromosome segregation in *C. elegans*": 64-cell_ABpraaa.csv

Exp49a_cc	Exp49b_cc	Exp50a_cc	Exp50b_cc	Exp74_cc	mean	median	std	n	SE	time
0.0	0.0	0.0	0.0	0.0	0.0	0.0	0.0	5	0.0	0.0
2.7	3.0	1.7	2.1	2.9	2.48	2.7	0.49959983987187184	5	0.22342784070030305	10.3
3.9	4.2	3.2	3.3	4.7	3.8600000000000003	3.9	0.5607138307550475	5	0.2507588482985197	20.6
4.2	4.5	3.8	4.3	5.3	4.42	4.3	0.49558046773455466	5	0.22163032283512107	30.9
4.8	4.6	4.5	4.5	5.7	4.819999999999999	4.6	0.45343136195018546	5	0.20278066969018524	41.2
4.9	5.0	4.7	4.2	5.9	4.94	4.9	0.553534100123922	5	0.24754797514825286	51.5
5.0	5.7	4.8	4.2	6.0	5.14	5.0	0.6437390775772432	5	0.2878888674471453	61.8
5.1	5.4	5.1	4.4	6.2	5.24	5.1	0.5817215828899596	5	0.2601538006641456	72.1
5.4	5.5		4.5	6.4	5.45	5.45	0.6726812023536856	4	0.3363406011768428	82.4
5.3	5.9		4.4	6.5	5.525	5.6	0.7758060324591449	4	0.38790301622957246	92.7
5.3	5.8		4.5	6.6	5.55	5.55	0.7632168761236873	4	0.38160843806184364	103.0
5.3	6.1		5.0	6.1	5.625	5.699999999999999	0.4866980583482945	4	0.24334902917414725	113.3
5.4	6.3		4.7	6.9	5.824999999999999	5.85	0.8407585860400117	4	0.4203792930200059	123.6
5.4	6.1		5.0	6.8	5.825	5.75	0.6869315832017041	4	0.34346579160085206	133.9
5.2	6.6		5.2	7.1	6.025	5.9	0.84372685153431	4	0.421863425767155	144.2
5.6	6.6		5.0		5.733333333333333	5.6	0.6599663291074442	3	0.3810317377662721	154.5
5.6	6.4		5.5		5.833333333333333	5.6	0.4027681991198193	3	0.23253832818284847	164.8
5.3			5.0		5.15	5.15	0.1499999999999999	2	0.10606601717798206	175.1
5.3			5.6		5.449999999999999	5.449999999999999	0.1499999999999999	2	0.10606601717798206	185.4
5.6			5.3		5.449999999999999	5.449999999999999	0.1499999999999999	2	0.10606601717798206	195.7
			5.2		5.2	5.2	0.0	1	0.0	206.0
