## Supplementary material for spindle lineage atlas for "Cell size reduction scales spindle elongation but not chromosome segregation in *C. elegans*": 64-cell_ABpraap.csv

Exp49a_cc	Exp49b_cc	Exp50a_cc	Exp50b_cc	Exp74_cc	mean	median	std	n	SE	time
0.0	0.0	0.0	0.0	0.0	0.0	0.0	0.0	5	0.0	0.0
2.2	2.3	2.9	1.7	1.8	2.18	2.2	0.42614551505325027	5	0.1905780679931455	10.3
3.4	4.3	3.8	3.6	3.1	3.6399999999999997	3.6	0.4029888335921976	5	0.18022208521710092	20.6
4.0	4.8	4.5	3.7	3.9	4.18	4.0	0.40693979898751603	5	0.1819890106572372	30.9
4.0	5.5	4.6	4.4	4.8	4.66	4.6	0.4963869458396342	5	0.22199099080818568	41.2
4.6	5.5	5.2	4.4	4.6	4.860000000000001	4.6	0.417612260356422	5	0.18676188047886003	51.5
4.7	5.2	5.1	4.7	5.1	4.959999999999999	5.1	0.21540659228538003	5	0.0963327566303383	61.8
4.7	5.2	4.8	5.3	5.2	5.04	5.2	0.24166091947189142	5	0.10807404868885036	72.1
5.1	5.5	5.5	5.1	5.2	5.28	5.2	0.1833030277982337	5	0.08197560612767683	82.4
5.2	5.2	5.6	5.0	5.3	5.26	5.2	0.1959591794226541	5	0.0876356092008265	92.7
5.1	5.7	5.4	5.5	5.5	5.44	5.5	0.1959591794226544	5	0.08763560920082664	103.0
5.4	5.0	5.6	5.1	5.3	5.28	5.3	0.21354156504062619	5	0.09549869109050656	113.3
5.1	5.4	5.6		5.8	5.4750000000000005	5.5	0.258602010819715	4	0.1293010054098575	123.6
5.0	4.9	6.0			5.3	5.0	0.4966554808583779	3	0.2867441755680875	133.9
5.1	5.6	6.6			5.766666666666666	5.6	0.6236095644623235	3	0.3600411499115478	144.2
5.7	5.2	6.4			5.766666666666667	5.7	0.4921607686744468	3	0.284149152278765	154.5
	4.9	6.0			5.45	5.45	0.5499999999999998	2	0.388908729652601	164.8
	6.1	5.3			5.699999999999999	5.699999999999999	0.3999999999999999	2	0.28284271247461895	175.1
		6.9			6.9	6.9	0.0	1	0.0	185.4
		6.9			6.9	6.9	0.0	1	0.0	195.7
								0		206.0
