## Supplementary material for spindle lineage atlas for "Cell size reduction scales spindle elongation but not chromosome segregation in *C. elegans*": 64-cell_ABprapa.csv

Exp49a_cc	Exp49b_cc	Exp50a_cc	Exp50b_cc	Exp74_cc	Exp75_cc	mean	median	std	n	SE	time
0.0	0.0	0.0	0.0	0.0	0.0	0.0	0.0	0.0	6	0.0	0.0
1.8	1.4	3.1	2.3	3.0	2.1	2.2833333333333337	2.2	0.6094168432927407	6	0.2487933844541453	10.3
2.9	3.3	3.5	3.7	4.2	3.3	3.483333333333333	3.4	0.40173235977313176	6	0.16400654910139462	20.6
3.4	4.3	3.9	3.8	3.9	4.1	3.9	3.9	0.2768874620972691	6	0.1130388330520878	30.9
3.7	5.2	4.3	4.7	4.7	4.3	4.483333333333333	4.5	0.46338129248192816	6	0.1891746204886825	41.2
4.3	5.1	4.6	4.5	5.0	5.2	4.783333333333333	4.8	0.3337497399083465	6	0.1362527607603414	51.5
4.4	5.2	5.3	4.5	5.0	5.0	4.9	5.0	0.33665016461206915	6	0.13743685418725532	61.8
4.4	6.1	4.5	5.0	5.0	5.4	5.066666666666666	5.0	0.5705747589541229	6	0.23293616992485142	72.1
4.3	5.7	4.5	5.1	5.0	5.1	4.95	5.05	0.4536885862938733	6	0.1852175897574406	82.4
4.8	5.9	5.2	5.5	5.5	5.4	5.383333333333333	5.45	0.33374973990834655	6	0.1362527607603414	92.7
4.7	6.0	4.4	5.0	5.5	5.5	5.183333333333334	5.25	0.5398044913567215	6	0.22037426078109668	103.0
4.6	6.1	4.5	4.7	5.5	5.7	5.183333333333333	5.1	0.6121455890735652	6	0.2499073902542774	113.3
4.5	5.9	4.1	4.9		5.5	4.9799999999999995	4.9	0.6523802572120039	5	0.2917533204609676	123.6
4.7	5.3	5.8	4.8		5.5	5.220000000000001	5.3	0.4166533331199931	5	0.1863330351816338	133.9
4.8	6.2	5.8	5.2		5.8	5.5600000000000005	5.8	0.4963869458396343	5	0.2219909908081857	144.2
4.7		5.8	5.5		6.3	5.575	5.65	0.5804093383121948	4	0.2902046691560974	154.5
4.5			5.8		5.9	5.400000000000001	5.8	0.6377042156569664	3	0.36817870057290875	164.8
4.8			5.4		6.2	5.466666666666666	5.4	0.5734883511361752	3	0.33110365390558544	175.1
			5.8		6.2	6.0	6.0	0.20000000000000018	2	0.14142135623730961	185.4
			5.9		6.6	6.25	6.25	0.34999999999999964	2	0.24748737341529137	195.7
			6.4		6.4	6.4	6.4	0.0	2	0.0	206.0
