## Supplementary material for spindle lineage atlas for "Cell size reduction scales spindle elongation but not chromosome segregation in *C. elegans*": 64-cell_ABprapp.csv

Exp49a_cc	Exp49b_cc	Exp50a_cc	mean	median	std	n	SE	time
0.0	0.0	0.0	0.0	0.0	0.0	3	0.0	0.0
2.8	2.2	2.6	2.533333333333333	2.6	0.2494438257849293	3	0.14401645996461904	10.3
3.5	4.0	3.1	3.533333333333333	3.5	0.36817870057290863	3	0.21256807188565544	20.6
4.1	4.2	4.3	4.2	4.2	0.08164965809277268	3	0.047140452079103216	30.9
4.4	4.4	5.0	4.6000000000000005	4.4	0.28284271247461884	3	0.1632993161855451	41.2
	4.6	3.9	4.25	4.25	0.34999999999999987	2	0.24748737341529153	51.5
	4.8	3.9	4.35	4.35	0.44999999999999996	2	0.3181980515339463	61.8
	5.0	4.2	4.6	4.6	0.3999999999999999	2	0.28284271247461895	72.1
	6.1	4.5	5.3	5.3	0.7999999999999998	2	0.5656854249492379	82.4
	5.9	4.9	5.4	5.4	0.5	2	0.35355339059327373	92.7
	5.4	5.2	5.300000000000001	5.300000000000001	0.10000000000000009	2	0.07071067811865481	103.0
	5.9	4.8	5.35	5.35	0.5500000000000003	2	0.3889087296526013	113.3
	5.7	4.9	5.300000000000001	5.300000000000001	0.3999999999999999	2	0.28284271247461895	123.6
	5.5	4.4	4.95	4.95	0.5499999999999998	2	0.388908729652601	133.9
	5.6	4.9	5.25	5.25	0.34999999999999964	2	0.24748737341529137	144.2
	5.3	5.4	5.35	5.35	0.050000000000000266	2	0.03535533905932756	154.5
	5.2		5.2	5.2	0.0	1	0.0	164.8
	6.8		6.8	6.8	0.0	1	0.0	175.1
						0		185.4
						0		195.7
						0		206.0
