## Supplementary material for spindle lineage atlas for "Cell size reduction scales spindle elongation but not chromosome segregation in *C. elegans*": 64-cell_ABprpaa.csv

Exp49a_cc	Exp49b_cc	Exp74_cc	mean	median	std	n	SE	time
0.0	0.0	0.0	0.0	0.0	0.0	3	0.0	0.0
1.6	3.7	2.5	2.6	2.5	0.8602325267042628	3	0.4966554808583781	10.3
3.4	4.2	3.4	3.6666666666666665	3.4	0.37712361663282545	3	0.217732421580727	20.6
3.9	4.0	3.8	3.9	3.9	0.08164965809277268	3	0.047140452079103216	30.9
3.9	4.0	4.3	4.066666666666666	4.0	0.16996731711975943	3	0.0981306762925316	41.2
4.3	4.7	5.0	4.666666666666667	4.7	0.2867441755680876	3	0.16555182695279272	51.5
	4.7	5.0	4.85	4.85	0.1499999999999999	2	0.10606601717798206	61.8
	4.6	5.1	4.85	4.85	0.25	2	0.17677669529663687	72.1
	5.2	5.3	5.25	5.25	0.04999999999999982	2	0.03535533905932725	82.4
	5.1	5.5	5.3	5.3	0.20000000000000018	2	0.14142135623730961	92.7
	5.5	5.1	5.3	5.3	0.20000000000000018	2	0.14142135623730961	103.0
	4.8	5.1	4.949999999999999	4.949999999999999	0.1499999999999999	2	0.10606601717798206	113.3
	4.5	5.2	4.85	4.85	0.3500000000000001	2	0.24748737341529167	123.6
	5.1	5.3	5.199999999999999	5.199999999999999	0.10000000000000009	2	0.07071067811865481	133.9
	5.2	5.0	5.1	5.1	0.10000000000000009	2	0.07071067811865481	144.2
	4.8	5.3	5.05	5.05	0.25	2	0.17677669529663687	154.5
	5.3	5.6	5.449999999999999	5.449999999999999	0.1499999999999999	2	0.10606601717798206	164.8
	5.9	6.7	6.300000000000001	6.300000000000001	0.3999999999999999	2	0.28284271247461895	175.1
						0		185.4
						0		195.7
						0		206.0
