## Supplementary material for spindle lineage atlas for "Cell size reduction scales spindle elongation but not chromosome segregation in *C. elegans*": 64-cell_ABprpap.csv

Exp49a_cc	Exp49b_cc	Exp50a_cc	Exp50b_cc	Exp74_cc	mean	median	std	n	SE	time
0.0	0.0	0.0	0.0	0.0	0.0	0.0	0.0	5	0.0	0.0
1.2	2.0	3.9	1.7	2.8	2.3199999999999994	2.0	0.9453041838477179	5	0.42275288289969115	10.3
2.9	3.8	4.4	2.8	2.8	3.34	2.9	0.649923072370877	5	0.2906544339933593	20.6
3.0	3.9	4.7	3.5	3.2	3.66	3.5	0.6019966777316965	5	0.26922109872742145	30.9
3.3	5.2	4.9	3.9	4.2	4.3	4.2	0.6841052550594829	5	0.30594117081556715	41.2
3.9	5.2	5.0	4.8	4.2	4.619999999999999	4.8	0.49152822909778027	5	0.21981810662454535	51.5
4.3	5.4	5.7	4.4	4.8	4.92	4.8	0.5491812087098393	5	0.24560130292814006	61.8
4.2	5.3	5.2	4.1	4.4	4.639999999999999	4.4	0.5083306010855534	5	0.22733235581412514	72.1
4.0	5.4	5.5	4.7	4.5	4.82	4.7	0.5635601121442149	5	0.25203174403237383	82.4
4.6	5.7	5.1	4.3	4.5	4.84	4.6	0.5043808085167397	5	0.22556595487794698	92.7
4.6	5.7	5.5	4.7	4.4	4.9799999999999995	4.7	0.5192301994298867	5	0.23220680437919983	103.0
4.6	6.2	5.8	4.7	5.0	5.26	5.0	0.63118935352238	5	0.2822764602300376	113.3
4.8	6.3	5.6	4.9	5.0	5.32	5.0	0.5635601121442148	5	0.2520317440323738	123.6
4.9	6.6	6.4	4.2	5.4	5.5	5.4	0.903327183250897	5	0.403980197534483	133.9
		5.3	4.6	5.4	5.1	5.3	0.35590260840104393	3	0.2054804667656327	144.2
		5.2	5.1	5.1	5.133333333333334	5.1	0.047140452079103425	3	0.027216552697591018	154.5
		6.2	5.4	5.0	5.533333333333334	5.4	0.4988876515698589	3	0.2880329199292383	164.8
		6.2	4.9	5.6	5.566666666666667	5.6	0.5312459150169742	3	0.3067149720409391	175.1
		6.5		6.4	6.45	6.45	0.04999999999999982	2	0.03535533905932725	185.4
				6.2	6.2	6.2	0.0	1	0.0	195.7
				6.0	6.0	6.0	0.0	1	0.0	206.0
