## Supplementary material for spindle lineage atlas for "Cell size reduction scales spindle elongation but not chromosome segregation in *C. elegans*": 64-cell_ABprppa.csv

Exp49a_cc	Exp50a_cc	Exp50b_cc	Exp74_cc	mean	median	std	n	SE	time
0.0	0.0	0.0	0.0	0.0	0.0	0.0	4	0.0	0.0
2.0	2.1	2.4	1.9	2.1	2.05	0.18708286933869706	4	0.09354143466934853	10.3
3.1	4.9	3.2	1.8	3.25	3.1500000000000004	1.101135777277262	4	0.550567888638631	20.6
3.6	5.3	3.7	3.2	3.95	3.6500000000000004	0.8015609770940698	4	0.4007804885470349	30.9
4.2	5.6	4.0	4.0	4.45	4.1	0.6689544080129824	4	0.3344772040064912	41.2
4.5	6.1	3.9	4.4	4.725	4.45	0.8257572282456871	4	0.41287861412284355	51.5
4.5	5.8	4.4	4.6	4.825	4.55	0.5673402858955108	4	0.2836701429477554	61.8
4.8	5.9	4.9	4.7	5.075	4.85	0.48153400710645566	4	0.24076700355322783	72.1
4.7	5.5	4.5	5.0	4.925	4.85	0.37666297933298404	4	0.18833148966649202	82.4
4.7	5.9	4.6	4.8	5.0	4.75	0.5244044240850759	4	0.26220221204253796	92.7
4.6	6.1	5.0	5.0	5.175	5.0	0.5584576975922169	4	0.27922884879610843	103.0
4.8	5.9	4.5	5.1	5.074999999999999	4.949999999999999	0.5214163403653554	4	0.2607081701826777	113.3
5.2	6.1	5.0	5.7	5.5	5.45	0.4301162633521312	4	0.2150581316760656	123.6
4.8	5.7		5.1	5.2	5.1	0.3741657386773943	3	0.21602468994692878	133.9
	6.2		5.1	5.65	5.65	0.5500000000000003	2	0.3889087296526013	144.2
			5.7	5.7	5.7	0.0	1	0.0	154.5
			6.5	6.5	6.5	0.0	1	0.0	164.8
			6.5	6.5	6.5	0.0	1	0.0	175.1
			6.7	6.7	6.7	0.0	1	0.0	185.4
			6.6	6.6	6.6	0.0	1	0.0	195.7
							0		206.0
