## Supplementary material for spindle lineage atlas for "Cell size reduction scales spindle elongation but not chromosome segregation in *C. elegans*": 64-cell_ABprppp.csv

Exp49a_cc	Exp50a_cc	Exp74_cc	Exp75_cc	mean	median	std	n	SE	time
0.0	0.0	0.0	0.0	0.0	0.0	0.0	4	0.0	0.0
3.2	3.2	2.5	1.8	2.6750000000000003	2.85	0.5804093383121951	4	0.29020466915609755	10.3
4.3	3.9	4.3	3.6	4.025	4.1	0.2947456530637898	4	0.1473728265318949	20.6
4.9	4.1	4.7	3.4	4.2749999999999995	4.4	0.5847007781763253	4	0.29235038908816263	30.9
5.1	3.8	5.6	3.5	4.5	4.449999999999999	0.874642784226795	4	0.4373213921133975	41.2
5.4	4.3	5.9	4.4	5.0	4.9	0.6745368781616022	4	0.3372684390808011	51.5
5.4	5.0	5.3	4.6	5.074999999999999	5.15	0.3112474899497185	4	0.15562374497485926	61.8
5.5	5.2	5.0	4.6	5.074999999999999	5.1	0.32691742076555064	4	0.16345871038277532	72.1
5.9	5.5	5.2	5.1	5.425000000000001	5.35	0.3112474899497185	4	0.15562374497485926	82.4
5.7	5.7	5.1	5.1	5.4	5.4	0.30000000000000027	4	0.15000000000000013	92.7
5.5	5.7	5.6	4.7	5.374999999999999	5.55	0.3960744879438714	4	0.1980372439719357	103.0
6.1	5.8	5.4	4.4	5.424999999999999	5.6	0.6417748826496715	4	0.32088744132483576	113.3
6.1	6.1	5.9	4.7	5.7	6.0	0.5830951894845299	4	0.29154759474226494	123.6
5.7		6.1	5.1	5.633333333333333	5.7	0.4109609335312651	3	0.23726840560069584	133.9
6.4		5.8	5.5	5.8999999999999995	5.8	0.37416573867739433	3	0.2160246899469288	144.2
6.4		6.1	5.5	6.0	6.1	0.3741657386773942	3	0.21602468994692872	154.5
6.5		6.0	5.2	5.8999999999999995	6.0	0.5354126134736336	3	0.3091206165165234	164.8
6.3			5.5	5.9	5.9	0.3999999999999999	2	0.28284271247461895	175.1
5.9			5.6	5.75	5.75	0.15000000000000036	2	0.10606601717798238	185.4
6.3				6.3	6.3	0.0	1	0.0	195.7
6.6				6.6	6.6	0.0	1	0.0	206.0
