## Supplementary material for spindle lineage atlas for "Cell size reduction scales spindle elongation but not chromosome segregation in *C. elegans*": 64-cell_MSaaa.csv

Exp49a_cc	Exp49b_cc	Exp50b_cc	Exp75_cc	mean	median	std	n	SE	time
	0.0	0.0	0.0	0.0	0.0	0.0	3	0.0	0.0
	1.5	2.1	2.1	1.9000000000000001	2.1	0.28284271247461906	3	0.16329931618554525	10.3
	3.7	3.3	3.6	3.533333333333333	3.6	0.16996731711975965	3	0.09813067629253173	20.6
	5.1	4.0	5.1	4.733333333333333	5.1	0.5185449728701347	3	0.29938207967349945	30.9
	4.7	4.6	4.9	4.733333333333333	4.7	0.12472191289246498	3	0.07200822998230971	41.2
	5.4	4.6	5.4	5.133333333333334	5.4	0.3771236166328257	3	0.21773242158072714	51.5
	5.6	4.6	5.3	5.166666666666667	5.3	0.41899350299921784	3	0.2419060117453027	61.8
	5.5	4.8	4.7	5.0	4.8	0.3559026084010437	3	0.20548046676563256	72.1
	6.0	5.5	4.8	5.433333333333334	5.5	0.4921607686744468	3	0.284149152278765	82.4
	5.7	5.6	4.9	5.400000000000001	5.6	0.35590260840104354	3	0.20548046676563247	92.7
	6.1	5.6	4.7	5.466666666666666	5.6	0.5792715732327587	3	0.3344425987398313	103.0
	6.1		5.0	5.55	5.55	0.5499999999999998	2	0.388908729652601	113.3
	6.8		5.5	6.15	6.15	0.6499999999999999	2	0.4596194077712558	123.6
	7.0		4.9	5.95	5.95	1.0499999999999998	2	0.7424621202458748	133.9
	6.7		5.3	6.0	6.0	0.7000000000000002	2	0.49497474683058335	144.2
			5.4	5.4	5.4	0.0	1	0.0	154.5
			6.2	6.2	6.2	0.0	1	0.0	164.8
			6.2	6.2	6.2	0.0	1	0.0	175.1
			6.1	6.1	6.1	0.0	1	0.0	185.4
			6.2	6.2	6.2	0.0	1	0.0	195.7
			6.1	6.1	6.1	0.0	1	0.0	206.0
