## Supplementary material for spindle lineage atlas for "Cell size reduction scales spindle elongation but not chromosome segregation in *C. elegans*": 64-cell_MSaap.csv

Exp50b_cc	Exp75_cc	mean	median	std	n	SE	time
0.0	0.0	0.0	0.0	0.0	2	0.0	0.0
2.2	3.8	3.0	3.0	0.7999999999999998	2	0.5656854249492379	10.3
3.6	4.4	4.0	4.0	0.40000000000000013	2	0.28284271247461906	20.6
3.5	4.9	4.2	4.2	0.7000000000000002	2	0.49497474683058335	30.9
3.7	5.2	4.45	4.45	0.75	2	0.5303300858899106	41.2
4.4	5.3	4.85	4.85	0.44999999999999973	2	0.3181980515339462	51.5
5.0	5.7	5.35	5.35	0.3500000000000001	2	0.24748737341529167	61.8
4.6	6.0	5.3	5.3	0.7000000000000002	2	0.49497474683058335	72.1
5.4	5.9	5.65	5.65	0.25	2	0.17677669529663687	82.4
5.0	6.5	5.75	5.75	0.75	2	0.5303300858899106	92.7
5.2	5.9	5.550000000000001	5.550000000000001	0.3500000000000001	2	0.24748737341529167	103.0
5.3	6.6	5.949999999999999	5.949999999999999	0.6499999999999999	2	0.4596194077712558	113.3
5.2	6.4	5.800000000000001	5.800000000000001	0.6000000000000001	2	0.42426406871192857	123.6
5.3	6.2	5.75	5.75	0.4500000000000002	2	0.3181980515339465	133.9
5.3	6.8	6.05	6.05	0.75	2	0.5303300858899106	144.2
5.5	6.6	6.05	6.05	0.5499999999999998	2	0.388908729652601	154.5
5.6	6.5	6.05	6.05	0.4500000000000002	2	0.3181980515339465	164.8
5.6	6.6	6.1	6.1	0.5	2	0.35355339059327373	175.1
5.2	6.4	5.800000000000001	5.800000000000001	0.6000000000000001	2	0.42426406871192857	185.4
5.7	6.5	6.1	6.1	0.3999999999999999	2	0.28284271247461895	195.7
5.5		5.5	5.5	0.0	1	0.0	206.0
					0
