## Supplementary material for spindle lineage atlas for "Cell size reduction scales spindle elongation but not chromosome segregation in *C. elegans*": 64-cell_MSapa.csv

Exp50b_cc	Exp75_cc	mean	median	std	n	SE	time
0.0	0.0	0.0	0.0	0.0	2	0.0	0.0
3.4	1.6	2.5	2.5	0.8999999999999999	2	0.6363961030678926	10.3
3.8	2.0	2.9	2.9	0.8999999999999999	2	0.6363961030678926	20.6
3.7	4.3	4.0	4.0	0.2999999999999998	2	0.21213203435596412	30.9
4.5	4.4	4.45	4.45	0.04999999999999982	2	0.03535533905932725	41.2
3.9	4.7	4.3	4.3	0.40000000000000013	2	0.28284271247461906	51.5
4.2	5.3	4.75	4.75	0.5499999999999998	2	0.388908729652601	61.8
4.2	5.5	4.85	4.85	0.6499999999999999	2	0.4596194077712558	72.1
4.4	5.2	4.800000000000001	4.800000000000001	0.3999999999999999	2	0.28284271247461895	82.4
4.7	5.6	5.15	5.15	0.44999999999999973	2	0.3181980515339462	92.7
5.0	5.5	5.25	5.25	0.25	2	0.17677669529663687	103.0
5.0	5.4	5.2	5.2	0.20000000000000018	2	0.14142135623730961	113.3
5.2	5.6	5.4	5.4	0.19999999999999973	2	0.1414213562373093	123.6
	5.7	5.7	5.7	0.0	1	0.0	133.9
	6.5	6.5	6.5	0.0	1	0.0	144.2
	6.6	6.6	6.6	0.0	1	0.0	154.5
					0		164.8
					0		175.1
					0		185.4
					0		195.7
					0		206.0
					0
