## Supplementary material for spindle lineage atlas for "Cell size reduction scales spindle elongation but not chromosome segregation in *C. elegans*": 64-cell_MSpaa.csv

Exp49b_cc	Exp50b_cc	mean	median	std	n	SE	time
0.0	0.0	0.0	0.0	0.0	2	0.0	0.0
1.2	3.2	2.2	2.2	1.0	2	0.7071067811865475	10.3
3.6	4.1	3.8499999999999996	3.8499999999999996	0.24999999999999978	2	0.1767766952966367	20.6
4.2	4.5	4.35	4.35	0.1499999999999999	2	0.10606601717798206	30.9
4.4	5.0	4.7	4.7	0.2999999999999998	2	0.21213203435596412	41.2
4.6	5.3	4.949999999999999	4.949999999999999	0.3500000000000001	2	0.24748737341529167	51.5
4.5	5.3	4.9	4.9	0.3999999999999999	2	0.28284271247461895	61.8
4.7	5.3	5.0	5.0	0.2999999999999998	2	0.21213203435596412	72.1
5.0	5.6	5.3	5.3	0.2999999999999998	2	0.21213203435596412	82.4
4.7	6.6	5.65	5.65	0.9499999999999997	2	0.6717514421272199	92.7
5.5	5.7	5.6	5.6	0.10000000000000009	2	0.07071067811865481	103.0
5.5	6.1	5.8	5.8	0.2999999999999998	2	0.21213203435596412	113.3
6.0	6.4	6.2	6.2	0.20000000000000018	2	0.14142135623730961	123.6
6.4	6.9	6.65	6.65	0.25	2	0.17677669529663687	133.9
6.1	6.4	6.25	6.25	0.15000000000000036	2	0.10606601717798238	144.2
6.5	6.6	6.55	6.55	0.04999999999999982	2	0.03535533905932725	154.5
6.7	6.7	6.7	6.7	0.0	2	0.0	164.8
	6.7	6.7	6.7	0.0	1	0.0	175.1
	7.2	7.2	7.2	0.0	1	0.0	185.4
					0		195.7
					0		206.0
					0
