## Supplementary material for spindle lineage atlas for "Cell size reduction scales spindle elongation but not chromosome segregation in *C. elegans*": 64-cell_MSpap.csv

Exp50b_cc	Exp75_cc	mean	median	std	n	SE	time
0.0	0.0	0.0	0.0	0.0	2	0.0	0.0
3.0	2.2	2.6	2.6	0.3999999999999999	2	0.28284271247461895	10.3
4.4	2.7	3.5500000000000003	3.5500000000000003	0.8500000000000001	2	0.6010407640085654	20.6
4.6	3.7	4.15	4.15	0.44999999999999973	2	0.3181980515339462	30.9
5.5	3.6	4.55	4.55	0.95	2	0.67175144212722	41.2
5.4	3.9	4.65	4.65	0.7500000000000002	2	0.5303300858899108	51.5
6.0	4.3	5.15	5.15	0.8500000000000001	2	0.6010407640085654	61.8
6.0	4.9	5.45	5.45	0.5499999999999998	2	0.388908729652601	72.1
5.9	4.9	5.4	5.4	0.5	2	0.35355339059327373	82.4
6.2	5.6	5.9	5.9	0.30000000000000027	2	0.21213203435596442	92.7
6.5	5.2	5.85	5.85	0.6499999999999999	2	0.4596194077712558	103.0
6.4	5.3	5.85	5.85	0.5500000000000003	2	0.3889087296526013	113.3
					0		123.6
					0		133.9
					0		144.2
					0		154.5
					0		164.8
					0		175.1
					0		185.4
					0		195.7
					0		206.0
					0
