## Supplementary material for spindle lineage atlas for "Cell size reduction scales spindle elongation but not chromosome segregation in *C. elegans*": 16-cell_ABala.csv

Exp49a_pp	Exp49b_pp	Exp50a_pp	Exp50b_pp	Exp51a_pp	Exp51b_pp	Exp74_pp	Exp75_pp	mean	median	std	n	SE	time
6.0115	5.9228	6.1075		6.0512	6.0392	5.9849	5.6003	5.959628571428572	6.0115	0.15601536292746224	7	0.05896826443022159	-103.0
5.9343	6.0921	5.8125	7.2641	6.5346	5.8275	6.0545	5.641	6.145075	5.994400000000001	0.49052708577101023	8	0.17342751435217826	-92.7
5.5209	6.0276	6.1952	7.2688	6.8119	5.8755	6.2327	5.6798	6.20155	6.1114	0.5459664618820463	8	0.19302829374861083	-82.4
5.7828	5.7927	5.7285	7.171	6.6957	5.901	6.2518	5.9531	6.159575	5.9270499999999995	0.4861572887194021	8	0.17188255778837772	-72.1
6.1131	5.9749	5.7476	7.1936	6.9198	6.0748	6.2129	5.8278	6.2580625	6.0939499999999995	0.48678083348027384	8	0.1721030141527706	-61.8
6.2593	5.8252	5.6478	7.0405	7.0443	6.0517	6.2502	5.7047	6.227962499999999	6.15095	0.5162096132810294	8	0.18250765903235058	-51.5
6.2553	6.0876	5.7888	7.1586	6.8343	5.7977	6.2265	5.7576	6.238300000000001	6.15705	0.48121693652655234	8	0.17013587951987078	-41.2
6.2748	6.5047	5.7224	7.9894	6.8982	6.0352	6.4143	5.8894	6.466049999999999	6.34455	0.6726133324578095	8	0.23780472424869942	-30.9
6.4443	6.7718	5.935	7.7472	7.1177	6.1434	6.6279	6.1508	6.6172625	6.5361	0.5577547084908833	8	0.19719606830631478	-20.6
6.8143	6.9336	5.2872	7.5054	7.0837	6.6214	6.8681	6.0697	6.647925000000001	6.841200000000001	0.6392917326033553	8	0.22602375964016477	-10.3
6.7082	7.0742	7.2885	7.9708	7.1031	7.2983	7.0969	6.4965	7.1295625	7.1	0.40996350428269823	8	0.14494398695864805	0.0
7.7183	7.7603	8.5133	8.5973	8.1395	8.2636	8.1297	7.1729	8.0368625	8.134599999999999	0.43818462415259385	8	0.15492165957498885	10.3
8.6046	8.7798	8.5287	9.3846	8.3286	8.77	8.6679	7.47	8.566775	8.63625	0.5035210044029943	8	0.17802155834160935	20.6
8.6436	9.3503	8.6856	9.2005	8.2651	8.951	8.7869	7.8348	8.714725	8.73625	0.458708201774287	8	0.16217784003024271	30.9
8.8918	9.7042	8.6999	10.2	8.105	9.1072	9.4278	8.1939	9.041225	8.999500000000001	0.6772551010328381	8	0.2394458372667501	41.2
9.3136	9.8368	9.1601	9.7395	8.4236	9.4645	9.7517	8.4735	9.270412499999999	9.38905	0.5215769896129908	8	0.18440531313310563	51.5
9.4878	10.1734	9.3328	9.8967	8.6361	10.2951	9.9739	8.7814	9.57215	9.69225	0.5827491462885208	8	0.20603293653564222	61.8
9.7111	10.4001	9.6779	9.7855	8.866	10.1214	10.3392	9.0525	9.7442125	9.7483	0.5224211386360147	8	0.1847037648823617	72.1
10.189	10.5064	9.982	9.6741	8.9127	10.244	10.4961	9.0778	9.8852625	10.0855	0.5735530226960277	8	0.2027816158592015	82.4
10.1306	10.5923	9.7091	11.3747	9.0756	10.0145	10.6331	9.3371	10.108374999999999	10.07255	0.7020786151671339	8	0.2482222748553704	92.7
10.3795	10.7837	9.7426	10.4052	9.1771	10.2081	10.8416	9.5104	10.131025000000001	10.293800000000001	0.5612236714314535	8	0.19842253191579579	103.0
10.3361	10.9516	9.8744	9.6852	9.178	10.2023	11.0438	9.4533	10.0905875	10.03835	0.6297559079466816	8	0.22265233650069485	113.3
10.4145	11.061	10.1152	11.4056	9.3325	10.2694	10.9212	9.4988	10.377275000000001	10.34195	0.6860908954905321	8	0.24256976235585306	123.6
10.6794	11.067	10.2477	10.5194	9.6007	10.5808	10.8177	9.7635	10.409525	10.5501	0.4757696232159005	8	0.16820996342926595	133.9
10.8894	11.284	10.2743	9.7273	9.6095	10.687	10.8856	9.8499	10.400875	10.48065	0.5846969979185801	8	0.2067216060838223	144.2
10.643	11.3981	10.2004	10.3826	9.5572	10.6436	10.8985	9.3658	10.38615	10.5128	0.6306331778458852	8	0.22296249824802372	154.5
10.8271	11.2057	10.9447	9.7591	9.4909	10.2789	11.0744	9.7529	10.4167125	10.553	0.6375210907050448	8	0.2253977431934906	164.8
11.4095	11.6067	10.9174	8.9659	9.5982	10.4658	11.0368	9.9362	10.4920625	10.691600000000001	0.8659961199934733	8	0.306175864464312	175.1
11.2923	11.5662	11.2622	9.0371	9.7428	10.4808	10.8864	9.6157	10.4854375	10.6836	0.8652212418472801	8	0.3059019036684288	185.4
9.1806	11.3514	11.1732	8.608	9.4454	10.4488	10.91	9.5322	10.081199999999999	9.9905	0.956226468991525	8	0.33807711028698756	195.7
9.4647	11.2058	10.9373	9.9009					10.377175000000001	10.4191	0.7176015446436831	4	0.35880077232184154	206.0
