## Supplementary material for spindle lineage atlas for "Cell size reduction scales spindle elongation but not chromosome segregation in *C. elegans*": 16-cell_ABalp.csv

Exp49a_pp	Exp49b_pp	Exp50b_pp	Exp51a_pp	Exp51b_pp	Exp74_pp	Exp75_pp	mean	median	std	n	SE	time
7.0905	6.04	7.9807	6.9315	7.5052	7.2425	6.5927	7.054728571428571	7.0905	0.5800511128076453	7	0.21923871317075747	-103.0
6.6513	6.1015	7.3319	6.8742	7.1686	6.5343	6.523	6.740685714285713	6.6513	0.3885874324435381	7	0.14687224412153055	-92.7
6.7891	6.1712	7.3673	6.6482	6.9072	6.491	6.5381	6.70172857142857	6.6482	0.34812647830631793	7	0.13157944091360563	-82.4
6.4417	6.4197	7.3946	7.1015	6.6127	6.0825	6.5071	6.651400000000001	6.5071	0.4137912896963533	7	0.15639840674589064	-72.1
6.8841	5.9367	6.5557	7.2607	6.5548	6.502	6.477	6.5958571428571435	6.5548	0.37527562768543055	7	0.14184085485133072	-61.8
6.6727	6.4144	6.6512	7.2184	6.2766	6.485	6.5224	6.605814285714286	6.5224	0.27989036847906523	7	0.10578861562254831	-51.5
6.4998	6.8461	6.7849	6.9905	6.224	6.63	6.6968	6.6674428571428574	6.6968	0.23209910972404413	7	0.08772521769275914	-41.2
6.4482	6.7742	7.2439	6.9922	6.5417	6.6817	6.7873	6.781314285714286	6.7742	0.24981361868727794	7	0.09442067273766504	-30.9
6.3798	7.1626	7.7649	7.1508	6.6116	7.08	7.0083	7.022571428571429	7.08	0.4092949712241621	7	0.15469895810406722	-20.6
7.1629	7.2925	7.3533	7.0464	6.8751	7.0276	7.2379	7.142242857142857	7.1629	0.15601899020991797	7	0.05896963541412342	-10.3
7.1239	7.1533	7.4092	7.421	7.5704	7.3075	7.6954	7.382957142857142	7.4092	0.19288712359558804	7	0.0729044800200721	0.0
8.4563	8.2135	8.9475	8.5728	9.0646	8.5254	8.1446	8.560671428571428	8.5254	0.3183682401348015	7	0.12033188410542534	10.3
9.7047	9.1944	8.9529	9.2064	9.8595	9.0773	8.6061	9.228757142857145	9.1944	0.3987080487816438	7	0.15069747754229124	20.6
10.4203	9.5862	9.8304	9.7076	10.1552	9.4584	9.003	9.737300000000001	9.7076	0.4293669792347134	7	0.16228546403401226	30.9
10.9959	9.8615	10.0091	9.8931	10.323	9.5675	9.4756	10.017957142857142	9.8931	0.47609015909997227	7	0.17994516608910016	41.2
11.0737	10.1985	10.1869	10.3724	10.5835	9.9443	9.7532	10.301785714285714	10.1985	0.4022809907393144	7	0.1520479226664148	51.5
11.0428	10.3059	10.5859	10.645	10.7777	10.1654	9.9304	10.4933	10.5859	0.35333408715103753	7	0.13354773204623827	61.8
11.3986	10.7495	10.5733	10.8253	11.0095	10.4458	10.0574	10.72277142857143	10.7495	0.3949607709788973	7	0.149281139662357	72.1
11.6337	10.8406	10.7233	11.1847	11.0402	10.669	10.3305	10.917428571428571	10.8406	0.387176968449776	7	0.14633913884142977	82.4
11.8228	10.8709	10.8891	11.4003	11.2213	10.7729	10.3777	11.050714285714287	10.8891	0.43687320301227456	7	0.1651225499483875	92.7
11.8492	11.2418	10.8156	11.5409	11.1062	11.0625	10.4724	11.155514285714284	11.1062	0.4192574470880338	7	0.15846442004382266	103.0
12.0545	11.0263	10.6458	11.3047	11.3827	10.9887	10.0333	11.062285714285713	11.0263	0.5836952444275584	7	0.22061606545805418	113.3
12.4884	11.0983	11.1227	11.1075	11.5951	11.2922	10.0907	11.256414285714285	11.1227	0.6609216863670039	7	0.24980491688807438	123.6
12.1273	11.1822	11.353	10.7309	11.4425	11.5353	10.1383	11.215642857142857	11.353	0.5855878947254458	7	0.22133142003048595	133.9
12.2619	11.2032	10.9673	11.7378	11.7821	11.4893	10.1875	11.375585714285714	11.4893	0.6213922994340358	7	0.2348642129875773	144.2
12.3459	10.5769	11.6199	12.1066	12.0095	11.6857	10.2212	11.509385714285713	11.6857	0.7443873347133417	7	0.28135196667967144	154.5
12.6773	9.6623	11.4926	12.1227	12.0619	12.0837	10.2369	11.47677142857143	12.0619	1.0281098172503416	7	0.38858898527263824	164.8
12.5927	9.326	11.4564	12.201	11.8907	12.1938	10.2784	11.419857142857143	11.8907	1.1016171617310655	7	0.41637214999160277	175.1
12.4923	9.5283	11.0481	12.0754	12.0394	12.2464	10.326	11.393699999999999	12.0394	1.0388731835159533	7	0.39265715533102546	185.4
13.1716	9.1664	10.0327	12.5081	11.7755	12.0418	10.2783	11.282057142857143	11.7755	1.359552193982734	7	0.5138624285272226	195.7
13.0231	8.9005				11.8954		11.273000000000001	11.8954	1.7396348294972714	3	1.0043786371018983	206.0
