## Supplementary material for spindle lineage atlas for "Cell size reduction scales spindle elongation but not chromosome segregation in *C. elegans*": 16-cell_ABara.csv

Exp49a_pp	Exp49b_pp	Exp50a_pp	Exp50b_pp	Exp51a_pp	Exp51b_pp	Exp74_pp	Exp75_pp	mean	median	std	n	SE	time
6.4384	5.4235	6.0374	6.8503	6.6636	7.4583	6.0364	6.5574	6.4331625	6.4979	0.5730337270560522	8	0.20259801712496783	-103.0
6.2849	5.7744	5.7183	6.9446	6.6516	7.0618	5.6437	6.7503	6.3537	6.46825	0.5413824295264855	8	0.19140759356671302	-92.7
5.937	6.1557	5.8587	6.6948	6.7289	7.4657	5.8408	6.4807	6.3952875	6.3182	0.5264142129480833	8	0.18611552984428448	-82.4
6.0908	6.0297	6.0132	6.5619	6.776	7.3504	6.0227	6.4528	6.4121875	6.2718	0.4468142215661335	8	0.15797268300000075	-72.1
6.3917	6.405	6.1136	6.5043	6.8034	6.5662	5.9931	6.5276	6.4131125	6.45465	0.24078652598048333	8	0.08513089266957528	-61.8
6.606	6.2334	5.8255	6.2705	6.8974	6.1577	5.9417	6.4659	6.2997625	6.25195	0.3273242579518818	8	0.11572660122231515	-51.5
6.6265	6.78	6.1469	6.5673	7.0049	5.9621	6.3965	6.534	6.502275	6.55065	0.3121895287721868	8	0.11037566640512303	-41.2
6.4177	6.5145	6.2056	6.9396	7.0444	6.5153	6.5597	6.7013	6.6122625	6.5375	0.256605567639812	8	0.09072376848416717	-30.9
6.5258	6.6911	6.2617	7.1292	7.0776	6.4751	6.6353	6.8966	6.71155	6.6632	0.2832129455021433	8	0.10013089714219083	-20.6
6.5923	6.6974	6.1904	7.016	7.2413	6.927	6.5339	7.7402	6.8673125	6.8122	0.44740171668619005	8	0.15818039389165375	-10.3
6.7069	7.0746	6.1797	7.3224	7.3809	7.803	6.6883	7.6556	7.101425	7.1985	0.5126978197486312	8	0.18126605252190764	0.0
7.6184	8.5005	7.0811	7.6456	7.7648	8.8599	7.7624	8.0505	7.910400000000001	7.7636	0.5190882824722591	8	0.18352542228530624	10.3
8.6094	8.7346	8.3066	8.967	7.8445	9.372	8.1394	8.6015	8.571875	8.605450000000001	0.44882747450997257	8	0.15868447540441694	20.6
9.0241	9.0296	8.4781	9.4748	8.228	9.6332	8.4322	8.8787	8.897337499999999	8.9514	0.4675724113372711	8	0.16531181137616507	30.9
9.0878	9.3684	8.587	9.7426	8.5298	9.8299	8.5073	9.2905	9.1179125	9.18915	0.4988975206329952	8	0.1763869099783732	41.2
9.3975	9.6671	8.7174	10.2266	8.9601	9.8306	8.7357	9.5349	9.3837375	9.4662	0.5070581942378508	8	0.17927214380089493	51.5
9.5815	10.0617	9.2126	10.533	9.1776	10.192	9.2514	9.7912	9.725125	9.686350000000001	0.4737868633415239	8	0.16750895195294782	61.8
9.649	10.2335	9.4547	10.8943	9.303	10.357	9.3528	10.0203	9.908075	9.83465	0.529124762579677	8	0.18707385385690578	72.1
9.7796	10.5593	9.4853	11.3048	9.5364	10.4744	9.471	10.1769	10.0984625	9.97825	0.6126140504785618	8	0.21659177467177446	82.4
10.1371	10.5474	9.6846	11.2653	9.6842	10.6378	9.6616	10.3835	10.2501875	10.2603	0.5345862218517701	8	0.18900477130014134	92.7
10.2816	10.7838	9.0599	11.3477	10.8413	10.8644	9.6533	10.4935	10.4156875	10.638649999999998	0.6919241024807199	8	0.24463211246526634	103.0
10.373	11.0805	9.9529	11.7215	10.8703	10.8159	9.5942	10.6407	10.631125	10.7283	0.6208990271171313	8	0.2195209562533268	113.3
10.3909	10.6344	9.3622	11.6703	10.9703	11.0432	9.8173	10.7144	10.575375000000001	10.674399999999999	0.6779565763196047	8	0.2396938462328038	123.6
10.4115	10.9077	10.079	11.8919	10.9741	11.1906	9.9049	10.7703	10.76625	10.839	0.5969161289494529	8	0.21104172128989088	133.9
10.5699	10.8819	10.0124	12.1106	11.0521	11.3056	9.9988	10.8653	10.849575	10.8736	0.6464663172780157	8	0.22856035837798952	144.2
10.9225	11.0668	9.2698	12.1108	11.0306	11.3195	10.1268	10.8918	10.842324999999999	10.97655	0.783920277754696	8	0.27715767215499365	154.5
10.7524	11.0887	9.2492	12.2986	11.0393	11.3273	10.2626	10.9181	10.867025	10.9787	0.8168930005667817	8	0.2888152901022988	164.8
10.6489	11.2256	10.2863	12.7571	11.0919	11.3491	10.1671	10.8156	11.0427	10.95375	0.7594727233416614	8	0.2685141564005517	175.1
10.7589	11.1015	9.4626	12.7793	11.0942	11.6128	10.079	10.8818	10.9712625	10.988	0.9245229633945008	8	0.32686822838946683	185.4
10.4216	11.0946	9.0623	12.8979	11.1131		10.2428	10.9468	10.825585714285713	10.9468	1.0741264030810889	7	0.40598161988584053	195.7
10.4669		8.7361	13.1297					10.777566666666667	10.4669	1.8070815464598033	3	1.0433190172961728	206.0
