## Supplementary material for spindle lineage atlas for "Cell size reduction scales spindle elongation but not chromosome segregation in *C. elegans*": 16-cell_ABarp.csv

Exp49a_pp	Exp49b_pp	Exp50a_pp	Exp50b_pp	Exp51a_pp	Exp74_pp	Exp75_pp	mean	median	std	n	SE	time
7.0122	6.56	7.4587	6.3357	7.6783	6.3153	6.8581	6.888328571428572	6.8581	0.49384729483135276	7	0.1866567325379647	-103.0
6.4555	6.2968	7.4655	6.5035	7.4324	6.7615	6.7836	6.814114285714285	6.7615	0.431439363157365	7	0.16306875153121006	-92.7
6.1264	5.8972	6.7534	6.9921	7.5166	6.5618	6.7168	6.652042857142858	6.7168	0.49739271594742024	7	0.18799677576169493	-82.4
5.9911	6.5146	7.3569	7.096	7.4723	6.4736	6.7133	6.802542857142858	6.7133	0.4927360720859533	7	0.18623672981860392	-72.1
5.9025	6.4272	7.6152	6.6706	7.558	6.2724	6.6831	6.732714285714285	6.6706	0.5928961952714377	7	0.2240936979949448	-61.8
5.6842	6.4015	7.0192	6.6595	7.6265	6.2356	6.5495	6.596571428571429	6.5495	0.5664826758523304	7	0.21411032604738292	-51.5
5.9197	6.7115	7.0828	6.7419	7.6944	6.2822	6.3703	6.686114285714287	6.7115	0.5382554343925022	7	0.20344143160451478	-41.2
6.6331	6.7356	7.4813	6.9122	7.8145	6.2625	6.8138	6.9504285714285725	6.8138	0.4882427900551285	7	0.18453842884374141	-30.9
6.7855	7.356	7.7303	6.705	7.7903	6.5361	7.23	7.161885714285715	7.23	0.46327063188523715	7	0.17509984024115535	-20.6
7.1223	7.2697	7.5048	6.7542	8.081	6.6307	7.4479	7.258657142857142	7.2697	0.4535840349204255	7	0.17143865072409753	-10.3
7.3261	7.6677	8.1503	6.9563	8.1715	7.0665	7.9098	7.606885714285714	7.6677	0.4634749074069905	7	0.17517704913108353	0.0
8.6565	8.7096	9.682	7.7352	8.649	9.0218	8.7161	8.7386	8.7096	0.5336040774099947	7	0.20168338391384352	10.3
9.5665	9.0665	10.3267	8.2705	8.8158	9.3844	9.8129	9.320471428571427	9.3844	0.625783337024852	7	0.2365238691965538	20.6
9.8137	9.4648	10.8703	8.6839	9.4609	9.9578	9.9052	9.736657142857142	9.8137	0.6125635240694702	7	0.2315272495595924	30.9
9.9154	9.6608	11.1354	8.9883	9.481	9.9033	10.1236	9.886828571428572	9.9033	0.6140286515285417	7	0.23208101568755168	41.2
10.2545	10.0846	11.6344	9.4751	10.1188	10.3042	10.2679	10.305642857142857	10.2545	0.6027566883130558	7	0.22782061405103118	51.5
10.4786	10.1634	12.4421	9.8593	10.0887	10.569	10.4489	10.578571428571427	10.4489	0.7954632104526731	7	0.30065683313697256	61.8
10.6569	10.6067	11.9323	10.0004	10.7544	10.8336	10.6913	10.782228571428572	10.6913	0.5334683273883561	7	0.20163207522845392	72.1
10.8931	10.796	12.9593	10.1684	10.2366	11.0352	10.5498	10.948342857142858	10.796	0.8743551155927812	7	0.3304751704879475	82.4
11.0609	10.9739	12.2872	10.4287	10.6897	11.194	10.6626	11.042428571428571	10.9739	0.5635115811062065	7	0.2129873577874037	92.7
11.021	10.6203	12.9208	10.6756	11.0614	11.434	10.7143	11.206771428571429	11.021	0.7477385500184363	7	0.28261860700640196	103.0
11.3742	10.8532	13.0947	10.6964	11.4794	11.2944	10.6916	11.354842857142856	11.2944	0.7719852919715556	7	0.2917830140509034	113.3
11.4376	10.8093	12.8681	10.8925	11.4496	11.4258	10.8534	11.3909	11.4258	0.6616572051620514	7	0.25008291686183287	123.6
11.656	10.557	13.0718	10.6854	11.6609	11.4937	10.9106	11.433628571428573	11.4937	0.7919413844007209	7	0.2993257080092163	133.9
11.5439	10.8924	12.3929	10.8738	12.0647	11.6595	10.8098	11.462428571428571	11.5439	0.5820312846630589	7	0.21998714778255654	144.2
11.8376	10.8624	12.4397	10.5704	13.0115	11.7385	10.9114	11.6245	11.7385	0.8321368774769827	7	0.31451817636713164	154.5
11.9885	10.5931	13.286	10.9256	13.0777	11.9654	10.8878	11.817728571428571	11.9654	0.9967586320731038	7	0.3767393510889089	164.8
12.1599	10.5525	13.8987	10.1865	13.1143	12.4918	10.9524	11.908014285714286	12.1599	1.2837687869578955	7	0.48521899302823585	175.1
12.4063	10.6615	13.4878	10.9185	13.1723	12.5762	10.9521	12.024957142857144	12.4063	1.0783506689876547	7	0.40757824232306655	185.4
12.214	10.8831	13.7814	10.6742	13.1728	13.0058	11.0734	12.114957142857142	12.214	1.1574336288989198	7	0.4374687915899377	195.7
12.2752		13.9363	11.1886		12.9576	11.0463	12.280800000000001	12.2752	1.0877188000581766	5	0.48644263546691696	206.0
