## Supplementary material for spindle lineage atlas for "Cell size reduction scales spindle elongation but not chromosome segregation in *C. elegans*": 16-cell_ABpla.csv

Exp49a_pp	Exp49b_pp	Exp50a_pp	Exp50b_pp	Exp51a_pp	Exp51b_pp	Exp74_pp	Exp75_pp	mean	median	std	n	SE	time
6.3328	6.4627	6.7303	7.4788	6.1499	7.0086	6.3083	6.7242	6.64945	6.59345	0.4077393070333053	8	0.14415761447977696	-103.0
6.1684	6.5331	6.3869	7.4516	6.1363	6.9449	6.1401	6.1849	6.493275	6.2859	0.4455412796531876	8	0.15752263007065045	-92.7
6.2955	6.5485	6.4786	7.04	6.4884	6.8011	6.3756	6.2818	6.5386875	6.4835	0.24447368180184553	8	0.08643449911186361	-82.4
6.2794	6.6059	6.5181	6.6207	6.3676	6.9572	5.8516	5.8966	6.3871375	6.44285	0.35070419136895126	8	0.12399265595376505	-72.1
6.2382	6.7702	6.5377	6.4761	6.3052	6.8558	6.0849	5.7769	6.380625	6.39065	0.3334027135087535	8	0.11787565979401766	-61.8
6.0093	6.8492	6.6096	6.1143	6.5331	6.957	6.1306	5.9896	6.3990875	6.33185	0.3621025836606941	8	0.12802259619582296	-51.5
6.1527	7.0035	6.7191	6.3339	6.8149	6.7801	6.1138	5.9543	6.4840375	6.5265	0.3661014372325653	8	0.12943640443464405	-41.2
6.1788	7.3159	7.1583	6.9018	6.7797	6.8091	6.1561	5.9622	6.6577375	6.7943999999999996	0.46715714416430565	8	0.16516499225916104	-30.9
6.68	7.5403	7.3353	7.141	6.8597	7.2194	6.4988	6.2217	6.937025	7.00035	0.4212595926207497	8	0.14893775729100728	-20.6
6.8861	7.7564	6.9153	7.4355	6.8774	6.8121	6.5405	6.4416	6.9581124999999995	6.88175	0.40945085003422577	8	0.14476273631089856	-10.3
7.061	8.083	7.835	8.1211	6.6609	7.1647	7.0114	6.7119	7.331125	7.11285	0.556641329201309	8	0.1968024292834695	0.0
8.538	8.3545	9.0294	9.396	7.9918	9.1915	7.7031	7.6321	8.47955	8.44625	0.635126808204472	8	0.22455123649737493	10.3
9.1893	8.8756	9.7875	10.158	9.1685	9.6684	8.7992	8.1254	9.2214875	9.178899999999999	0.6021184485578809	8	0.21288101902640047	20.6
9.5932	9.2035	9.4487	10.5365	9.3658	10.0232	9.0915	8.5375	9.474987500000001	9.407250000000001	0.5649760845325668	8	0.19974921029060103	30.9
9.8119	9.5519	10.0778	10.7394	9.5352	10.2449	9.1991	9.1199	9.785012499999999	9.681899999999999	0.5137138416411904	8	0.18162527050693897	41.2
10.2484	9.9207	10.2307	11.1341	9.79	10.4608	9.6995	9.2402	10.09055	10.075700000000001	0.5321929701715349	8	0.18815862905405115	51.5
10.5266	10.6466	10.4538	11.3948	10.1129	10.7042	10.0399	9.8115	10.4612875	10.4902	0.45965743341509224	8	0.16251344409530782	61.8
10.7444	11.1274	10.7135	11.6399	10.363	10.7618	10.5372	10.2228	10.76375	10.728950000000001	0.41942457605629196	8	0.14828898096284845	72.1
10.859	11.0356	10.871	11.5944	10.5425	10.9729	10.4929	10.3972	10.8456875	10.865	0.3590196458325784	8	0.1269326130737044	82.4
11.1995	11.0947	11.094	11.9604	10.7323	11.1451	10.6136	10.5166	11.044525	11.094349999999999	0.4242361540168399	8	0.14999013066490402	92.7
11.2493	11.2581	11.2776	11.9601	10.5678	11.6867	10.9711	10.821	11.223962499999999	11.2537	0.42094776973366915	8	0.14882751125201538	103.0
10.9798	11.2711	11.4511	11.6433	10.4045	11.7973	10.8776	11.097	11.190212500000001	11.18405	0.42078517214102257	8	0.14877002432183287	113.3
11.1288	11.2019	11.5907	11.3799	10.669	11.9133	11.3071	10.8887	11.259924999999999	11.2545	0.36408987472188764	8	0.12872520968860365	123.6
11.1169	11.2507	11.6773	11.1004	10.841	12.0641	11.3607	10.7798	11.2738625	11.1838	0.40023563977205995	8	0.14150466747767992	133.9
10.8446	11.3337	11.8513	11.1172	11.1162	12.1906	11.6943	11.4265	11.4468	11.3801	0.4141098887976476	8	0.14640995526261186	144.2
10.8986	11.3667	11.8879	11.2064	10.7912	12.5496	11.713	10.7367	11.393762500000001	11.28655	0.5871414287407675	8	0.20758584288907736	154.5
10.7245	11.4058	11.9869	11.2633	10.3672	12.6912	11.8791	10.6854	11.375425	11.33455	0.732180322307968	8	0.2588648354776581	164.8
10.9339	11.4796	12.0992	11.3443	11.2542	12.8795	12.1646	13.8534	12.0010875	11.7894	0.9109803543950605	8	0.3220801930602358	175.1
10.6957	11.4475	12.1467	10.9641	10.6859	13.0936	11.8008	12.2567	11.636375000000001	11.62415	0.7962156283790214	8	0.28150473505675705	185.4
10.9276	11.4327	12.2327	11.1086	10.5419	13.0948	11.953	11.4673	11.594825	11.45	0.7597615575790866	8	0.2686162747245128	195.7
		12.2893				11.8059		12.0476	12.0476	0.2417000000000007	2	0.170907709012789	206.0
